# A thorough RNA-seq characterization of the porcine sperm transcriptome and its seasonal changes

**DOI:** 10.1101/506899

**Authors:** M. Gòdia, M. Estill, A. Castelló, S. Balasch, J.E. Rodríguez-Gil, S.A. Krawetz, A. Sánchez, A. Clop

**Affiliations:** Animal Genomics Group, Centre for Research in Agricultural Genomics (CRAG) CSIC-IRTA-UAB-UB, Campus UAB, Cerdanyola del Vallès (Barcelona), Catalonia, Spain; Department of Obstetrics and Gynecology, Wayne State University, Detroit, Michigan, USA.; Unit of Animal Science, Department of Animal Science and Nutrition, Autonomous University of Barcelona, Cerdanyola del Vallès (Barcelona), Catalonia, Spain; Grup Gepork S.A. El Macià, Masies de Roda (Barcelona), Catalonia, Spain; Unit of Animal Reproduction, Department of Animal Medicine and Surgery, Autonomous University of Barcelona, Cerdanyola del Vallès (Barcelona), Catalonia, Spain; Center for Molecular Medicine and Genetics, Wayne State University, Detroit, Michigan, USA.; C.S. Mott Center for Human Growth and Development, Wayne State University, Detroit, Michigan, USA.; Consejo Superior de Investigaciones Científicas (CSIC), Barcelona, Catalonia, Spain.

**Keywords:** sperm, sperm RNA element, RNA-seq, sperm seasonality, transcript integrity, differential gene expression

## Abstract

Understanding the molecular basis of cell function and ultimate phenotypes is crucial for the development of biological markers. With this aim, several RNA-seq studies have been devoted to characterize the transcriptome of ejaculated spermatozoa in relation to sperm quality and fertility. Semen quality follows a seasonal pattern and decays in the summer months in several animal species. The aim of this study was to deeply profile the transcriptome of the boar sperm and to evaluate its seasonal changes. We sequenced the total and the short fractions of the sperm RNA from 10 Pietrain boars, 5 collected in summer and 5 five sampled in winter, and identified a complex and rich transcriptome with 4,436 coding genes of moderate to high abundance. Transcript fragmentation was high but less obvious in genes related to spermatogenesis, chromatin compaction and fertility. Short non-coding RNAs mostly included piwi-interacting RNAs, transfer RNAs and micro-RNAs. We also compared the transcriptome of the summer and the winter ejaculates and identified 34 coding genes and 7 micro-RNAs with a significantly distinct distribution. These genes were mostly related to oxidative stress, DNA damage and autophagy. This is the deepest characterization of the boar sperm transcriptome and the first study linking the transcriptome and the seasonal variability of semen quality in animals. The annotation described here can be used as a reference for the identification of markers of sperm quality in pigs.
