## Supplementary file 7 for "A thorough RNA-seq characterization of the porcine sperm transcriptome and its seasonal changes"

### Sheet: Sheet1
		Mean	SD
Counts of transcripts, etc.	Total trinity 'genes':	5161.88	4948.84
	Total trinity transcripts:	8459.24	9718.04
	Percent GC:	51.0555	1.88214
Stats based on ALL transcript contigs:	Contig N10:	411.003	22.0376
	Contig N20:	342.489	17.3016
	Contig N30:	304.604	12.8102
	Contig N40:	278.647	10.3494
	Contig N50:	258.982	7.87119
	Median contig length:	244.662	4.86056
	Average contig:	269.262	6.96145
	Total assembled bases:	2.25999e+06	2.65067e+06
Stats based on ONLY LONGEST ISOFORM per 'GENE':	Contig N10:	421.52	27.4704
	Contig N20:	348.417	19.9792
	Contig N30:	306.867	14.4395
	Contig N40:	279.512	10.8469
	Contig N50:	258.564	8.16224
	Median contig length:	243.409	4.92725
	Average contig:	270.313	7.44859
	Total assembled bases:	1.37868e+06	1.36648e+06
