## Supplementary file 8 for "A thorough RNA-seq characterization of the porcine sperm transcriptome and its seasonal changes"

### Sheet: Sheet1
Protein_symbol	Species	Mean abundance (FPKM)	Abundance SD (FPKM)	Gene ID
ABCF2	Bos taurus	132.914	144.354	ABCF2
ABCF2	Homo sapiens	179.364	186.549	ABCF2
ABCF2	Mus musculus	213.408	225.892	ABCF2
ABHGB	Homo sapiens	113.521	116.903	ABHD16B
ABHGB	Mus musculus	151.615	194.014	ABHD16B
ABI2	Homo sapiens	388.495	489.416	ABI2
ACACA	Bos taurus	1804.99	2398.01	ACACA
ACACB	Homo sapiens	100.712	121.075	ACACB
ACADM	Sus scrofa	344.096	377.993	ACADM
ACAP2	Homo sapiens	399.965	475.341	ACAP2
ACAP2	Mus musculus	477.349	566.223	ACAP2
ACAP2	Oryctolagus cuniculus	450.83	447.701	ACAP2
ACAP2	Rattus norvegicus	332.543	360.178	ACAP2
ACBD6	Bos taurus	510.677	674.43	ACBD6
ACBD6	Homo sapiens	698.827	662.785	ACBD6
ACE	Homo sapiens	340.323	642.168	ACE
ACE	Pan troglodytes	946.391	1185.75	ACE
ACE	Oryctolagus cuniculus	1135.33	1841.38	ACE
ACE	Rattus norvegicus	1041.48	1889.69	ACE
ACER3	Homo sapiens	1609.72	2065.6	ACER3
ACBG2	Homo sapiens	705.194	1008.1	ACSBG2
ATS6	Homo sapiens	416.799	560.693	ADAMTS6
ADGB	Homo sapiens	261.06	220.627	ADGB
ADPGK	Bos taurus	1146.89	872.243	ADPGK
AFG1L	Homo sapiens	412.577	406.122	AFG1L
CBPC3	Bos taurus	1347.14	1852.22	AGBL3
CBPC6	Homo sapiens	833.197	855.711	AGBL4
CBPC5	Ailuropoda melanoleuca	301.199	278.464	AGBL5
CBPC5	Bos taurus	195.725	153.033	AGBL5
CBPC5	Homo sapiens	96.433	133.376	AGBL5
PLCB	Homo sapiens	454.462	480.848	AGPAT2
ELYS	Homo sapiens	337.878	269.04	AHCTF1
AIDA	Macaca fascicularis	752.05	683.273	AIDA
KAD7	Mus musculus	363.42	417.24	AK7
AKAP1	Homo sapiens	1002.08	1431.85	AKAP1
AKAP1	Rattus norvegicus	322.005	739.67	AKAP1
AKT2	Homo sapiens	327.596	275.492	AKT2
CSN2	Drosophila melanogaster	103.288	129.093	ALIEN
HUTI	Homo sapiens	243.762	310.634	AMDHD1
AMZ2	Macaca fascicularis	1184.46	1375.64	AMZ2
AMZ2	Pongo abelii	38.483	46.4446	AMZ2
APC11	Pongo abelii	89.066	98.5664	ANAPC11
ANGP1	Sus scrofa	4092.17	5682.53	ANGPT1
AN13B	Homo sapiens	148.319	193.795	ANKRD13B
ANR28	Homo sapiens	1261.34	1942.44	ANKRD28
ANR28	Mus musculus	548.827	572.516	ANKRD28
ANR35	Homo sapiens	1332.5	1636.52	ANKRD35
ANR42	Homo sapiens	349.464	502.325	ANKRD42
ANR42	Mus musculus	364.07	485.147	ANKRD42
AOXD	Cavia porcellus	119.008	128.02	AOX4
AOXD	Rattus norvegicus	123.245	161.108	AOX4
AP1AR	Homo sapiens	381.046	497.421	AP1AR
AP2B1	Bos taurus	262.046	431.344	AP2B1
AP2B1	Mus musculus	328.892	607.148	AP2B1
AP2B1	Rattus norvegicus	444.785	671.153	AP2B1
AP1B1	Bos taurus	482.129	655.058	AP2B1
AP2M1	Pongo abelii	399.862	527.184	AP2M1
AP2M1	Rattus norvegicus	235.04	441.812	AP2M1
AP3B1	Bos taurus	173.547	265.497	AP3B1
AP3D1	Bos taurus	66.388	82.3208	AP3D1
AP3D1	Homo sapiens	238.615	328.21	AP3D1
AP3D1	Mus musculus	39.408	48.8913	AP3D1
APH1B	Mus musculus	2697.99	3064.82	APH1B
APOP1	Homo sapiens	251.544	224.311	APOPT1
ARFG3	Bos taurus	2370.76	2811.94	ARFGAP3
RHG19	Homo sapiens	404.15	574.482	ARHGAP19
RHG21	Homo sapiens	581.056	931.365	ARHGAP21
RHG21	Mus musculus	281.15	302.986	ARHGAP21
ARHGA	Homo sapiens	300.287	451.637	ARHGEF10
ARI1B	Homo sapiens	302.591	486.584	ARID1B
ARI4A	Homo sapiens	478.718	670.004	ARID4A
ARI4B	Homo sapiens	128.827	194.001	ARID4B
ARI4B	Mus musculus	168.688	250.603	ARID4B
ARI4B	Rattus norvegicus	285.319	250.052	ARID4B
ARI1	Homo sapiens	263.783	296.463	ARIH1
ARI1	Mus musculus	518.317	523.415	ARIH1
ARI1	Xenopus tropicalis	333.308	369.566	ARIH1
ARI2	Homo sapiens	161.358	339.206	ARIH2
ARMC9	Rattus norvegicus	2332.99	1814.21	ARMC9
ASB5	Bos taurus	118.389	118.901	ASB5
ASGL1	Bos taurus	163.799	218.342	ASRGL1
ASXL2	Gallus gallus	1295.46	1033.28	ASXL2
ASXL2	Homo sapiens	1655.16	3607.31	ASXL2
ASXL2	Mus musculus	1144.65	1360.64	ASXL2
ATAD2	Homo sapiens	2598.57	4347.98	ATAD2
ATAD2	Pongo abelii	282.425	355.7	ATAD2
ATD2B	Homo sapiens	250.542	330.271	ATAD2B
ATAD5	Homo sapiens	277.793	381.549	ATAD5
ATG9A	Bos taurus	145.806	115.838	ATG9A
ATG9A	Pongo abelii	165.929	206.177	ATG9A
ATLA3	Rattus norvegicus	201.478	231.989	ATL3
ATOX1	Ovis aries	133.022	174.994	ATOX1
AT11B	Homo sapiens	179.619	230.013	ATP11B
AT2A2	Felis catus	948.298	1147.14	ATP2A2
AT2C1	Bos taurus	1869.86	2113.28	ATP2C1
AT2C1	Rattus norvegicus	1289.48	1850.58	ATP2C1
AT8A2	Bos taurus	235.632	344.419	ATP8A2
AT8B3	Homo sapiens	68.173	76.1731	ATP8B3
AT8B3	Mus musculus	282.492	521.477	ATP8B3
ATP9B	Bos taurus	845.561	611.726	ATP9B
ATP9B	Mus musculus	1152.55	999.427	ATP9B
ATP9B	Rattus norvegicus	1193.16	975.402	ATP9B
ATX10	Bos taurus	173.204	256.922	ATXN10
ATX2	Homo sapiens	483.458	831.299	ATXN2
AUTS2	Homo sapiens	130.582	176.101	AUTS2
AXDN1	Homo sapiens	204.913	260.507	AXDND1
AZIN2	Homo sapiens	2327.37	3271.92	AZIN2
AZIN2	Mus musculus	3786.84	2981.02	AZIN2
BAG6	Sus scrofa	202.715	341.505	BAG6
BAIP2	Bos taurus	427.458	456.148	BAIAP2
BAZ2B	Gallus gallus	1337.64	2403.69	BAZ2B
BAZ2B	Homo sapiens	1146.13	1719.58	BAZ2B
BBS2	Homo sapiens	386.9	394.778	BBS2
BBS2	Mus musculus	2267.09	3951.73	BBS2
BICL1	Homo sapiens	646.308	631.674	BICDL1
BL1S1	Pongo abelii	91.759	121.014	BLOC1S1
BOLL	Mus musculus	68.793	90.9542	BOLL
BORC5	Bos taurus	919.462	937.633	BORCS5
BRAF	Homo sapiens	74.363	122.007	BRAF
BRD1	Homo sapiens	73.256	73.2348	BRD1
BRD4	Homo sapiens	245.506	420.085	BRD4
BRD7	Homo sapiens	1268.88	1408.43	BRD7
BRD8	Homo sapiens	510.694	772.104	BRD8
FBW1A	Homo sapiens	2033.24	1552.08	BTRC
CK042	Homo sapiens	79.985	61.0874	C11ORF42
CT194	Homo sapiens	97.874	125.497	C20ORF194
CT027	Homo sapiens	157.001	197.953	C20ORF27
CF106	Homo sapiens	362	368.852	C6ORF106
CI016	Homo sapiens	292.135	236.839	C9ORF16
CMTA1	Mus musculus	1381.01	2205.43	CAMTA1
CAPG	Bos taurus	195.83	146.567	CAPG
CAPG	Rattus norvegicus	226.407	522.496	CAPG
CHSP1	Homo sapiens	608.398	720.31	CARHSP1
CHSP1	Rattus norvegicus	1679.5	1201.68	CARHSP1
CARM1	Homo sapiens	392.606	583.081	CARM1
CARM1	Mus musculus	192.391	131.855	CARM1
CARM1	Rattus norvegicus	235.038	147.653	CARM1
CC150	Homo sapiens	246.207	297.628	CCDC150
CC171	Mus musculus	572	941.462	CCDC171
CC196	Bos taurus	503.903	769.405	CCDC196
CCD33	Homo sapiens	249.917	396.355	CCDC33
IHO1	Homo sapiens	979.334	1462.58	CCDC36
CCD73	Homo sapiens	296.044	227.483	CCDC73
CCHCR	Sus scrofa	67.932	94.5713	CCHCR1
CCNI	Homo sapiens	119.744	201.72	CCNI
CCNY	Homo sapiens	544.133	477.581	CCNY
CCNY	Mus musculus	150.56	185.502	CCNY
CCYL1	Homo sapiens	493.435	342.442	CCNYL1
TCPG	Mus musculus	393.105	728.673	CCT3
TCPG	Sus scrofa	770.32	849.283	CCT3
CC14A	Homo sapiens	114.929	145.817	CDC14A
MRCKB	Mus musculus	125.208	176.022	CDC42BPB
CDK16	Homo sapiens	69.658	53.7823	CDK16
CDK19	Homo sapiens	780.431	1188.5	CDK19
CDK19	Mus musculus	1120.88	1044.94	CDK19
CK5P1	Homo sapiens	637.22	704.492	CDK5RAP1
CDKAL	Homo sapiens	106.323	128.187	CDKAL1
CDV3	Homo sapiens	152.654	225.833	CDV3
CDYL	Rattus norvegicus	372.783	466.229	CDYL
CECR2	Homo sapiens	2008.34	1594.86	CECR2
CECR2	Mus musculus	1475.96	1185.78	CECR2
CENPK	Homo sapiens	94.775	135.312	CENPK
CE112	Mus musculus	103.732	162.679	CEP112
CE350	Homo sapiens	359.824	504.068	CEP350
CE350	Mus musculus	230.483	349.933	CEP350
CEP57	Bos taurus	306.656	503.186	CEP57
CEP63	Mus musculus	468.24	470.928	CEP63
CEP78	Homo sapiens	169.083	204.396	CEP78
CEP78	Mus musculus	161.024	208.684	CEP78
CEP95	Homo sapiens	293.855	383.675	CEP95
CFA70	Homo sapiens	367.668	532.46	CFAP70
CFA70	Macaca fascicularis	337.111	515.583	CFAP70
CHCH5	Homo sapiens	198.12	208.993	CHCHD5
CHCH5	Mus musculus	130.472	128.849	CHCHD5
CHD1	Homo sapiens	902.076	1030.58	CHD1
CHD5	Homo sapiens	178.719	193.367	CHD5
CHD5	Mus musculus	199.815	287.509	CHD5
CHD5	Rattus norvegicus	163.117	172.764	CHD5
CHD7	Homo sapiens	176.968	233.321	CHD7
IKKA	Bos taurus	344.837	835.066	CHUK
IKKA	Homo sapiens	213.748	243.313	CHUK
CIB1	Homo sapiens	308.189	269.302	CIB1
CIB1	Ovis aries	545.435	543.926	CIB1
CL16A	Homo sapiens	165.833	202.072	CLEC16A
CL16A	Mus musculus	161.123	197.053	CLEC16A
CLIP1	Homo sapiens	462.671	500.442	CLIP1
CLMN	Homo sapiens	250.782	197.931	CLMN
CLMN	Mus musculus	96.361	100.076	CLMN
CLPB	Bos taurus	297.764	346.303	CLPB
CLPB	Homo sapiens	395.703	407.812	CLPB
CLPB	Mus musculus	733.196	902.675	CLPB
CLPB	Rattus norvegicus	482.327	554.674	CLPB
COG3	Homo sapiens	144.884	187.9	COG3
COG7	Homo sapiens	78.645	102.374	COG7
COOA1	Mus musculus	9573.68	16000.3	COL24A1
COPA1	Homo sapiens	463.354	569.285	COL25A1
C43BP	Bos taurus	309.344	599.355	COL4A3BP
C43BP	Pongo abelii	259.281	320.555	COL4A3BP
COMD1	Canis lupus familiaris	452.798	724.54	COMMD1
COMP	Bos taurus	60.55	75.7862	COMP
RFWD2	Mus musculus	86.675	70.4099	COP1
COPA	Mus musculus	616.523	729.353	COPA
COPG2	Homo sapiens	424.669	407.661	COPG2
CSN3	Bos taurus	177.016	235.521	COPS3
CSN3	Rattus norvegicus	324.218	389.87	COPS3
COQ3	Bos taurus	388.32	536.794	COQ3
CBPA5	Homo sapiens	221.429	315.097	CPA5
CBPA5	Macaca fascicularis	137.599	142.596	CPA5
CPEB1	Homo sapiens	147.881	184.343	CPEB1
CPEB2	Homo sapiens	1904.4	2854.13	CPEB2
CPEB2	Mus musculus	1131.17	1253.32	CPEB2
CPEB3	Homo sapiens	357.806	605.133	CPEB3
CPEB3	Xenopus tropicalis	821.403	628.385	CPEB3
CPEB4	Homo sapiens	3743.55	2858.49	CPEB4
CPEB4	Mus musculus	1319.81	1564.74	CPEB4
CPXM2	Mus musculus	172.094	217.169	CPXM2
CACP	Homo sapiens	267.309	297.325	CRAT
CACP	Mus musculus	128.734	150.513	CRAT
CRIP1	Bos taurus	213.53	329.847	CRIP1
CRIP2	Bos taurus	353.229	325.032	CRIP2
CRIS2	Homo sapiens	119.689	134.06	CRISP2
CSDE1	Homo sapiens	962.448	626.152	CSDE1
KC1D	Rattus norvegicus	196.433	266.308	CSNK1D
KC1G2	Homo sapiens	713.693	847.982	CSNK1G2
KC1G2	Mus musculus	317.9	367.541	CSNK1G2
KC1G2	Rattus norvegicus	393.022	317.089	CSNK1G2
KC1G3	Bos taurus	123.36	136.102	CSNK1G3
KC1G3	Pongo abelii	146.374	196.248	CSNK1G3
CSPP1	Homo sapiens	108.474	146.937	CSPP1
CTDS2	Homo sapiens	191.671	242.955	CTDSP2
CTDS2	Mus musculus	138.451	153.996	CTDSP2
CTNA3	Homo sapiens	627.615	679.364	CTNNA3
CUL2	Pongo abelii	1440.86	1706.67	CUL2
CUL3	Xenopus tropicalis	162.746	161.901	CUL3
CASP	Pongo abelii	161.885	261.743	CUTL1
CUX1	Homo sapiens	64.77	78.9149	CUX1
NB5R1	Mus musculus	670.235	625.119	CYB5R1
CYH3	Homo sapiens	689.364	576.546	CYTH3
CYH3	Mus musculus	855.407	958.836	CYTH3
CYH3	Rattus norvegicus	327.628	551.047	CYTH3
CF106	Mus musculus	2788.98	6615.9	D17WSU92E
DBIL5	Bos taurus	2242.14	1401.87	DBIL5
DCAF1	Mus musculus	365.964	437.206	DCAF1
DCAF5	Mus musculus	545	648.757	DCAF5
DDB1	Rattus norvegicus	310.498	479.191	DDB1
DX39B	Rattus norvegicus	1049.74	1941.14	DDX39B
DDX42	Homo sapiens	164.828	259.715	DDX42
DEAF1	Homo sapiens	156.931	202.422	DEAF1
DEAF1	Rattus norvegicus	67.644	121.913	DEAF1
DEN1A	Homo sapiens	4722.77	6808.17	DENND1A
DEN1A	Mus musculus	885.865	2150.26	DENND1A
DEN1B	Homo sapiens	482.211	701.394	DENND1B
DEN1B	Mus musculus	1127.89	884.176	DENND1B
DEN6A	Homo sapiens	569.823	761.854	DENND6A
DESI1	Homo sapiens	198.82	247.05	DESI1
IDD	Homo sapiens	191.362	140.519	DGCR2
IDD	Mus musculus	131.563	160.371	DGCR2
DGKH	Homo sapiens	468.463	525.13	DGKH
DHX35	Homo sapiens	216.229	225.282	DHX35
DIAP3	Homo sapiens	671.905	769.639	DIAPH3
DIP2C	Homo sapiens	128.937	193.414	DIP2C
DI3L2	Homo sapiens	255.934	359.02	DIS3L2
DYH10	Homo sapiens	456.633	468.052	DNAH10
DYH8	Mus musculus	143.389	228.824	DNAH8
DNJB6	Bos taurus	297.883	402.421	DNAJB6
DNJB6	Macaca fascicularis	260.681	278.379	DNAJB6
DNJB8	Homo sapiens	776.372	513.073	DNAJB8
DNJB8	Mus musculus	1242.14	1339.28	DNAJB8
TIM14	Pongo abelii	315.427	405.85	DNAJC19
DNJ5B	Sus scrofa	72.361	81.6605	DNAJC5B
DNAL1	Bos taurus	257.105	362.071	DNAL1
DYN3	Mus musculus	136.149	269.575	DNM3
DOCK3	Homo sapiens	785.937	1635.97	DOCK3
DPM1	Homo sapiens	298.64	337.378	DPM1
DPM1	Mus musculus	131.874	191.169	DPM1
D19L2	Homo sapiens	105.31	94.4836	DPY19L2
DUS2L	Mus musculus	108.424	114.339	DUS2
DUS15	Homo sapiens	604.538	931.227	DUSP15
DUS15	Mus musculus	390.731	421.668	DUSP15
DUS18	Bos taurus	135.237	117.144	DUSP18
DYR1B	Homo sapiens	229.932	220.311	DYRK1B
DYR1B	Mus musculus	436.542	438.432	DYRK1B
EDF1	Homo sapiens	41.793	50.6393	EDF1
EF1D	Bos taurus	717.569	623.731	EEF1D
EF1D	Macaca fascicularis	101.88	102.766	EEF1D
EF1G	HORSE	242.277	264.462	EEF1G
EF1G	Mus musculus	405.963	778.304	EEF1G
EF1G	Sus scrofa	1233.13	1748.01	EEF1G
EF1G	Oryctolagus cuniculus	286.054	358.378	EEF1G
EFR3A	Mus musculus	1156.88	1026.95	EFR3A
U5S1	Mus musculus	2324.52	2663.21	EFTUD2
EHBP1	Mus musculus	130.275	114.909	EHBP1
E2AK1	Macaca fascicularis	314.474	317.094	EIF2AK1
EIF3F	Macaca fascicularis	184.799	320.337	EIF3F
4ET	Mus musculus	119.293	166.072	EIF4ENIF1
IF4G1	Homo sapiens	638.279	1564.58	EIF4G1
IF4H	Pongo abelii	190.466	160.429	EIF4H
ELF2	Homo sapiens	194.079	199.624	ELF2
ELL2	Homo sapiens	281.406	477.061	ELL2
ELOB	Rattus norvegicus	110.601	172.727	ELOB
EMAL5	Rattus norvegicus	74.232	85.7797	EML5
ENAH	Homo sapiens	697.313	584.515	ENAH
ENAH	Mus musculus	512.864	457.831	ENAH
ENOA	Bos taurus	233.507	417.922	ENO1
ENOA	Rattus norvegicus	327.398	403.309	ENO1
ENOX1	Homo sapiens	148.042	188.191	ENOX1
ENTP5	Ailuropoda melanoleuca	200.31	259.068	ENTPD5
ENTP5	Bos taurus	146.799	154.068	ENTPD5
RB6I2	Homo sapiens	320.949	325.898	ERC1
RB6I2	Mus musculus	390.556	319.468	ERC1
RB6I2	Rattus norvegicus	227.799	189.736	ERC1
ERC2	Homo sapiens	220.568	373.159	ERC2
ERI3	Bos taurus	398.92	535.394	ERI3
ERI3	Homo sapiens	1667.13	1551.86	ERI3
ERLN1	Homo sapiens	371.821	391.835	ERLIN1
ERO1B	Homo sapiens	3482.16	5638.41	ERO1B
ERO1B	Mus musculus	211.818	261.576	ERO1B
EXOC7	Rattus norvegicus	102.168	113.962	EXOC7
EYA2	Bos taurus	104.663	126.901	EYA2
EYA2	Mus musculus	233.937	200.475	EYA2
EZH2	Macaca fascicularis	323.206	441.055	EZH2
F1142	Bos taurus	364.179	415.873	FAM114A1
F177A	Homo sapiens	109.982	147.275	FAM177A1
F193A	Homo sapiens	80.508	68.3506	FAM193A
F193A	Mus musculus	103.478	128.356	FAM193A
TASOR	Homo sapiens	184.145	271.578	FAM208A
F240B	Homo sapiens	233.688	372.993	FAM240B
FA49B	Mus musculus	125.574	154.098	FAM49B
FA83F	Mus musculus	61.608	96.5188	FAM83F
FA92A	Bos taurus	110.52	128.373	FAM92A
FBXL2	Homo sapiens	98.333	119.247	FBXL2
FXL20	Rattus norvegicus	263.997	302.668	FBXL20
FBXW2	Mus musculus	320.004	261.926	FBXW2
FCHO2	Homo sapiens	2106.62	1286.36	FCHO2
FCHO2	Pongo abelii	1236.01	1458.46	FCHO2
FDFT	Bos taurus	459.01	600.803	FDFT1
FIP1	Rattus norvegicus	892.65	571.065	FIP1L1
FKBP8	Homo sapiens	373.379	408.45	FKBP8
FKBP8	Rattus norvegicus	74.598	92.8559	FKBP8
FMN2	Homo sapiens	148.565	145.7	FMN2
FNDC8	Bos taurus	44.632	52.2216	FNDC8
FOPNL	Mus musculus	320.372	361.541	FOPNL
FOXM1	Rattus norvegicus	172.438	272.989	FOXM1
FUBP1	Rattus norvegicus	439.623	535.534	FUBP1
FUND2	Sus scrofa	343.764	383.254	FUNDC2
UIF	Homo sapiens	505.086	537.57	FYTTD1
GANC	Mus musculus	362.614	441.63	GANC
G3PT	Bos taurus	210.378	195.707	GAPDHS
GD1L1	Homo sapiens	205.738	377.901	GDAP1L1
GD1L1	Mus musculus	261.781	356.295	GDAP1L1
GDPD1	Homo sapiens	8604.76	11407.3	GDPD1
GFOD2	Mus musculus	3110.74	3477.18	GFOD2
GGYF2	Homo sapiens	1396.45	938.822	GIGYF2
GLPK5	Bos taurus	4044.26	3026.43	GK5
GKAP1	Homo sapiens	318.902	210.561	GKAP1
GL1D1	Homo sapiens	83.308	78.1666	GLT1D1
GL1D1	Pongo abelii	76.537	86.467	GLT1D1
GLNA	Bos taurus	143.55	111.092	GLUL
GLNA	Mus musculus	118.692	134.922	GLUL
GLNA	Sus scrofa	262.718	270.078	GLUL
GMCL1	Homo sapiens	382.942	315.2	GMCL1
GUAA	Homo sapiens	585.255	649.726	GMPS
GUAA	Pongo abelii	652.065	863.029	GMPS
GOGA4	Homo sapiens	211.462	236.984	GOLGA4
GPAM1	Bos taurus	143.985	189.28	GPALPP1
GPAT3	Homo sapiens	386.195	398.887	GPAT3
GPTC2	Homo sapiens	302.259	351.282	GPATCH2
GPTC2	Mus musculus	487.595	556.844	GPATCH2
GPTC8	Homo sapiens	5621.53	5607.84	GPATCH8
GEPH	Gallus gallus	343.46	490.843	GPHN
GEPH	Homo sapiens	387.78	465.144	GPHN
GEPH	Mus musculus	846.765	1053.58	GPHN
GEPH	Rattus norvegicus	384.735	471.672	GPHN
GP107	Homo sapiens	143.306	237.679	GPR107
GP107	Mus musculus	285.036	250.67	GPR107
GP161	Bos taurus	524.686	526.628	GPR161
GP161	Homo sapiens	2830.79	3869.34	GPR161
GP161	Mus musculus	1851.46	2094.82	GPR161
GPX4	Sus scrofa	569.628	861.939	GPX4
GRM1C	Homo sapiens	76.596	95.3114	GRAMD1C
LFG1	Bos taurus	220.18	160.007	GRINA
LFG1	Mus musculus	89.501	98.754	GRINA
GRAP1	Homo sapiens	219.914	337.853	GRIPAP1
GSG1	Bos taurus	274.711	233.168	GSG1
GSTM3	Macaca fuscata fuscata	308.762	631.427	GSTM3
T2FB	Mus musculus	783.564	741.979	GTF2F2
GTF2I	Mus musculus	145.22	228.17	GTF2I
GTPB2	Mus musculus	129.859	163.74	GTPBP2
H2AY	Gallus gallus	88.911	112.464	H2AFY
HDA11	Homo sapiens	301.205	408.43	HDAC11
HDA11	Macaca fascicularis	460.622	482.144	HDAC11
HDA11	Mus musculus	395.772	455.415	HDAC11
HDAC2	Gallus gallus	174.078	209.656	HDAC2
HDAC2	Mus musculus	229.728	230.347	HDAC2
VIGLN	Mus musculus	65.545	100.066	HDLBP
VIGLN	Rattus norvegicus	70.251	98.6081	HDLBP
HECD4	Homo sapiens	46.982	52.3411	HECTD4
HERC3	Homo sapiens	345.085	242.03	HERC3
HERP1	Mus musculus	50.722	60.4221	HERPUD1
HGS	Homo sapiens	193.502	178.105	HGS
3HIDH	Bos taurus	120.114	95.0544	HIBADH
HXK1	Homo sapiens	244.921	218.289	HK1
HXK1	Mus musculus	194.091	332.369	HK1
HXK1	Pongo abelii	441.821	441.288	HK1
HXK1	Rattus norvegicus	263.834	341.423	HK1
HMGX3	Homo sapiens	221.726	514.079	HMGXB3
HNRLL	Homo sapiens	161.033	266.173	HNRNPLL
HNRPM	Homo sapiens	310.608	373.029	HNRNPM
HNRPM	Rattus norvegicus	713.074	800.625	HNRNPM
HOOK1	Homo sapiens	768.157	597.858	HOOK1
HOOK3	Homo sapiens	2528.72	1814.91	HOOK3
HPS5	Homo sapiens	487.697	533.419	HPS5
HPSE2	Mus musculus	305.239	468.685	HPSE2
HSF2B	Homo sapiens	326.922	212.56	HSF2BP
HSF2B	Mus musculus	288.267	436.912	HSF2BP
IFT25	Homo sapiens	278.824	355.129	HSPB11
HSPB9	Bos taurus	944.213	912.998	HSPB9
5HT4R	Cavia porcellus	195.35	244.081	HTR4
5HT4R	Homo sapiens	591.504	791.357	HTR4
SYIC	Homo sapiens	207.832	384.056	IARS
ICA1L	Homo sapiens	477.364	585.029	ICA1L
ICA1L	Mus musculus	262.729	551.176	ICA1L
IDE	Bos taurus	2221.44	2062.39	IDE
IFT88	Mus musculus	472.268	486.732	IFT88
IKZF3	Bos taurus	119.418	149.45	IKZF3
IPO11	Homo sapiens	217.467	314.092	IPO11
IPO11	Mus musculus	1122.58	1499.33	IPO11
IPO4	Homo sapiens	60.862	85.0041	IPO4
I20L2	Bos taurus	414.407	280.46	ISG20L2
I20L2	Homo sapiens	826.441	1085.23	ISG20L2
ITCH	Homo sapiens	377.192	608.89	ITCH
ITCH	Mus musculus	215.152	548.549	ITCH
KCTD9	Homo sapiens	657.942	583.049	KCTD9
KDM2A	Homo sapiens	852.179	986.18	KDM2A
KDM4C	Homo sapiens	666.845	1114.4	KDM4C
KDM5A	Homo sapiens	292.528	360.669	KDM5A
KDM5A	Mus musculus	60.541	80.741	KDM5A
KDM5B	Homo sapiens	1105.75	760.596	KDM5B
KDM5B	Mus musculus	830.801	744.665	KDM5B
KHDR1	Homo sapiens	193.58	296.461	KHDRBS1
KHDR3	Mus musculus	3468.8	4714.05	KHDRBS3
KHDR3	Rattus norvegicus	861.697	1060.57	KHDRBS3
K0232	Homo sapiens	461.758	405.966	KIAA0232
K0930	Homo sapiens	470.896	488.184	KIAA0930
K0930	Mus musculus	439.284	406.99	KIAA0930
K0930	Rattus norvegicus	147.536	111.63	KIAA0930
K0930	Xenopus laevis	464.563	449.281	KIAA0930
K1328	Homo sapiens	320.794	335.851	KIAA1328
KIF17	Homo sapiens	200.289	181.695	KIF17
KIF17	Mus musculus	302.578	240.722	KIF17
KIF1B	Homo sapiens	178.361	238.268	KIF1B
KIF1B	Rattus norvegicus	199.39	224.047	KIF1B
KI21B	Homo sapiens	214.372	211.197	KIF21B
KI21B	Mus musculus	128.244	228.472	KIF21B
KI21B	Rattus norvegicus	132.606	138.502	KIF21B
KINH	Homo sapiens	786.957	925.104	KIF5B
KLDC3	Bos taurus	477.99	472.55	KLHDC3
KLDC3	Homo sapiens	222.978	290.951	KLHDC3
KLDC3	Rattus norvegicus	122.965	157.484	KLHDC3
KLH10	Rattus norvegicus	58.217	77.1995	KLHL10
KLHL3	Homo sapiens	952.808	1274.85	KLHL3
KLHL3	Pongo abelii	848.052	1316.69	KLHL3
KLHL3	Rattus norvegicus	883.047	1228.48	KLHL3
KLH32	Homo sapiens	219.457	290.584	KLHL32
KMT2E	Homo sapiens	951.198	799.168	KMT2E
KNL1	Homo sapiens	1902.84	1609.45	KNL1
IMA3	Homo sapiens	1200.58	1363.3	KPNA4
KREM1	Homo sapiens	79.745	153.872	KREMEN1
LAR1B	Homo sapiens	308.372	298.633	LARP1B
LCMT1	Bos taurus	120.065	160.645	LCMT1
LCORL	Homo sapiens	186.747	304.58	LCORL
LDHC	Sus scrofa	1224.03	1618.96	LDHC
LEF1	Mus musculus	514.855	832.517	LEF1
LEMD1	Homo sapiens	103.164	137.731	LEMD1
LETM2	Homo sapiens	146.987	239.402	LETM2
LIN52	Mus musculus	1259.77	1631.53	LIN52
LIN9	Homo sapiens	725.529	1291.1	LIN9
LIPS	Sus scrofa	58.185	44.8665	LIPE
LMBR1	Gallus gallus	1242.83	3161.09	LMBR1
LMBR1	Homo sapiens	3764.37	4681.74	LMBR1
LMBD1	Macaca fascicularis	309.698	279.232	LMBRD1
LMO7	Homo sapiens	225.449	216.692	LMO7
LMTK2	Homo sapiens	124.824	160.316	LMTK2
LPIN1	Homo sapiens	312.602	270.182	LPIN1
LPIN1	Mus musculus	1191.79	1862.06	LPIN1
LRBA	Homo sapiens	125.051	126.392	LRBA
LRBA	Mus musculus	300.763	347.8	LRBA
LRRC1	Homo sapiens	116.404	161.132	LRRC1
LRC51	Bos taurus	713.93	783.476	LRRC51
LRC8B	Homo sapiens	120.171	84.178	LRRC8B
LRC8B	Mus musculus	695.843	775.285	LRRC8B
LTN1	Homo sapiens	3357.25	3404.41	LTN1
LUC7L	Homo sapiens	55.742	71.8022	LUC7L
LC7L2	Homo sapiens	265.985	335.962	LUC7L2
LC7L2	Mus musculus	300.931	277.347	LUC7L2
LYPA1	Bos taurus	148.18	196.878	LYPLA1
CFA91	Macaca fascicularis	789.759	550.553	MAATS1
MACD1	Bos taurus	317.882	337.056	MACROD1
MALR1	Homo sapiens	1476.49	1472.63	MALRD1
MLP3A	Bos taurus	182.445	203.734	MAP1LC3A
MLP3A	Rattus norvegicus	274.376	179.276	MAP1LC3A
MP2K5	Homo sapiens	103.719	97.7637	MAP2K5
M3K2	Homo sapiens	302.39	495.279	MAP3K2
M3K3	Mus musculus	111.37	129.29	MAP3K3
M4K3	Homo sapiens	307.205	265.763	MAP4K3
M4K3	Rattus norvegicus	303.347	341.387	MAP4K3
MARH6	Homo sapiens	121.9	153.726	MARCH6
MARH6	Pongo abelii	153.612	326.243	MARCH6
MARK3	Homo sapiens	283.176	355.79	MARK3
MARK3	Mus musculus	271.679	334.195	MARK3
MARK3	Rattus norvegicus	720.414	611.732	MARK3
MAST2	Homo sapiens	504.63	843.672	MAST2
GWL	Mus musculus	375.547	474.781	MASTL
MBOA2	Homo sapiens	1781.39	3707.27	MBOAT2
MED1	Pongo abelii	108.716	125.793	MED1
MD13L	Homo sapiens	99.933	109.432	MED13L
MD13L	Mus musculus	108.256	128.818	MED13L
MEF2A	Bos taurus	237.543	481.156	MEF2A
MEF2A	Homo sapiens	350.465	439.181	MEF2A
MEF2A	Sus scrofa	313.305	512.429	MEF2A
MEMO1	Bos taurus	2898.3	2912.91	MEMO1
MEMO1	Macaca fascicularis	500.575	740.493	MEMO1
MEMO1	Mus musculus	629.429	1727.6	MEMO1
MEX3D	Homo sapiens	357.209	342.409	MEX3D
MEX3D	Mus musculus	583.531	1007.87	MEX3D
MIB2	Homo sapiens	62.626	89.9008	MIB2
MICU1	Bos taurus	1600.86	1632.1	MICU1
MICU1	Xenopus tropicalis	1329.7	1851.54	MICU1
MICU2	Homo sapiens	757.066	1832.58	MICU2
MIPEP	Mus musculus	272.059	281.151	MIPEP
MIPO1	Homo sapiens	102.671	126.388	MIPOL1
MKLN1	Rattus norvegicus	1381.52	2452.58	MKLN1
MLH3	Homo sapiens	135.368	231.514	MLH3
AF10	Mus musculus	2093.73	2139.69	MLLT10
MRO2B	Homo sapiens	370.381	950.882	MROH2B
MROH7	Homo sapiens	556.306	575.827	MROH7
MROH7	Mus musculus	106.465	89.0619	MROH7
MROH7	Rattus norvegicus	162.758	135.25	MROH7
RM01	Homo sapiens	2037.6	2381.12	MRPL1
RM22	Bos taurus	344.034	458.692	MRPL22
RT27	Bos taurus	1029.55	921.534	MRPS27
RT05	Bos taurus	334.595	347.444	MRPS5
RT09	Bos taurus	291.705	616.5	MRPS9
RT09	Homo sapiens	267.197	307.008	MRPS9
MSRB3	Mus musculus	1468.12	2427.27	MSRB3
MSRB3	Pongo abelii	308.049	242.326	MSRB3
COX1	Sus scrofa	674.26	1601.95	MT-CO1
CYB	Sus scrofa	98.105	128.923	MT-CYB
MTHSD	Bos taurus	563.885	578.575	MTHFSD
MTHSD	Homo sapiens	510.14	505.842	MTHFSD
MYBA	Mus musculus	293.58	272.745	MYBL1
MYCB2	Homo sapiens	421.029	417.397	MYCBP2
MYCB2	Mus musculus	299.157	431.471	MYCBP2
MYEF2	Homo sapiens	101.134	148.191	MYEF2
MYEF2	Mus musculus	158.527	180.058	MYEF2
MYO9A	Homo sapiens	650.737	1338.67	MYO9A
MYO9A	Mus musculus	188.425	237.42	MYO9A
CC026	Bos taurus	65.631	101.9	NA
CI085	Rattus norvegicus	900.644	1126.66	NA
LORF2	Homo sapiens	593.661	942.04	NA
UBIQP	Strongylocentrotus purpuratus	51.827	61.6593	NA
UBIQP	Xenopus laevis	54.694	53.6198	NA
NASP	Bos taurus	156.921	252.34	NASP
NASP	Rattus norvegicus	128.919	250.134	NASP
NBR1	Homo sapiens	193.666	210.192	NBR1
NBR1	Mus musculus	66.054	76.3676	NBR1
NBR1	Pongo abelii	193.921	186.299	NBR1
NBR1	Rattus norvegicus	141.293	227.899	NBR1
NCBP3	Homo sapiens	906.865	1419.87	NCBP3
NCKP1	Homo sapiens	135.388	185.313	NCKAP1
NCKPL	Mus musculus	719.277	998.141	NCKAP1L
NCOR1	Mus musculus	230.435	186.067	NCOR1
NDUV2	Pongo pygmaeus	597.413	625.248	NDUFV2
NEK1	Homo sapiens	80.008	87.5341	NEK1
NEUL1	Homo sapiens	473.398	391.29	NEURL1
NEUL1	Mus musculus	312.771	372.417	NEURL1
NF1	Rattus norvegicus	408.348	715.936	NF1
NFS1	Homo sapiens	159.847	182.121	NFS1
NLRC3	Mus musculus	886.662	902.198	NLRC3
NOX4	Homo sapiens	368.088	376.505	NOX4
NOX4	Pongo abelii	179.804	199.439	NOX4
PSA	Homo sapiens	281.384	429.701	NPEPPS
NPHP1	Canis lupus familiaris	98.422	106.279	NPHP1
NPRL3	Mus musculus	609.352	641.623	NPRL3
NRDC	Homo sapiens	253.668	286.298	NRDC
NRDC	Pongo abelii	266.363	390.747	NRDC
NRG4	Homo sapiens	1408.96	1156.34	NRG4
FAN	Homo sapiens	366.126	651.177	NSMAF
NSUN4	Bos taurus	353.507	165.495	NSUN4
NSUN4	Homo sapiens	185.043	164.987	NSUN4
NSUN4	Mus musculus	161.48	244.506	NSUN4
NSUN6	Homo sapiens	723.508	1221.6	NSUN6
NUBPL	Homo sapiens	236.308	339.931	NUBPL
NUCB1	Bos taurus	70.842	70.571	NUCB1
NUCB1	Homo sapiens	127.02	141.101	NUCB1
NUCB1	Rattus norvegicus	157.487	307.867	NUCB1
NUCKS	Mus musculus	282.971	386.785	NUCKS1
NUD15	Homo sapiens	677.932	756.582	NUDT15
CPSF5	Pongo abelii	271.076	270.553	NUDT21
NU153	Homo sapiens	216.11	340.111	NUP153
NU188	Homo sapiens	152.062	181.855	NUP188
P210L	Homo sapiens	655.337	1092.52	NUP210L
P210L	Mus musculus	525.034	510.592	NUP210L
NUP98	Homo sapiens	646.275	596.605	NUP98
OAZ3	Homo sapiens	3374.29	2529.61	OAZ3
OAZ3	Mus musculus	2240.26	2995.24	OAZ3
OAZ3	Rattus norvegicus	2306.51	3423.06	OAZ3
ODFP2	Bos taurus	373.345	547.163	ODF2
ODFP2	Homo sapiens	121.416	150.776	ODF2
ODFP2	Macaca fascicularis	281.04	281.916	ODF2
ODFP2	Mesocricetus auratus	141.891	183.736	ODF2
ODFP2	Mus musculus	68.725	117.416	ODF2
ODFP2	Rattus norvegicus	105.064	179.551	ODF2
OPLA	Mus musculus	166.521	130.002	OPLAH
ORB2	Drosophila melanogaster	1283.66	2237.02	ORB2
OSBP2	Homo sapiens	989.999	1241.4	OSBP2
OSBP2	Mus musculus	710.11	1643.4	OSBP2
OSBL1	Homo sapiens	1343.01	1390.08	OSBPL1A
OSBL8	Homo sapiens	1176.01	2427.12	OSBPL8
OSBL9	Homo sapiens	737.108	1156.33	OSBPL9
OSBL9	Mus musculus	488.427	564.211	OSBPL9
OSBL9	Pongo abelii	664.662	680.809	OSBPL9
OSCP1	Rattus norvegicus	143.537	219.485	OSCP1
OSGI1	Homo sapiens	592.733	611.151	OSGIN1
OXR1	Mus musculus	797.51	497.285	OXR1
PACRG	Homo sapiens	106.464	141.753	PACRG
PAN3	Homo sapiens	544.999	858.623	PAN3
PAPOA	Mus musculus	152.65	252.532	PAPOLA
PARN	Bos taurus	591.388	510.465	PARN
PARN	Mus musculus	159.088	237.679	PARN
PARP8	Mus musculus	241.795	426.309	PARP8
PCCA	Homo sapiens	183.041	209.878	PCCA
PCCA	Mus musculus	370.376	763.442	PCCA
PED1A	Homo sapiens	503.493	703.502	PCED1A
PCGF5	Mus musculus	323.085	414.838	PCGF5
PCGF6	Homo sapiens	849.602	885.883	PCGF6
PDE10	Homo sapiens	1597.74	1753.87	PDE10A
PDE10	Rattus norvegicus	189.877	232.889	PDE10A
PDE4A	Homo sapiens	111.927	107.024	PDE4A
PDLI7	Bos taurus	340.469	275.088	PDLIM7
PDLI7	Rattus norvegicus	365.842	333.653	PDLIM7
PDS5B	Gallus gallus	308.101	432.325	PDS5B
PDS5B	Homo sapiens	346.731	436.84	PDS5B
PDS5B	Rattus norvegicus	255.041	452.182	PDS5B
PDZD9	Bos taurus	46.742	52.6171	PDZD9
PDZD9	Homo sapiens	101.377	203.738	PDZD9
PGAP2	Bos taurus	85.97	111.719	PGAP2
PGAP2	Rattus norvegicus	77.03	102.3	PGAP2
PGK2	Sus scrofa	145.844	132.9	PGK2
PHC2	Homo sapiens	116.197	80.3357	PHC2
PHC2	Mus musculus	50.375	56.4223	PHC2
PHF14	Homo sapiens	256.999	322	PHF14
PF21A	Homo sapiens	2683.59	2796.16	PHF21A
PF21A	Mus musculus	1783.97	2752.62	PHF21A
PHF7	Homo sapiens	108.643	156.68	PHF7
PHF8	Homo sapiens	378.536	449.809	PHF8
KPBB	Homo sapiens	650.596	822.987	PHKB
PHKG2	Bos taurus	267.954	197.948	PHKG2
PHKG2	Homo sapiens	370.405	260.7	PHKG2
PHKG2	Mus musculus	599.836	751.523	PHKG2
PHKG2	Rattus norvegicus	349.205	477.026	PHKG2
PIAS1	Homo sapiens	658.81	509.122	PIAS1
PIAS1	Mus musculus	474.141	569.426	PIAS1
PICAL	Homo sapiens	140.973	191.393	PICALM
PICAL	Rattus norvegicus	83.988	112.82	PICALM
PIGU	Rattus norvegicus	74.696	97.5382	PIGU
PIM1	Felis catus	178.982	192.906	PIM1
PIM1	Homo sapiens	126.367	154.599	PIM1
PIM1	Rattus norvegicus	155.845	182.739	PIM1
PIPNB	Rattus norvegicus	286.668	374.944	PITPNB
PITM1	Mus musculus	41.708	51.1177	PITPNM1
PITM1	Rattus norvegicus	267.734	351.969	PITPNM1
PIWL2	Mus musculus	52.479	55.5697	PIWIL2
PK2L2	Homo sapiens	275.747	401.767	PKD2L2
PLAL2	Homo sapiens	126.028	231.23	PLAGL2
MPPA	Rattus norvegicus	60.64	70.4713	PMPCA
PNPT1	Homo sapiens	3433.47	3271.47	PNPT1
POGZ	Homo sapiens	188.223	233.023	POGZ
DPOLB	Bos taurus	483.258	571.509	POLB
DPOLB	Homo sapiens	530.665	745.756	POLB
DPOLB	Mus musculus	608.173	667.796	POLB
DPOLN	Mus musculus	411.538	513.701	POLN
IPYR2	Homo sapiens	2362.79	3211.04	PPA2
IPYR2	Mus musculus	1305.46	1115.8	PPA2
LIPB1	Homo sapiens	148.515	198.461	PPFIBP1
PPIG	Rattus norvegicus	157.64	169.004	PPIG
PPM1B	Homo sapiens	1211.95	1996.21	PPM1B
PPM1D	Homo sapiens	162.773	210.203	PPM1D
PPM1E	Homo sapiens	437.984	382.417	PPM1E
MYPT1	Homo sapiens	145.061	172.812	PPP1R12A
MYPT1	Rattus norvegicus	121.666	139.731	PPP1R12A
ASPP1	Homo sapiens	545.459	878.638	PPP1R13B
PP16A	Homo sapiens	262.265	284.349	PPP1R16A
PP16A	Mus musculus	222.892	280.123	PPP1R16A
2A5G	Homo sapiens	466.955	729.944	PPP2R5C
PP4R1	Rattus norvegicus	401.818	523.968	PPP4R1
PPT1	Macaca fascicularis	253.661	321.378	PPT1
PRD10	Pongo abelii	231.197	381.461	PRDM10
PRDM2	Homo sapiens	159.512	219.041	PRDM2
PRDM2	Rattus norvegicus	290.539	276.702	PRDM2
PRDM4	Homo sapiens	310.103	388.807	PRDM4
PRDM4	Pongo abelii	430.182	655.342	PRDM4
PRDM5	Homo sapiens	829.221	1512.94	PRDM5
KAP0	Sus scrofa	3781.95	4770.68	PRKAR1A
KAP2	Sus scrofa	535.298	345.039	PRKAR2A
KPCD	Canis lupus familiaris	175.895	212.509	PRKCD
KPCT	Homo sapiens	263.373	247.339	PRKCQ
KPCT	Mus musculus	316.077	343.317	PRKCQ
KPCT	Rattus norvegicus	200.553	335.854	PRKCQ
PRM3	Bos taurus	54.804	62.8769	PRM3
PRCA1	Bos taurus	421.493	303.253	PROCA1
PR40A	Homo sapiens	696.696	489.429	PRPF40A
KPRB	Bos taurus	1081.8	898.557	PRPSAP2
KPRB	Gallus gallus	734.433	729.548	PRPSAP2
KPRB	Mus musculus	1142.33	1133.2	PRPSAP2
KPRB	Rattus norvegicus	545.822	637.587	PRPSAP2
PRR30	Homo sapiens	163.072	181.341	PRR30
PSD3	Homo sapiens	179.795	215.135	PSD3
PSIP1	Felis catus	2369.34	3170.23	PSIP1
PRS10	Mus musculus	933.368	631.373	PSMC6
PSMF1	Bos taurus	226.492	394.524	PSMF1
PSPC1	Bos taurus	115.273	135.828	PSPC1
PTBP3	Mus musculus	479.333	849.775	PTBP3
TEBP	Oryctolagus cuniculus	21514.6	16904.3	PTGES3
FAK1	Homo sapiens	565.421	795.037	PTK2
FAK1	Mus musculus	691.593	1063.46	PTK2
FAK1	Rattus norvegicus	186.548	331.561	PTK2
PUM2	Xenopus laevis	756.595	1447.31	PUM2
SYQ	Bos taurus	116.379	168.828	QARS
RAB28	Bos taurus	441.786	812.535	RAB28
RAB28	Rattus norvegicus	265.173	359.614	RAB28
RAB6A	Pongo abelii	76.907	112.725	RAB6A
RAB7	Epinephelus coioides	5329.77	6366.54	RAB7 (RAB7B)
PRAF1	Bos taurus	139.722	189.162	RABAC1
PRAF1	Homo sapiens	361.548	306.547	RABAC1
PRAF1	Sus scrofa	105.414	147.656	RABAC1
RBGP1	Mus musculus	190.417	304.004	RABGAP1
RD21L	Ailuropoda melanoleuca	195.231	226.078	RAD21L1
RAN	Rattus norvegicus	129.426	132.326	RAN
RBP17	Homo sapiens	1624.38	2725.15	RANBP17
RBP17	Mus musculus	1113.99	2458.35	RANBP17
RANB9	Danio renio	2227.32	2883.68	RANBP9
RANB9	Homo sapiens	180.953	257.647	RANBP9
RAGP1	Homo sapiens	2927.12	4653.47	RANGAP1
RAGP1	Mus musculus	1615.01	1193.67	RANGAP1
RPGF1	Homo sapiens	60.254	92.4774	RAPGEF1
RPGF6	Homo sapiens	720.23	682.206	RAPGEF6
RBL1	Homo sapiens	381.057	394.353	RBL1
RBL1	Mus musculus	345.295	549.688	RBL1
RBM27	Homo sapiens	125.092	135.017	RBM27
RBM6	Homo sapiens	258.086	425.275	RBM6
RBMS3	Pongo abelii	1497.24	2303.12	RBMS3
RCC1	Homo sapiens	129.046	116.806	RCC1
RCC1	Mesocricetus auratus	100.358	111.293	RCC1
REEP2	Homo sapiens	153.927	168.802	REEP2
REEP6	Bos taurus	483.865	788.785	REEP6
RERE	Mus musculus	527.364	503.982	RERE
RFX1	Mus musculus	70.33	85.988	RFX1
RGS22	Homo sapiens	260.492	192.697	RGS22
RGS22	Mus musculus	798.458	607.991	RGS22
RHEB	Homo sapiens	452.051	552.614	RHEB
RHEB	Mus musculus	196.909	328.111	RHEB
RICTR	Mus musculus	4221.39	2224.26	RICTOR
RIMS2	Homo sapiens	389.84	512.482	RIMS2
RIOK1	Homo sapiens	644.666	1603.1	RIOK1
RMND1	Homo sapiens	1195.08	1799.41	RMND1
RMND1	Pongo abelii	1200.44	2176.23	RMND1
RNAS6	Sus scrofa	98.672	145.01	RNASE6
RNF11	Homo sapiens	466.889	862.091	RNF11
RN121	Homo sapiens	2079.04	1681.85	RNF121
RN138	Bos taurus	2632.95	3376.98	RNF138
RNF14	Homo sapiens	67.299	70.3066	RNF14
RN169	Bos taurus	1305.53	828.686	RNF169
RN19B	Homo sapiens	369.501	465.574	RNF19B
RN19B	Mus musculus	676.244	953.537	RNF19B
RN216	Homo sapiens	205.208	175.854	RNF216
RN216	Mus musculus	412.082	543.493	RNF216
RNF25	Bos taurus	43.022	48.5914	RNF25
RNF38	Homo sapiens	290.018	263.67	RNF38
RNF38	Mus musculus	144.472	140.868	RNF38
RNF4	Homo sapiens	990.767	1805.1	RNF4
RNF44	Homo sapiens	160.797	269.051	RNF44
ROCK1	Oryctolagus cuniculus	270.69	507.466	ROCK1
RPAP2	Bos taurus	166.526	348.048	RPAP2
RL6	Sus scrofa	202.807	211.877	RPL6
RS10	Homo sapiens	399.842	351.539	RPS10
KS6A5	Mus musculus	155.701	239.391	RPS6KA5
KS6A6	Homo sapiens	408.4	490.226	RPS6KA6
KS6C1	Homo sapiens	563.687	762.492	RPS6KC1
KS6C1	Mus musculus	552.12	736.452	RPS6KC1
RUN3A	Bos taurus	274.636	283.904	RUNDC3A
SAC1	Bos taurus	1788.83	2119.7	SACM1L
SAE1	Bos taurus	261.776	342.088	SAE1
SAE1	Pongo abelii	106.689	168.834	SAE1
SCAFB	Homo sapiens	94.661	124.837	SCAF11
SCPDL	Bos taurus	269.817	398.377	SCCPDH
SCFD1	Homo sapiens	128.809	114.642	SCFD1
SCMH1	Homo sapiens	347.754	686.393	SCMH1
SCML2	Homo sapiens	70.44	88.6638	SCML2
NLTP	Rattus norvegicus	175.466	289.824	SCP2
SDCG8	Mus musculus	244.499	353.525	SDCCAG8
S23IP	Mus musculus	303.683	486.087	SEC23IP
SENP2	Homo sapiens	468.619	595.566	SENP2
SENP2	Pongo abelii	265.698	251.385	SENP2
SETD2	Homo sapiens	774.81	913.275	SETD2
SETD2	Mus musculus	629.6	848.599	SETD2
SETX	Homo sapiens	174.846	222.948	SETX
SMBT1	Homo sapiens	1233.72	1210.67	SFMBT1
SGO2	Homo sapiens	895.858	1620.5	SGO2
SGSM2	Homo sapiens	316.441	240.328	SGSM2
SGSM2	Mus musculus	404.73	663.783	SGSM2
SIK3	Homo sapiens	103.928	151.396	SIK3
SIL1	Bos taurus	163.889	277.715	SIL1
SIN3A	Homo sapiens	73.743	111.152	SIN3A
SKAP2	Homo sapiens	4070.74	4145.75	SKAP2
SKP1	Xenopus laevis	126.087	195.798	SKP1
SLBP	Homo sapiens	178.572	210.023	SLBP
SLBP	Mus musculus	216.222	231.743	SLBP
SOAT	Homo sapiens	263.557	333.859	SLC10A6
VGLU3	Rattus norvegicus	216.325	422.761	SLC17A8
S2539	Bos taurus	261.511	354.507	SLC25A39
S2539	Homo sapiens	171.208	231.301	SLC25A39
S2539	Mus musculus	380.37	435.4	SLC25A39
ZNT9	Homo sapiens	411.059	453.168	SLC30A9
S38A9	Homo sapiens	293.586	442.847	SLC38A9
S41A2	Macaca fascicularis	472.405	585.634	SLC41A2
S4A10	Bos taurus	324.557	291.97	SLC4A10
S4A8	Mus musculus	92.487	113.369	SLC4A8
SLTM	Homo sapiens	1161.35	1647.15	SLTM
SLX4I	Homo sapiens	289.744	356.673	SLX4IP
SNF5	Mus musculus	789.049	1156.7	SMARCB1
SMRC1	Homo sapiens	776.556	417.754	SMARCC1
SMRC1	Mus musculus	689.889	698.16	SMARCC1
SMRD3	Homo sapiens	194.874	386.906	SMARCD3
SMRD3	Mus musculus	248.48	381.663	SMARCD3
SMHD1	Mus musculus	204.666	371.218	SMCHD1
EST1A	Homo sapiens	175.66	235.977	SMG6
NSMA	Homo sapiens	79.468	78.163	SMPD2
SMUF2	Homo sapiens	254.608	329.373	SMURF2
SNP23	Mus musculus	245.446	494.466	SNAP23
SND1	Homo sapiens	120.489	189.665	SND1
SNR40	Bos taurus	341.536	399.548	SNRNP40
SNTB2	Homo sapiens	157.836	224.235	SNTB2
SNTG1	Homo sapiens	1870.32	3166.22	SNTG1
SNX27	Rattus norvegicus	698.408	978.597	SNX27
SNX6	Mus musculus	430.763	656.925	SNX6
SNX6	Pongo abelii	603.911	607.876	SNX6
SORT	Homo sapiens	91.411	111.9	SORT1
SPAG1	Homo sapiens	118.238	168.017	SPAG1
SPG16	Homo sapiens	127.958	168.69	SPAG16
SPG17	Homo sapiens	176.096	255.929	SPAG17
JIP4	Homo sapiens	1501.65	819.156	SPAG9
JIP4	Mus musculus	1962.94	1967.04	SPAG9
SPAST	Sus scrofa	127.304	115.343	SPAST
SPT16	Macaca fascicularis	603.904	539.405	SPATA16
MIEAP	Sus scrofa	233.983	250.287	SPATA18
SPT20	Homo sapiens	65.989	88.0124	SPATA20
SPAT5	Mus musculus	251.516	279.583	SPATA5
SPAT6	Bos taurus	2060.63	2376.62	SPATA6
SPERI	Homo sapiens	497.09	833.284	SPATC1
SPERI	Mus musculus	862.294	1315.9	SPATC1
SPC24	Bos taurus	300	639.629	SPC24
CYTSB	Homo sapiens	215.555	548.215	SPECC1
SPEM2	Mus musculus	188.52	136.43	SPEM2
SPERT	Bos taurus	831.365	882.531	SPERT
SPERT	Homo sapiens	585.17	944.124	SPERT
SPICE	Bos taurus	238.34	282.494	SPICE1
SPSB3	Bos taurus	295.48	254.016	SPSB3
SPSB3	Homo sapiens	58.557	88.5648	SPSB3
SPTN2	Homo sapiens	109.475	133.189	SPTBN2
SRFB1	Homo sapiens	169.364	188.735	SRFBP1
SRFB1	Mus musculus	429.263	354.007	SRFBP1
SRP72	Homo sapiens	262.899	259.138	SRP72
SRPRB	Homo sapiens	212.126	245.839	SRPRB
SRS11	Homo sapiens	721.872	781.867	SRSF11
SSNA1	Mus musculus	133.78	179.394	SSNA1
F10A1	Mus musculus	229.575	177.226	ST13
ST5	Homo sapiens	215.361	356.643	ST5
STA10	Homo sapiens	75.429	72.4895	STARD10
STA10	Mus musculus	64.075	65.732	STARD10
STAR6	Homo sapiens	573.237	813.316	STARD6
STAT4	Homo sapiens	467.519	320.339	STAT4
ST17A	Homo sapiens	258.781	356.544	STK17A
STK33	Bos taurus	339.54	391.213	STK33
STK39	Homo sapiens	192.113	191.515	STK39
STK39	Rattus norvegicus	543.972	713.673	STK39
STMN1	Sus scrofa	82.847	106.326	STMN1
STRN3	Mus musculus	513.527	751.325	STRN3
STX17	Homo sapiens	326.851	359.833	STX17
STXB4	Homo sapiens	437.742	368.15	STXBP4
STB5L	Homo sapiens	228.006	282.642	STXBP5L
STB5L	Mus musculus	214.303	220.909	STXBP5L
STYX	Homo sapiens	259.339	272.404	STYX
STYX	Mus musculus	162.442	252.877	STYX
STYX	Pongo abelii	324.287	291.547	STYX
SUCHY	Homo sapiens	649.051	1238.62	SUGCT
SUMO1	Rattus norvegicus	2148.47	2746.87	SUMO1
SP20H	Mus musculus	240.679	250.8	SUPT20H
SUZ12	Mus musculus	323.004	425.383	SUZ12
SWT1	Homo sapiens	301.425	390.233	SWT1
SYCP2	Homo sapiens	348.193	317.198	SYCP2
SYNRG	Homo sapiens	952.093	725.808	SYNRG
TAF4	Homo sapiens	75.446	110.974	TAF4
TNG2	Bos taurus	148.178	212.219	TANGO2
TAOK1	Rattus norvegicus	460.615	662.005	TAOK1
TASP1	Homo sapiens	59.43	81.9825	TASP1
TBCD1	Homo sapiens	97.648	191.087	TBC1D1
TBC12	Homo sapiens	196.844	246.11	TBC1D12
TBC12	Mus musculus	561.474	695.333	TBC1D12
TBC19	Homo sapiens	278.37	244.223	TBC1D19
TB22A	Macaca fascicularis	545.219	886.104	TBC1D22A
TBC23	Homo sapiens	478.218	488.817	TBC1D23
TBC23	Pongo abelii	377.025	498.783	TBC1D23
TBCD5	Homo sapiens	214.993	262.222	TBC1D5
TBCD5	Mus musculus	657.204	1052.86	TBC1D5
TBR1	Homo sapiens	166.332	200.829	TBR1
TBR1	Mus musculus	212.86	211.62	TBR1
TCP11	Homo sapiens	338.147	600.098	TCP11
TCP11	Rattus norvegicus	539.708	667.253	TCP11
TDRD9	Mus musculus	64.62	85.8734	TDRD9
TEKT2	Homo sapiens	176.712	206.274	TEKT2
FA46C	Homo sapiens	555.808	801.738	TENT5C (FAM46C)
FA46C	Macaca fascicularis	295.178	152.449	TENT5C (FAM46C)
FA46C	Mus musculus	336.591	307.713	TENT5C (FAM46C)
FA46C	Rattus norvegicus	618.021	517.338	TENT5C (FAM46C)
TES	Mus musculus	8529.08	16311.8	TES
TESK2	Homo sapiens	4164.69	6697.94	TESK2
TEX2	Mus musculus	72.916	89.4457	TEX2
TFDP1	Bos taurus	147.289	212.983	TFDP1
TFDP2	Homo sapiens	253.579	263.182	TFDP2
THADA	Canis lupus familiaris	182.531	244.193	THADA
THOC1	Mus musculus	1604.04	942.223	THOC1
TIA1	Mus musculus	3326.28	3493.6	TIA1
TKTL1	Bos taurus	220.96	298.395	TKTL1
TLK1	Homo sapiens	932.508	1123.33	TLK1
TLK1	Mus musculus	779.331	1299.25	TLK1
TEFF1	Homo sapiens	767.877	931.365	TMEFF1
TM237	Bos taurus	1333.2	1233.52	TMEM237
TM239	Homo sapiens	250.063	281.701	TMEM239
TM256	Bos taurus	235.19	396.878	TMEM256
TOP2B	Mus musculus	828.368	876.557	TOP2B
TOPZ1	Bos taurus	376.456	479.7	TOPAZ1
TPIS	Bos taurus	365.997	494.261	TPI1
TPIS	Homo sapiens	353.683	472.798	TPI1
TPIS	Macaca mulatta	525.177	394.061	TPI1
TPIS	Mesocricetus auratus	154.108	202.721	TPI1
TPIS	Sus scrofa	509.11	565.771	TPI1
TPPP2	Bos taurus	1043.12	753.066	TPPP2
TPC10	Homo sapiens	56.585	68.125	TRAPPC10
TPPC8	Homo sapiens	292.889	265.282	TRAPPC8
TRI37	Homo sapiens	290.249	360.134	TRIM37
TRI37	Mus musculus	474.958	468.212	TRIM37
TRI66	Homo sapiens	66.805	80.0893	TRIM66
TRI66	Mus musculus	162.608	157.641	TRIM66
MOD5	Mus musculus	845.471	1049.23	TRIT1
T22D2	Homo sapiens	239.644	417.392	TSC22D2
TS101	Homo sapiens	161.223	199.918	TSG101
TSKS	Mus musculus	60.856	69.0812	TSKS
TSKS	Rattus norvegicus	89.328	119.701	TSKS
TSN6	Bos taurus	941.413	1545.67	TSPAN6
TSN6	Homo sapiens	411.882	620.097	TSPAN6
TSN6	Pongo abelii	160.95	205.01	TSPAN6
TSSK2	Mus musculus	266.143	233.274	TSSK2
TSSK3	Mus musculus	217.545	288.961	TSSK3
TSSK6	Homo sapiens	2278.61	3237.36	TSSK6
TSSK6	Mus musculus	464.252	586.428	TSSK6
TTBK2	Mus musculus	1052.42	1307.38	TTBK2
TTC25	Homo sapiens	87.558	142.915	TTC25
TTC7A	Homo sapiens	425.195	453.45	TTC7A
TTC7A	Mus musculus	426.506	419.78	TTC7A
TTC7B	Homo sapiens	566.515	712.852	TTC7B
TTLL3	Homo sapiens	89.229	98.3504	TTLL3
TTLL3	Mus musculus	93.169	89.5217	TTLL3
GCP3	Mus musculus	98.836	123.775	TUBGCP3
TULP4	Mus musculus	162.996	257.52	TULP4
UACA	Mus musculus	211.75	249.781	UACA
RL40	Caenorhabditis elegans	440.971	333.334	UBA52
RL40	Ovis aries	391.889	315.701	UBA52
UBAP2	Homo sapiens	107.618	131.556	UBAP2
UB2D2	Xenopus laevis	881.39	600.814	UBE2D2
UB2G2	Bos taurus	264.083	315.563	UBE2G2
UB2G2	Pongo abelii	232.814	305.939	UBE2G2
UBE2K	Mus musculus	86.584	84.5095	UBE2K
UB2R2	Oryctolagus cuniculus	274.494	240.313	UBE2R2
UBL4B	Bos taurus	77.947	100.124	UBL4B
UBCP1	Homo sapiens	4447.03	4337.84	UBLCP1
UBN2	Homo sapiens	735.495	867.322	UBN2
UBR4	Homo sapiens	63.592	76.2512	UBR4
UBR5	Homo sapiens	283.893	359.885	UBR5
UBX11	Homo sapiens	138.064	174.12	UBXN11
UBXN6	Bos taurus	112.545	115.995	UBXN6
UBXN7	Pongo abelii	402.535	529.649	UBXN7
UCHL3	Sus scrofa	116.176	182.886	UCHL3
UIMC1	Sus scrofa	809.258	830.416	UIMC1
ULK2	Homo sapiens	272.207	447.63	ULK2
ULK4	Homo sapiens	1027.38	980.704	ULK4
ULK4	Pongo abelii	580.957	614.995	ULK4
UN13B	Mus musculus	140.26	162.478	UNC13B
UBP25	Homo sapiens	102.955	126.646	USP25
UBP28	Homo sapiens	174.08	349.641	USP28
UBP30	Homo sapiens	412.356	550.514	USP30
UBP32	Homo sapiens	164.221	171.233	USP32
UBP40	Homo sapiens	125.952	148.428	USP40
UTP18	Homo sapiens	275.577	312.886	UTP18
UTP6	Homo sapiens	776.336	1080.72	UTP6
UTP6	Mus musculus	3358.44	3178.17	UTP6
UXS1	Mus musculus	2620.38	2760.08	UXS1
VASH2	Homo sapiens	3219.95	5744.24	VASH2
SPE39	Homo sapiens	596.211	903.335	VIPAS39
VPS41	Homo sapiens	609.63	427.879	VPS41
VRK1	Bos taurus	409.197	395.452	VRK1
VRK3	Bos taurus	240.857	224.398	VRK3
VW5B1	Homo sapiens	79.457	116.382	VWA5B1
VWA8	Mus musculus	276.423	339.19	VWA8
WBP2L	Bos taurus	129.385	125.237	WBP2NL
WDFY2	Mus musculus	83.625	124.194	WDFY2
WDR1	Bos taurus	73.859	140.584	WDR1
WDR1	Homo sapiens	54.984	52.2779	WDR1
WDR19	Homo sapiens	950.417	1116.91	WDR19
WDR20	Homo sapiens	54.858	67.6655	WDR20
WDR3	Homo sapiens	531.932	731.963	WDR3
WDR37	Homo sapiens	160.331	194.026	WDR37
WDR37	Pongo abelii	192.912	249.714	WDR37
WDR7	Homo sapiens	2477.46	1454.61	WDR7
WDR88	Homo sapiens	222.836	341.609	WDR88
WDTC1	Homo sapiens	535.333	703.123	WDTC1
WDTC1	Mus musculus	75.443	101.162	WDTC1
WNK1	Sus scrofa	331.584	331.843	WNK1
WNT3	Homo sapiens	214.033	177.513	WNT3
WWP2	Homo sapiens	127.165	276.089	WWP2
WWP2	Mus musculus	478.604	303.381	WWP2
XPO4	Mus musculus	240.888	265.798	XPO4
XRN1	Homo sapiens	471.541	1138.35	XRN1
XRN1	Mus musculus	1458.56	1587.46	XRN1
YMEL1	Mus musculus	80.838	89.0177	YME1L1
YMEL1	Rattus norvegicus	84.514	117.109	YME1L1
YTDC1	Homo sapiens	1477.86	1671.12	YTHDC1
TYY1	Homo sapiens	291.774	490.722	YY1
ZBBX	Homo sapiens	337.073	392.899	ZBBX
ZC3HE	Bos taurus	228.801	314.317	ZC3H14
ZCH18	Homo sapiens	162.8	152.08	ZC3H18
ZCH18	Mus musculus	231.391	310.706	ZC3H18
NO40	Macaca fascicularis	1118.39	1160.96	ZCCHC17
ZFP91	Homo sapiens	245.144	289.768	ZFP91
ZGPAT	Bos taurus	131.893	161.647	ZGPAT
ZGPAT	Ovis aries	61.748	68.6866	ZGPAT
ZMIZ2	Homo sapiens	103.533	87.9136	ZMIZ2
ZMIZ2	Mus musculus	223.87	230.015	ZMIZ2
ZMY10	Homo sapiens	152.537	117.268	ZMYND10
ZN177	Homo sapiens	1582.1	2053.63	ZNF177
ZN37A	Homo sapiens	402.067	334.776	ZNF37A
ZN410	Homo sapiens	86.076	131.377	ZNF410
ZN568	Homo sapiens	354.796	438.31	ZNF568
ZN649	Homo sapiens	1920.72	2468.43	ZNF649
ZN775	Homo sapiens	178.321	271.936	ZNF775
ZN775	Mus musculus	71.496	97.5082	ZNF775
ZNRF4	Homo sapiens	212.972	209.447	ZNRF4
ZNRF4	Macaca fascicularis	214.193	262.98	ZNRF4
ZPBP1	Sus scrofa	106.651	134.146	ZPBP
ZSWM6	Homo sapiens	952.661	1430.42	ZSWIM6
