## Supplementary file 9 for "A thorough RNA-seq characterization of the porcine sperm transcriptome and its seasonal changes"

### Sheet: Sheet1
Gene ID	Number of speciesdetected	Annotated in Sscrofa Ensembl (v.91)	Detected in the SRE pipeline
MT-CYB	1	No	No
UBA52	1	No	No
MROH7	3	No	No
FAM92A	1	No	No
ACSBG2	1	No	No
ELOB	1	No	No
KIAA1328	1	No	No
POLB	3	No	No
AGBL4	1	No	No
COL25A1	1	No	No
HPS5	1	No	No
XRN1	2	No	No
TSG101	1	No	No
FMN2	1	No	No
HOOK3	1	No	No
COL24A1	1	No	No
RIMS2	1	No	No
TTLL3	2	No	No
ERLIN1	1	No	No
ARHGAP19	1	No	No
BORCS5	1	No	No
D17WSU92E	1	No	No
DBIL5	1	No	No
ORB2	1	No	No
RNASE6	1	No	No
TMEM256	1	No	No
UBQ-2	1	No	No
WBP2NL	1	No	No
ZNF177	1	No	No
ST13	1	Yes	No
BLOC1S1	1	Yes	No
APOPT1	1	Yes	No
TRIT1	1	Yes	No
FAM49B	1	Yes	No
NFS1	1	Yes	No
CRIP1	1	Yes	No
TFDP1	1	Yes	No
PITPNB	1	Yes	No
CYB5R1	1	Yes	No
NSUN6	1	Yes	No
RBM27	1	Yes	No
PRPF40A	1	Yes	No
LUC7L2	2	Yes	No
STK17A	1	Yes	No
MRPL22	1	Yes	No
MARCH6	2	Yes	No
MT-CO1	1	Yes	No
LIN9	1	Yes	No
HSF2BP	2	Yes	No
PPA2	2	Yes	No
MRPS27	1	Yes	No
CCNYL1	1	Yes	No
ZNF37A	1	Yes	No
DUSP18	1	Yes	No
SPECC1	1	Yes	No
C20ORF27	1	Yes	No
ANAPC11	1	Yes	No
PCGF5	1	Yes	No
ERI3	2	Yes	No
ZNF775	2	Yes	No
EDF1	1	Yes	No
SKP1	1	Yes	No
CRIP2	1	Yes	No
TRAPPC10	1	Yes	No
KNL1	1	Yes	No
AP3D1	3	Yes	No
SSNA1	1	Yes	No
WDFY2	1	Yes	No
AGPAT2	1	Yes	No
KIAA0930	4	Yes	Yes
ARFGAP3	1	Yes	Yes
FAM83F	1	Yes	Yes
PRDM4	2	Yes	Yes
NCKAP1L	1	Yes	Yes
PTGES3	1	Yes	Yes
PPFIBP1	1	Yes	Yes
TPI1	5	Yes	Yes
FOXM1	1	Yes	Yes
WNK1	1	Yes	Yes
ERC1	3	Yes	Yes
CECR2	2	Yes	Yes
SCAF11	1	Yes	Yes
SLC41A2	1	Yes	Yes
AMDHD1	1	Yes	Yes
TBC1D22A	1	Yes	Yes
CDYL	1	Yes	Yes
RIOK1	1	Yes	Yes
RANBP9	2	Yes	Yes
CDKAL1	1	Yes	Yes
CCHCR1	1	Yes	Yes
DDX39B	1	Yes	Yes
BAG6	1	Yes	Yes
LRRC1	1	Yes	Yes
C6ORF106	1	Yes	Yes
RPS10	1	Yes	Yes
TCP11	2	Yes	Yes
PIM1	3	Yes	Yes
DNAH8	1	Yes	Yes
GTPBP2	1	Yes	Yes
CRISP2	1	Yes	Yes
PGK2	1	Yes	Yes
CPEB1	1	Yes	Yes
CIB1	2	Yes	Yes
NRG4	1	Yes	Yes
SIN3A	1	Yes	Yes
CCDC33	1	Yes	Yes
ADPGK	1	Yes	Yes
NUBPL	1	Yes	Yes
SCFD1	1	Yes	Yes
IPO4	1	Yes	Yes
CCDC196	1	Yes	Yes
GPHN	4	Yes	Yes
ZNF410	1	Yes	Yes
ENTPD5	2	Yes	Yes
MLH3	1	Yes	Yes
VIPAS39	1	Yes	Yes
ZC3H14	1	Yes	Yes
EML5	1	Yes	Yes
TTC7B	1	Yes	Yes
CLMN	2	Yes	Yes
AK7	1	Yes	Yes
PAPOLA	1	Yes	Yes
VRK1	1	Yes	Yes
CDC42BPB	1	Yes	Yes
WDR20	1	Yes	Yes
PPP2R5C	1	Yes	Yes
PPP1R13B	1	Yes	Yes
TDRD9	1	Yes	Yes
MTHFSD	2	Yes	Yes
PHKB	1	Yes	Yes
WDR88	1	Yes	Yes
GAPDHS	1	Yes	Yes
ZNF568	1	Yes	Yes
AKT2	1	Yes	Yes
LIPE	1	Yes	Yes
RABAC1	3	Yes	Yes
SAE1	2	Yes	Yes
NUCB1	3	Yes	Yes
TSKS	2	Yes	Yes
VRK3	1	Yes	Yes
MIB2	1	Yes	Yes
CHD5	3	Yes	Yes
KIF1B	2	Yes	Yes
UBR4	1	Yes	Yes
VWA5B1	1	Yes	Yes
KIF17	2	Yes	Yes
WDTC1	2	Yes	Yes
SNRNP40	1	Yes	Yes
AZIN2	2	Yes	Yes
TEKT2	1	Yes	Yes
PPP4R1	1	Yes	Yes
OSBPL1A	1	Yes	Yes
TRAPPC8	1	Yes	Yes
RNF138	1	Yes	Yes
FUBP1	1	Yes	Yes
ACADM	1	Yes	Yes
SRSF11	1	Yes	Yes
HOOK1	1	Yes	Yes
NRDC	2	Yes	Yes
SPATA6	1	Yes	Yes
MAST2	1	Yes	Yes
TESK2	1	Yes	Yes
SCMH1	1	Yes	Yes
PDE10A	2	Yes	Yes
ARID1B	1	Yes	Yes
RMND1	2	Yes	Yes
ADGB	1	Yes	Yes
LMBRD1	1	Yes	Yes
COQ3	1	Yes	Yes
SMPD2	1	Yes	Yes
HDAC2	2	Yes	Yes
STARD6	1	Yes	Yes
WDR7	1	Yes	Yes
SLTM	1	Yes	Yes
ALIEN	1	Yes	Yes
MYEF2	2	Yes	Yes
TTBK2	1	Yes	Yes
GANC	1	Yes	Yes
ATP9B	3	Yes	Yes
MAP2K5	1	Yes	Yes
PIAS1	2	Yes	Yes
UACA	1	Yes	Yes
MYO9A	2	Yes	Yes
PSMC6	1	Yes	Yes
STYX	3	Yes	Yes
ARID4A	1	Yes	Yes
CCDC171	1	Yes	Yes
PSIP1	1	Yes	Yes
KDM4C	1	Yes	Yes
CEP78	2	Yes	Yes
UNC13B	1	Yes	Yes
RNF38	2	Yes	Yes
STX17	1	Yes	Yes
TMEFF1	1	Yes	Yes
PTBP3	1	Yes	Yes
FBXW2	1	Yes	Yes
DENND1A	2	Yes	Yes
ODF2	6	Yes	Yes
NUP188	1	Yes	Yes
CRAT	2	Yes	Yes
RAPGEF1	1	Yes	Yes
SETX	1	Yes	Yes
PPP1R16A	2	Yes	Yes
OPLAH	1	Yes	Yes
SPATC1	2	Yes	Yes
KHDRBS3	2	Yes	Yes
EFR3A	1	Yes	Yes
ATAD2	2	Yes	Yes
ANGPT1	1	Yes	Yes
OXR1	1	Yes	Yes
RGS22	2	Yes	Yes
CSPP1	1	Yes	Yes
DNAJC5B	1	Yes	Yes
CHD7	1	Yes	Yes
NSMAF	1	Yes	Yes
LYPLA1	1	Yes	Yes
GPR161	3	Yes	Yes
COPA	1	Yes	Yes
ISG20L2	2	Yes	Yes
CCT3	2	Yes	Yes
SNX27	1	Yes	Yes
POGZ	1	Yes	Yes
ANKRD35	1	Yes	Yes
SPAG17	1	Yes	Yes
WDR3	1	Yes	Yes
TENT5C (FAM46C)	4	Yes	Yes
CSDE1	1	Yes	Yes
GSTM3	1	Yes	Yes
SORT1	1	Yes	Yes
CDC14A	1	Yes	Yes
RPAP2	1	Yes	Yes
EEF1D	2	Yes	Yes
PSD3	1	Yes	Yes
SLX4IP	1	Yes	Yes
TASP1	1	Yes	Yes
C20ORF194	1	Yes	Yes
PCED1A	1	Yes	Yes
TMEM239	1	Yes	Yes
RAD21L1	1	Yes	Yes
DUSP15	2	Yes	Yes
PLAGL2	1	Yes	Yes
CDK5RAP1	1	Yes	Yes
ITCH	2	Yes	Yes
MAP1LC3A	2	Yes	Yes
PIGU	1	Yes	Yes
RBL1	2	Yes	Yes
DHX35	1	Yes	Yes
GDAP1L1	2	Yes	Yes
EYA2	2	Yes	Yes
SYCP2	1	Yes	Yes
EIF2AK1	1	Yes	Yes
LMTK2	1	Yes	Yes
CUTL1	1	Yes	Yes
CUX1	1	Yes	Yes
GTF2I	1	Yes	Yes
AUTS2	1	Yes	Yes
PHKG2	4	Yes	Yes
LCMT1	1	Yes	Yes
PARN	2	Yes	Yes
NLRC3	1	Yes	Yes
LUC7L	1	Yes	Yes
NPRL3	1	Yes	Yes
IARS	1	Yes	Yes
CHCHD5	2	Yes	Yes
NPHP1	1	Yes	Yes
MRPS5	1	Yes	Yes
UXS1	1	Yes	Yes
CAPG	2	Yes	Yes
GMCL1	1	Yes	Yes
EHBP1	1	Yes	Yes
COMMD1	1	Yes	Yes
TTC7A	2	Yes	Yes
PPM1B	1	Yes	Yes
THADA	1	Yes	Yes
MAP4K3	2	Yes	Yes
MEMO1	3	Yes	Yes
SPAST	1	Yes	Yes
PRR30	1	Yes	Yes
AGBL5	3	Yes	Yes
ASXL2	3	Yes	Yes
ATAD2B	1	Yes	Yes
PUM2	1	Yes	Yes
LPIN1	2	Yes	Yes
SLBP	2	Yes	Yes
POLN	1	Yes	Yes
RNF4	1	Yes	Yes
KIAA0232	1	Yes	Yes
LCORL	1	Yes	Yes
TBC1D19	1	Yes	Yes
FAM114A1	1	Yes	Yes
WDR19	1	Yes	Yes
SLC30A9	1	Yes	Yes
SPATA18	1	Yes	Yes
SRP72	1	Yes	Yes
CCNI	1	Yes	Yes
MRPL1	1	Yes	Yes
LRBA	2	Yes	Yes
SPATA5	1	Yes	Yes
PRDM5	1	Yes	Yes
AP1AR	1	Yes	Yes
LEF1	1	Yes	Yes
HERC3	1	Yes	Yes
GPAT3	1	Yes	Yes
IFT88	1	Yes	Yes
XPO4	1	Yes	Yes
MIPEP	1	Yes	Yes
PAN3	1	Yes	Yes
PDS5B	3	Yes	Yes
SUPT20H	1	Yes	Yes
SPERT	2	Yes	Yes
GPALPP1	1	Yes	Yes
DGKH	1	Yes	Yes
DIAPH3	1	Yes	Yes
UCHL3	1	Yes	Yes
MYCBP2	2	Yes	Yes
PCCA	2	Yes	Yes
TUBGCP3	1	Yes	Yes
PSPC1	1	Yes	Yes
KCTD9	1	Yes	Yes
NEK1	1	Yes	Yes
RAN	1	Yes	Yes
DNAH10	1	Yes	Yes
CLIP1	1	Yes	Yes
ATXN2	1	Yes	Yes
MED13L	2	Yes	Yes
HECTD4	1	Yes	Yes
BICDL1	1	Yes	Yes
ACACB	1	Yes	Yes
KREMEN1	1	Yes	Yes
OSBP2	2	Yes	Yes
EIF4ENIF1	1	Yes	Yes
SMARCB1	1	Yes	Yes
DGCR2	2	Yes	Yes
TSSK2	1	Yes	Yes
TANGO2	1	Yes	Yes
ERO1B	2	Yes	Yes
ARID4B	3	Yes	Yes
HK1	4	Yes	Yes
MICU1	2	Yes	Yes
CFAP70	2	Yes	Yes
CPEB3	2	Yes	Yes
IDE	1	Yes	Yes
TBC1D12	2	Yes	Yes
HPSE2	1	Yes	Yes
CHUK	2	Yes	Yes
BTRC	1	Yes	Yes
NEURL1	2	Yes	Yes
SEC23IP	1	Yes	Yes
CPXM2	1	Yes	Yes
COG7	1	Yes	Yes
AIDA	1	Yes	Yes
AHCTF1	1	Yes	Yes
SCCPDH	1	Yes	Yes
DENND1B	2	Yes	Yes
KDM5B	2	Yes	Yes
UBAP2	1	Yes	Yes
KIF5B	1	Yes	Yes
MASTL	1	Yes	Yes
YME1L1	2	Yes	Yes
ARHGAP21	2	Yes	Yes
MLLT10	1	Yes	Yes
CUL2	1	Yes	Yes
CCNY	2	Yes	Yes
PRKCQ	3	Yes	Yes
DIP2C	1	Yes	Yes
ATP2C1	2	Yes	Yes
ANKRD28	2	Yes	Yes
TBC1D5	2	Yes	Yes
TOP2B	1	Yes	Yes
GOLGA4	1	Yes	Yes
SETD2	2	Yes	Yes
SMARCC1	2	Yes	Yes
PRKAR2A	1	Yes	Yes
ARIH2	1	Yes	Yes
CCDC36	1	Yes	Yes
RBM6	1	Yes	Yes
ZMYND10	1	Yes	Yes
DOCK3	1	Yes	Yes
DCAF1	1	Yes	Yes
PHF7	1	Yes	Yes
SFMBT1	1	Yes	Yes
DENND6A	1	Yes	Yes
DNAJB8	2	Yes	Yes
SRPRB	1	Yes	Yes
CEP63	1	Yes	Yes
GK5	1	Yes	Yes
TSC22D2	1	Yes	Yes
DNAJC19	1	Yes	Yes
ATP11B	1	Yes	Yes
SENP2	2	Yes	Yes
MAATS1	1	Yes	Yes
GRAMD1C	1	Yes	Yes
SCML2	1	Yes	Yes
CDK16	1	Yes	Yes
PHF8	1	Yes	Yes
RPS6KA6	1	Yes	Yes
TSPAN6	3	Yes	Yes
FUNDC2	1	Yes	Yes
DEAF1	2	Yes	Yes
PITPNM1	2	Yes	Yes
MACROD1	1	Yes	Yes
ATL3	1	Yes	Yes
EEF1G	4	Yes	Yes
ASRGL1	1	Yes	Yes
DDB1	1	Yes	Yes
ZFP91	1	Yes	Yes
LDHC	1	Yes	Yes
ATP8B3	2	Yes	Yes
CSNK1G2	3	Yes	Yes
UBXN6	1	Yes	Yes
ZNRF4	2	Yes	Yes
HNRNPM	2	Yes	Yes
CARM1	3	Yes	Yes
PDE4A	1	Yes	Yes
RFX1	1	Yes	Yes
FKBP8	2	Yes	Yes
COMP	1	Yes	Yes
TSSK6	2	Yes	Yes
RNF44	1	Yes	Yes
COL4A3BP	2	Yes	Yes
AP3B1	1	Yes	Yes
ELL2	1	Yes	Yes
CHD1	1	Yes	Yes
CSNK1G3	2	Yes	Yes
RAPGEF6	1	Yes	Yes
H2AFY	1	Yes	Yes
KLHL3	3	Yes	Yes
BRD8	1	Yes	Yes
REEP2	1	Yes	Yes
RNF14	1	Yes	Yes
HTR4	2	Yes	Yes
HMGXB3	1	Yes	Yes
TRIM66	2	Yes	Yes
ST5	1	Yes	Yes
C11ORF42	1	Yes	Yes
NUP98	1	Yes	Yes
RNF121	1	Yes	Yes
LRRC51	1	Yes	Yes
STARD10	2	Yes	Yes
RAB6A	1	Yes	Yes
ANKRD42	2	Yes	Yes
PICALM	2	Yes	Yes
NOX4	2	Yes	Yes
CEP57	1	Yes	Yes
USP28	1	Yes	Yes
SIK3	1	Yes	Yes
PRDM10	1	Yes	Yes
LEMD1	1	Yes	Yes
COP1	1	Yes	Yes
AXDND1	1	Yes	Yes
CEP350	2	Yes	Yes
ACBD6	2	Yes	Yes
GLUL	3	Yes	Yes
SWT1	1	Yes	Yes
RPS6KC1	2	Yes	Yes
VASH2	1	Yes	Yes
ZPBP	1	Yes	Yes
LETM2	1	Yes	Yes
BAZ2B	2	Yes	Yes
TBR1	2	Yes	Yes
SLC4A10	1	Yes	Yes
TLK1	2	Yes	Yes
NCKAP1	1	Yes	Yes
STAT4	1	Yes	Yes
CCDC150	1	Yes	Yes
BOLL	1	Yes	Yes
SGO2	1	Yes	Yes
ICA1L	2	Yes	Yes
SPAG16	1	Yes	Yes
RNF25	1	Yes	Yes
ATG9A	2	Yes	Yes
CUL3	1	Yes	Yes
GIGYF2	1	Yes	Yes
USP40	1	Yes	Yes
HDLBP	2	Yes	Yes
LMBR1	2	Yes	Yes
RHEB	2	Yes	Yes
SMARCD3	2	Yes	Yes
ABCF2	3	Yes	Yes
BRAF	1	Yes	Yes
UBN2	1	Yes	Yes
AGBL3	1	Yes	Yes
MKLN1	1	Yes	Yes
COPG2	1	Yes	Yes
CPA5	2	Yes	Yes
SND1	1	Yes	Yes
DPY19L2	1	Yes	Yes
HIBADH	1	Yes	Yes
SKAP2	1	Yes	Yes
VPS41	1	Yes	Yes
RICTOR	1	Yes	Yes
PARP8	1	Yes	Yes
IPO11	2	Yes	Yes
ADAMTS6	1	Yes	Yes
CENPK	1	Yes	Yes
CPEB4	2	Yes	Yes
RANBP17	2	Yes	Yes
UBLCP1	1	Yes	Yes
BAIAP2	1	Yes	Yes
EXOC7	1	Yes	Yes
PRKAR1A	1	Yes	Yes
AMZ2	2	Yes	Yes
TEX2	1	Yes	Yes
DDX42	1	Yes	Yes
ACE	4	Yes	Yes
WNT3	1	Yes	Yes
EFTUD2	1	Yes	Yes
GPATCH8	1	Yes	Yes
RUNDC3A	1	Yes	Yes
HSPB9	1	Yes	Yes
TTC25	1	Yes	Yes
IKZF3	1	Yes	Yes
MED1	1	Yes	Yes
FBXL20	1	Yes	Yes
NPEPPS	1	Yes	Yes
SPATA20	1	Yes	Yes
UTP18	1	Yes	Yes
STXBP4	1	Yes	Yes
ACACA	1	Yes	Yes
AP2B1	4	Yes	Yes
SUZ12	1	Yes	Yes
UTP6	2	Yes	Yes
NF1	1	Yes	Yes
PROCA1	1	Yes	Yes
TAOK1	1	Yes	Yes
ANKRD13B	1	Yes	Yes
SMG6	1	Yes	Yes
SGSM2	2	Yes	Yes
NCBP3	1	Yes	Yes
NCOR1	1	Yes	Yes
ULK2	1	Yes	Yes
PRPSAP2	4	Yes	Yes
COPS3	2	Yes	Yes
PRDM2	2	Yes	Yes
RABGAP1	1	Yes	Yes
HNRNPLL	1	Yes	Yes
PCGF6	1	Yes	Yes
GRIPAP1	1	Yes	Yes
RNF216	2	Yes	Yes
OSBPL9	3	Yes	Yes
UBXN7	1	Yes	Yes
FNDC8	1	Yes	Yes
BRD7	1	Yes	Yes
MROH2B	1	Yes	Yes
MARK3	3	Yes	Yes
KIF21B	3	Yes	Yes
MEX3D	2	Yes	Yes
ENOX1	1	Yes	Yes
RNF169	1	Yes	Yes
ROCK1	1	Yes	Yes
TPPP2	1	Yes	Yes
DUS2	1	Yes	Yes
DIS3L2	1	Yes	Yes
BRD4	1	Yes	Yes
C9ORF16	1	Yes	Yes
ENO1	2	Yes	Yes
RAB28	2	Yes	Yes
NUCKS1	1	Yes	Yes
UBR5	1	Yes	Yes
STK39	2	Yes	Yes
UIMC1	1	Yes	Yes
WWP2	2	Yes	Yes
SRFBP1	2	Yes	Yes
FCHO2	2	Yes	Yes
KLHDC3	3	Yes	Yes
KHDRBS1	1	Yes	Yes
ARIH1	3	Yes	Yes
ZBBX	1	Yes	Yes
TIA1	1	Yes	Yes
ARHGEF10	1	Yes	Yes
PRKCD	1	Yes	Yes
MBOAT2	1	Yes	Yes
TRIM37	2	Yes	Yes
COG3	1	Yes	Yes
ZMIZ2	2	Yes	Yes
TSSK3	1	Yes	Yes
PHF21A	2	Yes	Yes
CEP112	1	Yes	Yes
ARMC9	1	Yes	Yes
GPX4	1	Yes	Yes
SIL1	1	Yes	Yes
FAM208A	1	Yes	Yes
RPS6KA5	1	Yes	Yes
ERC2	1	Yes	Yes
AP2M1	2	Yes	Yes
SPEM2	1	Yes	Yes
USP25	1	Yes	Yes
SPICE1	1	Yes	Yes
MICU2	1	Yes	Yes
TAF4	1	Yes	Yes
GFOD2	1	Yes	Yes
MAP3K3	1	Yes	Yes
ATXN10	1	Yes	Yes
ZSWIM6	1	Yes	Yes
RNF19B	2	Yes	Yes
PHC2	2	Yes	Yes
ULK4	2	Yes	Yes
BBS2	2	Yes	Yes
THOC1	1	Yes	Yes
EIF4H	1	Yes	Yes
MSRB3	2	Yes	Yes
NUP153	1	Yes	Yes
FDFT1	1	Yes	Yes
GKAP1	1	Yes	Yes
STMN1	1	Yes	Yes
HSPB11	1	Yes	Yes
REEP6	1	Yes	Yes
ATOX1	1	Yes	Yes
PKD2L2	1	Yes	Yes
CCDC73	1	Yes	Yes
CLEC16A	2	Yes	Yes
SYNRG	1	Yes	Yes
PPM1D	1	Yes	Yes
PDZD9	2	Yes	Yes
CARHSP1	2	Yes	Yes
PHF14	1	Yes	Yes
KLHL32	1	Yes	Yes
OAZ3	3	Yes	Yes
SCP2	1	Yes	Yes
FYTTD1	1	Yes	Yes
UBE2G2	2	Yes	Yes
SACM1L	1	Yes	Yes
DYRK1B	2	Yes	Yes
GPATCH2	2	Yes	Yes
CDV3	1	Yes	Yes
OSBPL8	1	Yes	Yes
NUDT15	1	Yes	Yes
LIN52	1	Yes	Yes
SPAG1	1	Yes	Yes
MYBL1	1	Yes	Yes
MRPS9	2	Yes	Yes
HDAC11	3	Yes	Yes
SLC4A8	1	Yes	Yes
SNTB2	1	Yes	Yes
RANGAP1	2	Yes	Yes
UBL4B	1	Yes	Yes
MEF2A	3	Yes	Yes
EZH2	1	Yes	Yes
GMPS	2	Yes	Yes
CEP95	1	Yes	Yes
SLC10A6	1	Yes	Yes
TBC1D1	1	Yes	Yes
SMCHD1	1	Yes	Yes
KMT2E	1	Yes	Yes
RCC1	2	Yes	Yes
TOPAZ1	1	Yes	Yes
TKTL1	1	Yes	Yes
KDM5A	2	Yes	Yes
NASP	2	Yes	Yes
WDR37	2	Yes	Yes
KDM2A	1	Yes	Yes
FAM193A	2	Yes	Yes
VWA8	1	Yes	Yes
ELF2	1	Yes	Yes
SLC25A39	3	Yes	Yes
STK33	1	Yes	Yes
NBR1	4	Yes	Yes
PIWIL2	1	Yes	Yes
EIF4G1	1	Yes	Yes
GDPD1	1	Yes	Yes
SLC38A9	1	Yes	Yes
MAP3K2	1	Yes	Yes
ASB5	1	Yes	Yes
TBC1D23	2	Yes	Yes
LTN1	1	Yes	Yes
KPNA4	1	Yes	Yes
PPIG	1	Yes	Yes
ACAP2	4	Yes	Yes
RNF11	1	Yes	Yes
PMPCA	1	Yes	Yes
FIP1L1	1	Yes	Yes
ZCCHC17	1	Yes	Yes
CTDSP2	2	Yes	Yes
TULP4	1	Yes	Yes
PNPT1	1	Yes	Yes
QARS	1	Yes	Yes
OSGIN1	1	Yes	Yes
SMURF2	1	Yes	Yes
ACER3	1	Yes	Yes
GRINA	2	Yes	Yes
BRD1	1	Yes	Yes
USP30	1	Yes	Yes
APH1B	1	Yes	Yes
FAM240B	1	Yes	Yes
GLT1D1	2	Yes	Yes
HGS	1	Yes	Yes
SPAG9	2	Yes	Yes
DNAJB6	2	Yes	Yes
FOPNL	1	Yes	Yes
SPC24	1	Yes	Yes
RERE	1	Yes	Yes
UBXN11	1	Yes	Yes
UBE2K	1	Yes	Yes
KLHL10	1	Yes	Yes
GTF2F2	1	Yes	Yes
DESI1	1	Yes	Yes
LARP1B	1	Yes	Yes
ATP2A2	1	Yes	Yes
SNTG1	1	Yes	Yes
NUDT21	1	Yes	Yes
ABI2	1	Yes	Yes
UBE2R2	1	Yes	Yes
FAM177A1	1	Yes	Yes
CYTH3	3	Yes	Yes
DPM1	2	Yes	Yes
AKAP1	2	Yes	Yes
SDCCAG8	1	Yes	Yes
TMEM237	1	Yes	Yes
ATP8A2	1	Yes	Yes
YTHDC1	1	Yes	Yes
SUGCT	1	Yes	Yes
PRM3	1	Yes	Yes
PGAP2	2	Yes	Yes
SUMO1	1	Yes	Yes
CSNK1D	1	Yes	Yes
ABHD16B	2	Yes	Yes
ATAD5	1	Yes	Yes
ZC3H18	2	Yes	Yes
RAB7 (RAB7B)	1	Yes	Yes
RBMS3	1	Yes	Yes
CTNNA3	1	Yes	Yes
WDR1	2	Yes	Yes
ZGPAT	2	Yes	Yes
PPT1	1	Yes	Yes
OSCP1	1	Yes	Yes
UBE2D2	1	Yes	Yes
CAMTA1	1	Yes	Yes
CLPB	4	Yes	Yes
LRRC8B	2	Yes	Yes
ENAH	2	Yes	Yes
CDK19	2	Yes	Yes
YY1	1	Yes	Yes
TFDP2	1	Yes	Yes
NUP210L	2	Yes	Yes
PACRG	1	Yes	Yes
SPATA16	1	Yes	Yes
NSUN4	3	Yes	Yes
PTK2	3	Yes	Yes
CPEB2	2	Yes	Yes
SPTBN2	1	Yes	Yes
SNAP23	1	Yes	Yes
NDUFV2	1	Yes	Yes
PSMF1	1	Yes	Yes
GPR107	2	Yes	Yes
ZNF649	1	Yes	Yes
PPM1E	1	Yes	Yes
SLC17A8	1	Yes	Yes
DNM3	1	Yes	Yes
PPP1R12A	2	Yes	Yes
SPSB3	2	Yes	Yes
RPL6	1	Yes	Yes
GSG1	1	Yes	Yes
DNAL1	1	Yes	Yes
USP32	1	Yes	Yes
EIF3F	1	Yes	Yes
DCAF5	1	Yes	Yes
MIPOL1	1	Yes	Yes
FBXL2	1	Yes	Yes
STXBP5L	2	Yes	Yes
AOX4	2	Yes	Yes
LMO7	1	Yes	Yes
AFG1L	1	Yes	Yes
TES	1	Yes	Yes
PDLIM7	2	Yes	Yes
MALRD1	1	Yes	Yes
STRN3	1	Yes	Yes
HERPUD1	1	Yes	Yes
SNX6	2	Yes	Yes
