## Supplementary file 10 for "A thorough RNA-seq characterization of the porcine sperm transcriptome and its seasonal changes"

### Sheet: Sheet1
Ensembl ID	Chr	Start	End	Mean (FPKM)	SD (FPKM)	Length
ENSSSCG00000035295	13	61955128	61969856	373.59	141.704	465
ENSSSCG00000034939	8	97432154	97450700	72.7265	22.2296	1703
ENSSSCG00000035981	18	27856577	28014521	64.2896	23.8744	341
ENSSSCG00000033972	1	233025365	233336379	61.8466	26.2595	1425
ENSSSCG00000032052	4	79322942	79328061	21.6501	9.47985	1291
ENSSSCG00000031291	3	24513403	24520855	12.9396	5.15549	729
ENSSSCG00000036690	11	69511284	69651155	12.2455	6.07306	833
ENSSSCG00000038695	17	8959711	8962539	11.8723	6.51907	307
ENSSSCG00000032301	10	24956426	24976482	7.67523	2.96512	3142
ENSSSCG00000032000	10	35448134	357612691	7.02337	2.40666	1037
ENSSSCG00000031683	10	15279669	15314943	5.71314	2.46709	6128
ENSSSCG00000034856	12	16373726	16418238	4.32995	1.9154	1143
ENSSSCG00000040839	17	53705212	545574861	3.74415	0.912667	3611
ENSSSCG00000036379	3	21638532	216502811	3.59916	2.8484	5757
ENSSSCG00000038464	12	16418630	16442927	2.96786	1.06826	1481
ENSSSCG00000036144	14	96622430	97038967	2.18762	1.49433	1870
ENSSSCG00000033132	6	7661357	78467871	1.83757	0.490217	790
ENSSSCG00000031841	12	16445936	16483292	1.67491	0.580579	5763
ENSSSCG00000039306	13	166979297	167254436	1.63015	0.884029	3018
ENSSSCG00000035395	10	3699470	37137201	1.56539	0.721099	678
ENSSSCG00000037652	3	72251	140482	1.51983	0.468294	1548
ENSSSCG00000036070	8	9305256	94876731	1.47382	0.714867	1869
ENSSSCG00000036117	10	66741291	669717461	1.38145	0.590846	4286
ENSSSCG00000034578	5	81118160	811948591	1.23749	0.773242	1023
ENSSSCG00000040829	18	30192179	302339921	1.11286	0.663346	440
ENSSSCG00000037166	7	14264736	146333571	1.05216	0.458556	6265
ENSSSCG00000036344	2	145419449	145644372	0.945456	0.530116	708
