## Supplementary file 11 for "A thorough RNA-seq characterization of the porcine sperm transcriptome and its seasonal changes"

### Sheet: Sheet1
RNA biotype	Proportion of the total reads (Mean)	Proportion of the total reads (SD)
snRNA	0.0408859	0.0166264
snoRNA	0.000817395	0.000244388
rRNA	0.0267822	0.0195123
piRNA	0.125037	0.0588156
miRNA	0.0681438	0.0399216
tRNA	0.0762771	0.046483		Total proportion of sncRNAs	0.337943
Mt tRNA	0.441153	0.131668
Mt rRNA	0.0731172	0.0221205
miscRNA	0.0685572	0.0246339
Protein Coding	0.0788582	0.0491258
LincRNA	0.000370692	0.000175598		Total proportion of other RNA classes	0.662057
