## Supplementary file 12 for "A thorough RNA-seq characterization of the porcine sperm transcriptome and its seasonal changes"

### Sheet: Sheet1
	Porcine sperm (Chen et al., 2017)	Human sperm (Pantano et al., 2015)	Bovine sperm (Capra et al., 2017)
miR-30d						Detected
miR-34c						Not detected
miR-191
miR-30c-5p
let-7a					column head	Reference
miR-28-3p					Porcine sperm (Chen et al., 2017)	Reproduction. 2017 Dec;154(6):789-798. doi: 10.1530/REP-17-0441.
let-7g					Human sperm (Pantano et al., 2015)	RNA. 2015 Jun;21(6):1085-95. doi: 10.1261/rna.046482.114.
miR-151-3p					Bovine sperm (Capra et al., 2017)	BMC Genomics. 2017 Jan 4;18(1):14. doi: 10.1186/s12864-016-3394-7.
miR-182
miR-186
miR-425-5p
miR-140-3p
miR-30b-5p
let-7f
miR-26a
miR-10b
miR-100
miR-16
miR-183
miR-92a
miR-99a
miR-122
miR-21
miR-27b-3p
miR-30e-5p
miR-7
miR-128
miR-103
miR-29a
miR-146a-5p
miR-15b
miR-342
miR-92b-3p
miR-125b
miR-30e-3p
miR-181a
let-7c
miR-28-5p
miR-22-3p
miR-132
miR-9
miR-9-1
miR-9-2
miR-10a-5p
miR-339
miR-339-5p
let-7d-5p
miR-99b
miR-95
miR-23b
miR-423-5p
miR-148b-3p
miR-27a
miR-107
miR-320
miR-101
miR-423-3p
miR-30a-5p
miR-125a
miR-340
let-7d-3p
miR-1306-5p
let-7e
miR-190b
miR-148a-3p
miR-19b
miR-499-5p
miR-363
miR-374a-5p
miR-24-3p
let-7i
miR-374b-5p
miR-181d-5p
miR-7134-3p
miR-769-5p
miR-139-5p
miR-192
miR-20a
miR-22-5p
miR-98
miR-17-5p
miR-151-5p
miR-664-3p
miR-185
miR-30a-3p
miR-335
miR-361-5p
miR-146b
miR-135
miR-1249
miR-194b-5p
miR-486
miR-29b
miR-23a
miR-328
miR-7142-3p
miR-148b-5p
miR-96-5p
miR-7136-5p
miR-744
miR-490
miR-490-3p
miR-361-3p
miR-296-5p
miR-29c
