## Supplementary file 13 for "A thorough RNA-seq characterization of the porcine sperm transcriptome and its seasonal changes"

### Sheet: Sheet1
miRNA ID	Mean (CPMs)	SD (CPMs)	CV		tRNA ID	Mean (CPMs)	SD (CPMs)	CV		piRNA ID*	Mean (CPMs)	SD (CPMs)
ssc-miR-30d	13192.2	6206.58	47.0474		Chr1_tRNA517-GlnTTG	1032.77	390.927	37.8523		Chr3_18307987-18314762	5241.97	6257.51		* Coordinates from Sscrofa10.2
ssc-miR-34c	2794.89	4504.92	161.185		ChrM_tRNA3-GlnTTG	1032.77	390.927	37.8523		Chr7_34666001-34780718	4982.83	2305.96
ssc-miR-191	2118.93	1217.88	57.4759		Chr18_tRNA342-CysGCA	7.38915	3.14239	42.5271		Chr7_34703900-34765717	4951.63	2293.25
ssc-miR-30c-5p	2083.45	2099.52	100.771		GL892911-1_tRNA5-CysGCA	7.38915	3.14239	42.5271		Chr1_306503001-306514510	2998.67	1723.73
ssc-let-7a	1112.57	805.868	72.4331		Chr1_tRNA226-GluCTC	444.198	194.089	43.6943		Chr5_6377450-6382881	2937.53	2992.69
ssc-miR-28-3p	1100.12	633.798	57.6114		Chr2_tRNA1574-GluCTC	444.198	194.089	43.6943		Chr5_7988106-8070029	2483.6	1155.1
ssc-let-7g	1084.95	760.636	70.1082		Chr4_tRNA1009-GluCTC	444.198	194.089	43.6943		Chr5_8013252-8032788	2388.93	1115.68
ssc-miR-151-3p	922.48	516.024	55.9387		Chr4_tRNA1134-GluCTC	444.198	194.089	43.6943		Chr14_53263248-53307011	2146.36	943.317
ssc-miR-182	859.976	639.724	74.3886		Chr7_tRNA233-GluCTC	444.198	194.089	43.6943		Chr6_91015007-91065901	2074.32	960.853
ssc-miR-186	744.732	670.38	90.0163		Chr7_tRNA215-AlaTGC	8.51897	4.21443	49.4711		Chr14_53265721-53289898	2005.9	896.284
ssc-miR-425-5p	727.973	518.916	71.2824		Chr3_tRNA1598-AlaAGC	8.5449	4.23887	49.6071		Chr1_133587010-133627738	1937.38	950.431
ssc-miR-140-3p	711.352	454.201	63.8503		Chr18_tRNA355-CysGCA	144.465	71.7256	49.6492		Chr1_133606019-133627368	1927.62	945.811
ssc-miR-30b-5p	637.499	284.787	44.6726		Chr18_tRNA341-CysGCA	144.515	71.8765	49.7362		Chr7_116560315-116632022	1885.14	828.36
ssc-let-7f	636.682	449.378	70.5813		GL896426-1_tRNA3-CysGCA	144.515	71.8765	49.7362		Chr6_91019386-91045705	1860.96	855.898
ssc-miR-26a	520.222	329.35	63.3095		GL896426-1_tRNA2-CysGCA	144.22	71.784	49.7739		Chr7_116573185-116619417	1843.58	812.882
ssc-miR-10b	520.002	215.19	41.3825		Chr14_tRNA1775-AlaTGC	8.67502	4.35028	50.1472		Chr7_91460133-91514900	1341.78	636.323
ssc-miR-100	473.641	304.274	64.2416		Chr7_tRNA1650-AlaTGC	8.67502	4.35028	50.1472		Chr7_91477416-91503122	1328.87	630.746
ssc-miR-16	425.131	229.793	54.0523		Chr12_tRNA658-ProCGG	8.47102	4.25174	50.1916		Chr5_69053001-69131657	1268.76	612.601
ssc-miR-183	418.375	283.355	67.7276		Chr3_tRNA1499-ProCGG	8.47102	4.25174	50.1916		Chr14_86740374-86812904	1196.6	582.452
ssc-miR-92a	395.188	228.792	57.8945		Chr4_tRNA1171-ProCGG	8.47102	4.25174	50.1916		Chr5_69072403-69111327	1105.88	551.753
ssc-miR-99a	360.375	334.034	92.6907		Chr15_tRNA338-AlaCGC	10.0432	5.09759	50.7565		Chr1_212631714-212636791	1016.98	851.1
ssc-miR-122	318.897	285.036	89.382		Chr14_tRNA215-AlaTGC	8.62544	4.39188	50.9178		Chr14_45541008-45569005	1005.72	454.741
ssc-miR-21	296.72	251.479	84.7531		Chr1_tRNA2756-AlaAGC	33.6731	17.1756	51.007		Chr14_45547010-45555953	846.597	379.745
ssc-miR-27b-3p	284.853	189.867	66.6542		Chr3_tRNA1495-ProTGG	12.3811	6.33223	51.1443		Chr14_86744348-86756124	799.255	421.5
ssc-miR-30e-5p	271.239	230.549	84.9987		Chr3_tRNA1502-ProTGG	12.3811	6.33223	51.1443		Chr3_17910741-17918934	728.537	405.582
ssc-miR-7	222.077	119.686	53.8939		GL895275-1_tRNA1-ProTGG	12.3811	6.33223	51.1443		Chr3_9896039-9932024	702.572	635.257
ssc-miR-128	183.714	120.5	65.5911		Chr7_tRNA1639-AlaTGC	8.9264	4.57209	51.2199		Chr6_42119000-42149009	697.174	345.957
ssc-miR-103	179.85	146.681	81.5577		GL895275-1_tRNA5-AlaTGC	9.1714	4.72484	51.5171		Chr3_10032001-10060006	634.902	626.238
ssc-miR-29a	177.942	156.421	87.9054		Chr7_tRNA156-AlaCGC	9.2217	4.80752	52.1327		Chr7_24476057-24482627	632.852	262.434
ssc-miR-146a-5p	173.948	114.091	65.5892		Chr7_tRNA1647-AlaCGC	9.2217	4.80752	52.1327		Chr7_88602267-88636145	529.629	252.9
ssc-miR-15b	160.574	101.735	63.357		Chr4_tRNA1026-GlyCCC	12.1236	6.36254	52.4806		Chr13_134433099-134454347	503.913	252.501
ssc-miR-342	160.187	90.6969	56.6194		Chr12_tRNA659-AspGTC	46.0695	24.3145	52.7778		Chr7_88612877-88627907	495.216	234.386
ssc-miR-92b-3p	159.6	89.0052	55.7678		Chr14_tRNA212-AspGTC	46.0695	24.3145	52.7778		Chr11_22623961-22631971	445.897	326.769
ssc-miR-125b	131.245	70.5333	53.7418		Chr14_tRNA214-AspGTC	46.0695	24.3145	52.7778		Chr13_134434493-134444179	442.111	226.501
ssc-miR-30e-3p	124.124	74.7685	60.2369		Chr4_tRNA1132-AspGTC	46.0695	24.3145	52.7778		GL896531.2_46024-119009	411.469	220.048
ssc-miR-181a	112.914	106.768	94.5566		Chr5_tRNA819-AspGTC	46.0695	24.3145	52.7778		GL896531.2_50264-102614	404.905	215.555
ssc-let-7c	101.43	65.2445	64.3245		Chr7_tRNA1674-AspGTC	46.0695	24.3145	52.7778		GL895471.2_100-69614	351.518	173.252
ssc-miR-28-5p	99.3941	54.3144	54.6455		Chr7_tRNA186-AspGTC	46.0695	24.3145	52.7778		Chr1_294041007-294077008	331.511	160.349
ssc-miR-22-3p	95.314	66.4846	69.7532		Chr4_tRNA621-ValCAC	45.32	24.1664	53.324		Chr7_92248222-92306020	327.786	164.067
ssc-miR-132	87.2135	46.1416	52.9065		Chr4_tRNA632-ValCAC	45.32	24.1664	53.324		GL895471.2_26393-45684	324.929	165.358
ssc-miR-9	81.379	70.3687	86.4703		Chr4_tRNA1014-ValCAC	45.3101	24.1776	53.3602		Chr1_280373982-280391635	286.702	137.104
ssc-miR-9-1	81.379	70.3687	86.4703		Chr4_tRNA1030-ValCAC	45.3101	24.1776	53.3602		Chr1_280384466-280390807	255.404	125.322
ssc-miR-9-2	81.379	70.3687	86.4703		Chr4_tRNA1013-ValCAC	45.6237	24.3807	53.4386		Chr14_45384002-45437366	249.53	131.433
ssc-miR-10a-5p	73.5156	80.2789	109.2		Chr4_tRNA1018-ValCAC	45.6237	24.3807	53.4386		Chr14_29944063-29953998	237.828	138.029
ssc-miR-339	72.4437	65.4347	90.3248		Chr4_tRNA1029-ValCAC	45.6237	24.3807	53.4386		Chr7_31755003-31807955	227.087	116.228
ssc-miR-339-5p	72.4437	65.4347	90.3248		Chr4_tRNA509-ValCAC	45.6237	24.3807	53.4386		GL893609.2_21840-28891	221.201	176.094
ssc-let-7d-5p	63.1021	39.3901	62.4228		Chr7_tRNA155-ValCAC	45.6237	24.3807	53.4386		Chr7_24877059-24890003	217.469	92.1421
ssc-miR-99b	61.3023	33.4864	54.625		Chr7_tRNA175-ValCAC	45.4435	24.3393	53.5596		Chr7_24879472-24885785	210.82	90.0988
ssc-miR-95	60.2141	38.551	64.0232		Chr7_tRNA180-ValCAC	45.4435	24.3393	53.5596		Chr2_18199017-18257220	192.791	95.2535
ssc-miR-23b	53.7514	26.0354	48.4368		Chr18_tRNA346-CysGCA	25.7228	13.8785	53.954		Chr1_121106001-121163025	190.805	111.355
ssc-miR-423-5p	52.1013	34.6792	66.5612		GL892911-1_tRNA2-CysGCA	25.7228	13.8785	53.954		Chr4_90576551-90583910	182.248	113.08
ssc-miR-148b-3p	51.1798	52.2002	101.994		Chr5_tRNA837-AspGTC	126.433	68.5581	54.225		Chr7_31781539-31800928	177.522	94.3473
ssc-miR-27a	50.2081	32.3244	64.381		Chr7_tRNA1648-AlaAGC	9.93841	5.42047	54.5407		Chr5_17572821-17583973	164.005	103.591
ssc-miR-107	47.2695	61.4791	130.061		Chr12_tRNA58-GluTTC	215.33	117.92	54.7621		Chr14_45389239-45403437	156.285	77.7716
ssc-miR-320	40.8981	14.7328	36.0233		Chr12_tRNA504-GlyGCC	1456.3	824.348	56.6057		Chr1_279794164-279827268	151.053	62.8632
ssc-miR-101	33.7119	21.2062	62.9043		Chr15_tRNA1261-GlyGCC	1456.3	824.348	56.6057		Chr2_29467019-29488030	150.754	73.7693
ssc-miR-423-3p	31.0127	19.7767	63.7697		Chr6_tRNA2052-GlyGCC	1456.3	824.348	56.6057		Chr2_18204795-18255236	139.603	72.8588
ssc-miR-30a-5p	29.9798	23.8582	79.5809		Chr6_tRNA2053-GlyGCC	1456.3	824.348	56.6057		Chr6_39869085-39888966	111.145	51.2973
ssc-miR-125a	28.4819	18.1726	63.804		Chr6_tRNA2054-GlyGCC	1456.3	824.348	56.6057		Chr6_39878307-39884806	101.715	47.3191
ssc-miR-340	27.4689	45.9677	167.344		Chr6_tRNA2055-GlyGCC	1456.3	824.348	56.6057		GL892447.1_1-37975	98.3958	44.3286
ssc-let-7d-3p	26.8872	19.6861	73.2174		Chr7_tRNA1661-GlyGCC	1456.3	824.348	56.6057		Chr15_66564001-66574068	98.2486	40.0811
ssc-miR-1306-5p	25.2776	13.2628	52.4685		Chr7_tRNA1707-GlyGCC	1456.3	824.348	56.6057		Chr14_45520255-45538023	96.5308	47.1818
ssc-let-7e	22.6828	12.6415	55.7318		Chr4_tRNA507-GlyGCC	722.799	413.886	57.2615		Chr8_38965028-39007002	90.9809	46.3928
ssc-miR-190b	21.8044	24.2423	111.181		Chr11_tRNA152-GluTTC	222.899	130.118	58.3754		Chr6_90948008-90962985	88.9515	54.4781
ssc-miR-148a-3p	20.1717	19.5188	96.7633		Chr1_tRNA879-GluTTC	222.899	130.118	58.3754		Chr14_86762454-86767626	81.4918	35.5607
ssc-miR-19b	19.6846	20.1787	102.51		Chr7_tRNA1700-ValAAC	17.1984	10.2006	59.3114		JH118422.1_27-17024	74.9649	40.3662
ssc-miR-499-5p	19.463	29.5927	152.046		Chr7_tRNA1695-ValAAC	16.5787	9.86963	59.5322		Chr14_45414655-45433513	70.2458	43.94
ssc-miR-363	17.7658	20.625	116.094		Chr13_tRNA619-ValAAC	51.5819	30.7921	59.6956		Chr1_293898012-293912967	68.6005	24.7252
ssc-miR-374a-5p	17.5642	12.6438	71.9865		Chr4_tRNA625-ValAAC	51.5819	30.7921	59.6956		Chr9_29683314-29691618	67.4652	23.3047
ssc-miR-24-3p	16.5987	12.1989	73.4929		Chr7_tRNA1668-ValAAC	51.5819	30.7921	59.6956		Chr18_314033-342715	67.1664	40.5379
ssc-let-7i	16.4391	10.5737	64.3201		Chr7_tRNA202-ValAAC	51.5819	30.7921	59.6956		Chr15_155502108-155520006	65.9066	44.2449
ssc-miR-374b-5p	15.6562	11.0033	70.2805		GL895275-1_tRNA2-ValAAC	51.5819	30.7921	59.6956		JH118896.1_3-6877	61.9207	32.9531
ssc-miR-181d-5p	15.2219	10.0368	65.9363		Chr7_tRNA1480-ValAAC	51.1693	30.679	59.9559		Chr9_40593024-40601426	61.4914	35.1904
ssc-miR-7134-3p	14.9133	7.65165	51.3076		Chr12_tRNA509-GlyTCC	56.8763	34.2153	60.1575		Chr12_55896172-55902953	58.1222	34.987
ssc-miR-769-5p	14.6345	9.0777	62.0294		Chr4_tRNA1010-GlyTCC	56.8763	34.2153	60.1575		Chr4_6083053-6126019	57.4038	35.2871
ssc-miR-139-5p	13.8878	6.01985	43.3463		Chr4_tRNA1133-GlyTCC	56.8763	34.2153	60.1575		Chr18_371029-394966	54.8072	33.1725
ssc-miR-192	12.8115	7.599	59.3141		Chr5_tRNA616-AlaTGC	86.0379	51.9356	60.3637		Chr3_10578189-10590964	54.0558	43.4126
ssc-miR-20a	12.1821	10.5681	86.7506		ChrX_tRNA1185-AspATC	5.1389	3.1381	61.0656		Chr9_51539196-51549137	53.7735	26.0003
ssc-miR-22-5p	11.6975	10.2032	87.2257		Chr15_tRNA161-GluTTC	103.298	63.3762	61.353		Chr7_92277885-92287664	51.9417	28.8113
ssc-miR-98	11.2445	11.867	105.537		GL893609-2_tRNA2-GluTTC	103.298	63.3762	61.353		Chr15_155440235-155477986	49.8403	32.9795
ssc-miR-17-5p	11.1191	11.3645	102.207		Chr6_tRNA185-GluTTC	9.98214	6.15472	61.6573		Chr3_59463215-59471327	49.0842	26.137
ssc-miR-151-5p	10.6953	6.30162	58.9195		Chr18_tRNA347-CysGCA	79.2339	49.0445	61.8985		Chr14_43072734-43087718	48.1999	17.8945
ssc-miR-664-3p	10.2641	5.04619	49.1636		Chr18_tRNA354-CysGCA	79.2339	49.0445	61.8985		Chr6_93639895-93652401	47.2043	24.2326
ssc-miR-185	9.8128	5.18737	52.8633		Chr12_tRNA201-CysGCA	79.4494	49.2358	61.9712		Chr2_77668182-77675941	46.9978	32.2463
ssc-miR-30a-3p	9.47169	6.20083	65.467		Chr12_tRNA202-CysGCA	79.4494	49.2358	61.9712		Chr17_45712027-45727028	46.0238	22.9848
ssc-miR-335	9.31479	6.45057	69.2509		GL896426-1_tRNA1-CysGCA	79.4494	49.2358	61.9712		Chr1_31003-47022	42.4361	24.8141
ssc-miR-361-5p	9.23878	5.26689	57.0085		Chr18_tRNA338-CysGCA	79.528	49.3469	62.0497		Chr2_29238900-29261975	40.0574	20.0304
ssc-miR-146b	8.9783	4.68008	52.1266		Chr18_tRNA547-ProAGG	12.3983	7.87817	63.5422		Chr13_79418017-79450930	39.5334	18.0361
ssc-miR-135	8.44237	8.21148	97.2651		Chr3_tRNA1503-ProAGG	12.3983	7.87817	63.5422		Chr4_108733174-108741764	37.4119	33.2536
ssc-miR-1249	8.37243	11.4019	136.184		Chr3_tRNA1505-ProAGG	12.3983	7.87817	63.5422		Chr9_10931001-10948988	34.7761	18.8498
ssc-miR-194b-5p	8.32839	4.674	56.1212		Chr4_tRNA477-ProAGG	12.3983	7.87817	63.5422		Chr15_155184005-155196977	34.7455	20.3621
ssc-miR-486	8.05621	3.3374	41.4264		Chr7_tRNA158-ProAGG	12.3983	7.87817	63.5422		Chr1_281277178-281289590	34.7177	15.0632
ssc-miR-29b	7.91926	4.82442	60.9201		Chr7_tRNA613-ProAGG	12.3983	7.87817	63.5422		Chr3_48603062-48617876	34.4855	16.8618
ssc-miR-23a	7.79101	5.35642	68.7513		Chr7_tRNA614-ProAGG	12.3983	7.87817	63.5422		Chr6_42188021-42216276	33.9433	18.1973
ssc-miR-328	7.48739	4.19533	56.032		GL892933-2_tRNA15-ProAGG	12.3983	7.87817	63.5422		Chr14_78154001-78187938	33.8139	18.0351
ssc-miR-7142-3p	7.2096	3.52558	48.9012		GL892933-2_tRNA16-ProAGG	12.3983	7.87817	63.5422		Chr13_79430009-79445997	33.1522	15.3696
ssc-miR-148b-5p	7.19528	4.13439	57.4598		Chr10_tRNA189-AspGTC	4.53322	2.88663	63.6772		Chr11_7957646-7986001	32.7952	20.2009
ssc-miR-96-5p	6.3658	4.75887	74.7567		Chr9_tRNA894-GluTTC	7.96172	5.09931	64.0478		Chr7_106146099-106181000	32.4367	19.2034
ssc-miR-7136-5p	6.20637	5.13448	82.7293		Chr4_tRNA1021-GlyCCC	1147.12	736.265	64.1839		Chr15_155318038-155334027	31.661	19.2025
ssc-miR-744	5.74433	4.7274	82.2968		Chr4_tRNA630-GlyCCC	1147.12	736.265	64.1839		Chr1_70042-83939	31.6178	18.0274
ssc-miR-490	5.6712	3.4452	60.7491		Chr18_tRNA353-CysGCA	141.645	92.8146	65.5262		Chr18_288041-312961	31.5853	18.6662
ssc-miR-490-3p	5.6712	3.4452	60.7491		Chr18_tRNA339-CysGCA	141.731	92.908	65.5524		Chr4_3317033-3339708	30.9575	15.2379
ssc-miR-361-3p	5.57058	2.6195	47.0239		Chr12_tRNA783-GlyGCC	182.224	119.633	65.6514		Chr15_155361032-155390911	30.3077	17.8717
ssc-miR-296-5p	4.99079	3.62724	72.6786		Chr6_tRNA1102-GlyTCC	107.327	71.0081	66.1603		Chr7_116412034-116421840	28.2527	17.1918
ssc-miR-29c	4.6037	5.91398	128.461		Chr4_tRNA1016-HisGTG	657.616	451.266	68.6215		Chr6_57206015-57215953	27.4745	14.9058
					Chr4_tRNA1032-HisGTG	657.616	451.266	68.6215		Chr12_26655020-26673016	27.1463	13.9973
					Chr1_tRNA1243-HisGTG	657.705	451.343	68.6239		Chr6_13286631-13296983	25.8556	12.7872
					Chr1_tRNA2538-HisGTG	657.705	451.343	68.6239		Chr1_146274376-146297020	25.5522	16.2315
					Chr1_tRNA745-HisGTG	657.705	451.343	68.6239		Chr14_51849816-51864857	23.8789	17.2348
					Chr1_tRNA746-HisGTG	657.705	451.343	68.6239		Chr10_54081071-54089825	23.8309	11.8615
					Chr4_tRNA1011-HisGTG	657.705	451.343	68.6239		Chr4_224001-230000	23.578	10.0427
					Chr4_tRNA1019-HisGTG	657.705	451.343	68.6239		Chr11_8002066-8031828	23.1558	13.4786
					Chr4_tRNA1025-HisGTG	657.705	451.343	68.6239		Chr14_40447693-40463477	23.1101	21.9288
					Chr5_tRNA995-AspGTC	40.802	28.3592	69.5043		Chr11_7962012-7982370	22.7136	14.9568
					Chr3_tRNA747-GluCTC	14.4426	10.4449	72.32		Chr14_29956327-29964620	22.4358	12.18
					Chr3_tRNA1483-GlyCCC	333.225	241.171	72.3747		Chr7_93841077-93853949	21.9606	9.2263
					Chr3_tRNA555-GlyCCC	333.225	241.171	72.3747		Chr7_131268173-131287963	21.8976	10.0489
					Chr2_tRNA118-ValTAC	11.5004	8.56361	74.4635		Chr15_152394314-152410943	21.5213	9.71285
					ChrX_tRNA1653-ValTAC	8.62388	6.70589	77.7595		Chr14_77957008-78009030	21.2376	8.49043
					Chr1_tRNA3139-LeuTAA	44.3111	34.6789	78.2622		Chr10_51459011-51479959	20.832	10.1181
					Chr14_tRNA1616-GluTTC	14.9096	11.6788	78.3307		Chr1_307469540-307476634	20.814	9.99412
					GL894932-2_tRNA2-GluTTC	14.9096	11.6788	78.3307		Chr4_105938859-105944942	20.3218	10.0216
					Chr1_tRNA382-GluTTC	4.49315	3.53048	78.5748		Chr3_29647043-29666962	20.1318	13.1766
					Chr1_tRNA2329-AspATC	31.8687	25.0785	78.6933		Chr7_21761575-21775683	20.0481	8.42618
					Chr16_tRNA280-GluTTC	5.57233	4.39647	78.8982		Chr1_269346306-269354675	19.6316	7.67178
					Chr15_tRNA73-GluTTC	16.7397	13.2932	79.411		Chr12_62133201-62143020	19.1977	9.72404
					Chr15_tRNA77-GluTTC	16.7397	13.2932	79.411		Chr15_155259026-155266937	19.1303	10.8777
					GL895201-1_tRNA1-GluTTC	4.33458	3.44279	79.4263		Chr8_57788134-57794400	19.1231	8.58551
					Chr8_tRNA438-GluTTC	15.4035	12.2599	79.5918		Chr11_8006956-8027693	19.0636	11.3721
					Chr18_tRNA558-GluTTC	28.3498	22.6079	79.7461		Chr14_110603039-110640986	18.8849	11.6368
					Chr9_tRNA631-GluTTC	6.23406	4.97658	79.8288		Chr12_50262386-50273967	18.8338	16.8391
					GL893507-1_tRNA1-GluTTC	6.49297	5.18388	79.8384		Chr15_155551775-155564813	18.6932	10.7704
					Chr3_tRNA1501-LysCTT	36.5321	29.234	80.0228		Chr12_37079098-37092845	18.6082	11.2286
					Chr3_tRNA1504-LysCTT	35.0983	28.1998	80.3451		Chr1_294078041-294094021	18.4401	9.33933
					Chr3_tRNA321-LysCTT	35.0983	28.1998	80.3451		Chr9_10417048-10429982	18.0906	8.24101
					Chr3_tRNA1498-LysCTT	35.7706	28.85	80.6527		Chr2_162538021-162545828	17.7912	12.3637
					Chr3_tRNA1500-LysCTT	35.7706	28.85	80.6527		Chr9_4079013-4088665	17.768	11.9679
					Chr4_tRNA1012-LysCTT	35.7706	28.85	80.6527		Chr6_51874064-51902993	17.3614	10.4443
					Chr7_tRNA159-LysCTT	35.7706	28.85	80.6527		Chr10_75275012-75286541	15.8006	7.9423
					GL893304-1_tRNA2-LysCTT	35.7706	28.85	80.6527		Chr16_35528002-35534125	15.7868	7.97208
					GL895275-1_tRNA6-LysCTT	35.7706	28.85	80.6527		Chr6_14458334-14466603	15.416	8.3819
					Chr1_tRNA1752-GluTTC	3.65759	2.97422	81.3165		Chr2_58308029-58316740	15.2987	8.38367
					Chr1_tRNA552-AlaAGC	13.7276	11.2389	81.8705		Chr8_78716978-78724979	15.1485	7.43591
					Chr11_tRNA834-GluTTC	15.466	12.6801	81.9871		Chr14_43098355-43110011	15.0578	6.58827
					Chr7_tRNA1677-GlnCTG	18.2549	14.9743	82.029		Chr6_45597010-45610651	15.0348	6.53391
					Chr12_tRNA502-GlnCTG	19.9066	16.374	82.2544		Chr6_40584024-40602016	14.7569	7.49707
					Chr1_tRNA1017-GlnCTG	19.9066	16.374	82.2544		Chr13_25453057-25458975	14.7217	12.3301
					Chr7_tRNA1632-GlnCTG	19.9066	16.374	82.2544		Chr3_7697579-7705915	14.3789	8.28147
					Chr7_tRNA187-GlnCTG	19.9066	16.374	82.2544		Chr7_94976219-94992629	13.9466	8.53955
					Chr3_tRNA1023-AlaAGC	14.6586	12.0757	82.3796		Chr14_43337779-43347981	13.6358	6.1502
					Chr4_tRNA1271-AlaAGC	14.6586	12.0757	82.3796		Chr9_774365-784910	13.5903	4.73713
					Chr16_tRNA785-GluTTC	17.0904	14.1312	82.6852		Chr3_62300441-62310995	13.4805	5.32451
					Chr2_tRNA125-ValTAC	6.48761	5.40376	83.2936		Chr6_39924273-39943014	13.4074	6.85666
					Chr6_tRNA546-GlyGCC	17.722	14.7841	83.4226		JH118422.1_609-7997	13.3318	9.64207
					Chr5_tRNA1247-GluTTC	101.345	85.0642	83.9351		Chr7_59744339-59752899	13.0447	6.6003
					Chr3_tRNA874-LysTTT	35.8825	30.1182	83.9355		Chr10_37337005-37365826	13.0356	6.11134
					Chr8_tRNA1446-LysTTT	38.3527	32.4363	84.5737		Chr14_36753107-36771957	13.0328	6.359
					GL892933-2_tRNA2-LeuAAG	42.3403	35.9118	84.8169		Chr3_84664210-84673014	13.0025	7.13195
					Chr3_tRNA1618-LeuAAG	42.6286	36.1876	84.8905		Chr9_69723638-69731502	12.9858	6.53314
					Chr7_tRNA1243-LeuAAG	42.6286	36.1876	84.8905		Chr9_71397210-71414986	12.88	7.11252
					Chr7_tRNA1631-LeuAAG	42.6286	36.1876	84.8905		Chr10_73491037-73503938	12.8083	6.01439
					Chr7_tRNA1655-LeuAAG	42.6286	36.1876	84.8905		Chr5_72107001-72117015	12.5528	6.4316
					Chr7_tRNA234-LeuAAG	42.6286	36.1876	84.8905		Chr6_2778093-2793997	12.5296	5.35968
					GL892933-2_tRNA8-LeuAAG	42.6286	36.1876	84.8905		Chr7_63340416-63347597	12.379	14.2952
					Chr7_tRNA1665-GlnCTG	10.9076	9.2749	85.0314		Chr5_13497167-13515875	12.3472	6.81524
					Chr8_tRNA99-ValTAC	6.94022	5.9181	85.2725		Chr15_155200091-155215030	12.3257	7.41479
					Chr18_tRNA659-GluTTC	27.712	23.6525	85.3511		Chr2_129481267-129486610	12.3163	6.72354
					ChrX_tRNA781-AlaTGC	27.566	23.6975	85.9664		Chr14_53797442-53809029	12.2329	6.24285
					Chr17_tRNA8-GluTTC	27.5336	23.7142	86.1281		Chr17_54634732-54643962	12.1842	5.46085
					ChrX_tRNA792-GluTTC	27.5358	23.7191	86.1391		Chr5_33872127-33882023	12.0428	6.47643
					Chr6_tRNA477-GluTTC	27.5297	23.7152	86.1443		Chr3_48652028-48660952	11.7946	6.93975
					Chr1_tRNA1507-GluTTC	27.5285	23.7159	86.15		Chr7_40632220-40676359	11.6821	7.75327
					Chr2_tRNA1492-GluTTC	27.5285	23.7159	86.15		Chr6_152908313-152917400	11.6782	5.22715
					Chr9_tRNA1452-GluTTC	27.5858	23.7971	86.2659		Chr14_36404026-36411919	11.5695	8.3741
					ChrX_tRNA1175-GluTTC	28.8201	24.9431	86.5474		Chr1_268080059-268105726	11.5369	4.66304
					Chr10_tRNA652-GluTTC	28.7684	24.9502	86.728		Chr14_53653149-53660234	11.4989	6.2163
					Chr7_tRNA994-GluTTC	28.7026	24.9178	86.8138		Chr12_62333106-62342473	11.2202	5.50569
					Chr2_tRNA145-GluTTC	28.6996	24.9206	86.8325		Chr2_60555218-60572656	11.1903	5.40819
					Chr2_tRNA148-GluTTC	28.6996	24.9206	86.8325		Chr6_64589027-64598304	10.9081	8.53772
					Chr14_tRNA1336-LysTTT	28.7457	24.9607	86.8328		Chr2_53977042-53986778	10.6639	5.25854
					GL896312-2_tRNA1-LysTTT	28.7457	24.9607	86.8328		Chr6_4492015-4497592	10.5969	5.75803
					Chr3_tRNA203-GluTTC	27.9388	24.3758	87.2471		Chr2_68891067-68904015	10.5311	6.88451
					Chr3_tRNA208-GluTTC	27.9388	24.3758	87.2471		Chr12_52733358-52743028	10.0476	4.65605
					Chr7_tRNA1490-AsnATT	60.6639	53.511	88.209		Chr3_40492269-40497400	9.74273	5.0345
					Chr4_tRNA1110-GluTTC	23.6251	21.1254	89.4192		Chr8_77027379-77099880	9.72535	7.12241
					Chr7_tRNA1709-SerTGA	11.4698	10.2712	89.5502		Chr17_45740025-45746014	9.7246	4.8481
					Chr7_tRNA1678-SerAGA	11.1172	9.97394	89.7162		Chr5_19993154-20003748	9.57743	3.92384
					Chr4_tRNA1020-GluTTC	35.0876	31.502	89.781		Chr1_313785254-313798979	9.54519	4.10727
					Chr4_tRNA1027-GluTTC	35.0876	31.502	89.781		Chr7_34967000-34981444	9.36803	4.7098
					Chr4_tRNA1031-GluTTC	35.0876	31.502	89.781		Chr18_21702201-21720023	9.36251	4.25899
					Chr4_tRNA633-GluTTC	35.0876	31.502	89.781		Chr16_36474003-36484023	9.32783	5.79321
					Chr7_tRNA1679-SerTGA	11.4936	10.3236	89.8205		Chr6_57358013-57367952	9.25899	5.78471
					GL892680-2_tRNA1-PheGAA	13.0403	11.717	89.8528		Chr15_57028534-57036732	9.05391	4.96352
					Chr12_tRNA656-SerAGA	11.1341	10.0116	89.9182		Chr5_2002505-2010799	9.00248	3.41456
					Chr3_tRNA1418-SerAGA	11.1341	10.0116	89.9182		Chr6_48210444-48216713	8.77897	4.77308
					Chr4_tRNA1449-SerAGA	11.1341	10.0116	89.9182		Chr7_88645002-88661872	8.72106	4.03046
					Chr7_tRNA185-SerAGA	11.1341	10.0116	89.9182		Chr4_121570022-121578496	8.69766	4.11225
					Chr7_tRNA188-SerAGA	11.1341	10.0116	89.9182		Chr6_47730043-47736945	8.60048	4.67365
					Chr7_tRNA189-SerAGA	11.1341	10.0116	89.9182		Chr14_53777004-53782986	8.59233	4.60853
					Chr7_tRNA164-SerAGA	11.3044	10.1786	90.0404		Chr6_56930203-56938027	8.57731	5.3733
					Chr7_tRNA184-SerAGA	11.3044	10.1786	90.0404		Chr1_89010-97713	8.52737	4.86717
					Chr7_tRNA191-SerTGA	11.2091	10.1109	90.2027		Chr7_27467004-27480996	8.41574	5.27508
					Chr2_tRNA1929-SerGCT	8.0256	7.24209	90.2374		Chr3_18546031-18554795	8.34458	6.39914
					Chr4_tRNA627-GluTTC	34.5237	31.4105	90.9825		Chr7_37479006-37490195	8.21004	3.26433
					Chr7_tRNA1842-GluTTC	14.6042	13.3008	91.0749		Chr4_11115042-11123792	8.18282	3.99784
					Chr7_tRNA1666-LeuTAA	10.8653	9.99524	91.9927		Chr6_56905034-56912010	8.13618	3.22427
					Chr6_tRNA1783-GluTTC	21.101	19.4625	92.235		Chr3_18037038-18043011	8.0452	4.31943
					Chr6_tRNA1787-GluTTC	21.101	19.4625	92.235		Chr9_10503003-10510009	8.02665	5.29824
					Chr7_tRNA1651-SerGCT	7.155	6.69603	93.5853		Chr2_146036564-146042329	8.00682	3.9068
					Chr7_tRNA1703-SerGCT	7.155	6.69603	93.5853		Chr5_23023068-23030126	7.98827	3.65079
					GL896030-1_tRNA1-SerGCT	7.155	6.69603	93.5853		Chr14_145094420-145103021	7.88571	4.3242
					Chr12_tRNA506-SerGCT	7.25747	6.85079	94.3964		Chr2_147550829-147558970	7.79719	4.73022
					Chr1_tRNA808-SerGCT	7.25747	6.85079	94.3964		Chr7_35003099-35011005	7.74895	9.39112
					Chr7_tRNA178-SerGCT	7.25747	6.85079	94.3964		ChrX_42643342-42651980	7.69942	4.78756
					Chr7_tRNA183-SerGCT	7.25747	6.85079	94.3964		Chr2_18127010-18138987	7.6682	3.98302
					Chr7_tRNA208-SerGCT	7.25747	6.85079	94.3964		Chr17_66335044-66349023	7.54427	4.28226
					Chr14_tRNA128-GluTTC	12.1632	11.6152	95.4945		GL892813.1_6004-17598	7.48878	3.00848
					Chr7_tRNA212-GlnTTG	15.6588	14.9847	95.6948		Chr3_18219017-18231711	7.46454	3.50845
					Chr4_tRNA624-GlnCTG	6.48402	6.23393	96.143		Chr14_45894100-45902279	7.36695	3.37364
					Chr4_tRNA634-GlnCTG	6.48402	6.23393	96.143		Chr14_79258266-79268061	7.35708	3.55223
					Chr8_tRNA54-GlyTCC	13.0469	12.6924	97.2835		Chr10_29214333-29222904	7.35523	4.59406
					Chr1_tRNA2167-LysCTT	282.605	279.021	98.7316		Chr2_7343019-7364964	7.31717	4.4866
					Chr7_tRNA453-LysCTT	282.605	279.021	98.7316		Chr14_53952486-53963014	7.29392	4.22148
					Chr3_tRNA1015-GluTTC	7.73779	7.66848	99.1043		Chr14_113470302-113488027	7.25414	3.50538
					Chr4_tRNA1023-ValAAC	5.07988	5.11322	100.656		Chr6_39928103-39934785	7.12869	3.79919
					GL895275-1_tRNA4-LeuAAG	30.8032	31.3199	101.677		Chr7_104107951-104113837	7.10453	4.09437
					Chr11_tRNA160-GluTTC	2936.97	2987.92	101.735		Chr6_90922129-90932180	7.1041	2.56361
					Chr7_tRNA1676-SerAGA	33.7787	34.7097	102.756		Chr10_19693208-19702999	7.014	2.86713
					Chr12_tRNA649-AspGTC	14.8836	15.336	103.039		Chr14_82360050-82367007	6.96163	2.67178
					Chr12_tRNA653-AspGTC	14.8836	15.336	103.039		Chr2_148263864-148271912	6.85637	2.99572
					Chr12_tRNA501-LysTTT	20.5401	21.2005	103.215		Chr17_40878771-40887001	6.73769	2.69394
					Chr2_tRNA112-LysTTT	20.5401	21.2005	103.215		Chr3_59507234-59515616	6.55864	2.90834
					Chr2_tRNA116-LysTTT	20.5401	21.2005	103.215		Chr9_71546076-71555999	6.52073	3.62024
					Chr2_tRNA1857-LysTTT	20.5401	21.2005	103.215		Chr1_302911393-302917849	6.3974	3.58551
					Chr2_tRNA1859-LysTTT	20.5401	21.2005	103.215		GL896432.1_30231-40118	6.3518	2.70856
					Chr7_tRNA1714-LysTTT	20.5401	21.2005	103.215		Chr12_1562116-1574375	6.24512	4.89013
					Chr7_tRNA232-LysTTT	20.5401	21.2005	103.215		Chr1_133471206-133480804	6.18407	2.94707
					Chr4_tRNA649-GlnCTG	5.89979	6.15436	104.315		Chr1_227411128-227424812	6.04647	3.08727
					Chr12_tRNA945-GlnTTG	21.8735	23.0643	105.444		Chr1_218942195-218950377	6.03204	3.27783
					Chr7_tRNA920-LysTTT	9.61495	10.194	106.023		Chr15_36596466-36602239	6.02778	4.72393
					Chr15_tRNA481-GluTTC	228.813	243.807	106.553		Chr3_62273012-62278877	5.82309	3.16347
					Chr14_tRNA1022-GluTTC	9.94126	10.5971	106.597		Chr6_57585077-57595986	5.68642	3.16353
					Chr12_tRNA663-LeuTAG	25.5093	27.2715	106.908		Chr18_2826017-2834944	5.65978	2.93792
					GL892933-2_tRNA7-LeuTAG	25.5093	27.2715	106.908		Chr14_31409057-31416742	5.62093	3.14829
					Chr6_tRNA105-LeuCAG	50.6682	54.6544	107.867		Chr6_156197234-156205755	5.59599	3.86875
					Chr6_tRNA2021-LeuCAG	50.6682	54.6544	107.867		Chr2_157279135-157287834	5.5865	2.74606
					Chr4_tRNA508-LeuCAG	50.6214	54.609	107.877		Chr12_36190015-36199019	5.50842	2.56331
					Chr7_tRNA153-LeuCAG	50.6214	54.609	107.877		Chr10_54472030-54481843	5.49954	3.71257
					Chr7_tRNA167-LeuCAG	50.6214	54.609	107.877		Chr8_50008096-50014977	5.43695	2.16077
					Chr7_tRNA1244-LeuTAG	7.717	8.3776	108.56		Chr3_4345301-4351859	5.39666	2.78586
					GL892933-2_tRNA3-LeuTAG	7.717	8.3776	108.56		Chr14_45599265-45606906	5.34644	3.25018
					Chr3_tRNA1712-GluTTC	2056.88	2288.57	111.264		Chr6_13931006-13953948	5.31791	3.14438
					Chr5_tRNA838-TrpCCA	27.8801	31.0544	111.385		Chr4_95373-103986	5.28944	2.95745
					Chr6_tRNA1862-GluTTC	10.2517	11.442	111.611		Chr1_142980300-142986483	5.27877	2.97164
					Chr5_tRNA273-GluTTC	48.0602	53.6794	111.692		Chr9_132624001-132631971	5.24074	2.16459
					Chr9_tRNA439-GluTTC	5.2257	5.86545	112.242		Chr7_105413001-105423992	5.22517	2.74938
					Chr1_tRNA989-GluTTC	6.94623	7.99408	115.085		Chr6_48125381-48133444	5.21002	2.39057
					Chr4_tRNA1600-MetCAT	34.6287	40.7208	117.593		Chr12_26713049-26721676	5.20539	2.33589
					Chr4_tRNA98-MetCAT	34.6287	40.7208	117.593		Chr4_106421291-106438022	5.08114	2.89397
					Chr1_tRNA3065-GluTTC	7.72269	9.24261	119.681		Chr14_121305194-121314020	5.07907	2.56542
					Chr6_tRNA748-SerTGA	7.38563	8.88463	120.296		Chr12_47865019-47874003	4.98781	2.0994
					Chr8_tRNA624-GluTTC	8.09357	9.73823	120.32		Chr4_106745001-106754800	4.96366	1.8375
					Chr8_tRNA626-GluTTC	8.09357	9.73823	120.32		Chr16_36420010-36427264	4.9544	2.02368
					Chr6_tRNA1625-GluTTC	8.14661	9.85903	121.02		Chr2_4861002-4870899	4.94197	2.76108
					Chr7_tRNA230-LeuCAA	37.6718	45.8668	121.754		Chr14_14124188-14136521	4.93988	2.56797
					Chr14_tRNA545-SerTGA	6.1748	7.59906	123.066		Chr7_94769574-94776021	4.90679	2.21555
					Chr7_tRNA203-MetCAT	18.5166	22.8959	123.651		Chr6_51893070-51899752	4.87885	2.74187
					Chr3_tRNA539-GluTTC	7.25088	8.96745	123.674		Chr8_79835799-79844785	4.86684	3.00879
					GL892877-2_tRNA1-GluTTC	7.25088	8.96745	123.674		Chr9_3814059-3826995	4.85961	2.38254
					Chr17_tRNA35-GluTTC	7.1283	8.87443	124.496		Chr1_184621009-184629906	4.8579	2.65223
					Chr17_tRNA899-GluTTC	7.1283	8.87443	124.496		Chr9_51602024-51608832	4.80078	2.57677
					Chr3_tRNA233-MetCAT	19.4987	24.2959	124.603		Chr7_35991138-36004985	4.76823	2.22768
					Chr4_tRNA1071-MetCAT	19.4987	24.2959	124.603		Chr17_15202231-15212004	4.76404	2.29913
					Chr7_tRNA1662-MetCAT	19.4987	24.2959	124.603		Chr3_71991344-71996756	4.74516	2.54975
					Chr7_tRNA1672-MetCAT	19.4987	24.2959	124.603		Chr7_10685810-10692018	4.74499	2.52787
					Chr7_tRNA1682-MetCAT	19.4987	24.2959	124.603		Chr6_85358605-85367016	4.63967	2.33508
					Chr7_tRNA1705-MetCAT	19.4987	24.2959	124.603		Chr3_5110075-5115985	4.63068	2.35447
					Chr7_tRNA1708-MetCAT	19.4987	24.2959	124.603		Chr1_110465908-110472915	4.61646	2.41466
					Chr7_tRNA172-MetCAT	19.4987	24.2959	124.603		Chr3_9866001-9877028	4.58227	1.8369
					Chr18_tRNA77-ArgCCT	218.265	274.532	125.779		Chr13_216478010-216487231	4.47587	1.88327
					Chr7_tRNA1630-MetCAT	31.6374	40.0263	126.516		GL895471.2_75138-82927	4.45203	2.66437
					Chr7_tRNA1633-MetCAT	31.6374	40.0263	126.516		Chr14_51784002-51799789	4.37163	2.02416
					Chr7_tRNA231-MetCAT	31.6374	40.0263	126.516		Chr6_43189239-43197972	4.27865	1.80562
					Chr7_tRNA1697-MetCAT	10.8748	13.8249	127.129		Chr9_134666162-134675028	4.24153	1.85975
					Chr10_tRNA833-GluTTC	166.247	212.106	127.585		GL892815.1_57642-67550	4.22811	1.92474
					ChrX_tRNA1561-GluTTC	167.223	213.666	127.773		Chr5_66505567-66512984	4.22142	3.26402
					ChrX_tRNA878-GluTTC	165.814	212.04	127.879		Chr6_56802001-56815785	4.1957	1.76984
					Chr14_tRNA1883-AspGTC	9.69896	12.4124	127.977		Chr3_38515022-38521023	4.19012	1.90685
					GL892411-2_tRNA3-AspGTC	9.69896	12.4124	127.977		Chr6_154496031-154502517	4.12584	2.87491
					Chr7_tRNA210-MetCAT	10.6417	13.6754	128.508		Chr1_299104004-299111895	4.08624	1.52452
					Chr3_tRNA1506-ArgCCT	177.492	230.538	129.886		Chr3_7093302-7099985	4.05713	1.76296
					Chr14_tRNA1649-GluTTC	7.04322	9.29097	131.914		Chr9_134626152-134633984	4.05583	1.99087
					JH118999-1_tRNA3-GluTTC	7.04322	9.29097	131.914		GL896508.1_1165-14116	4.04635	2.8018
					Chr7_tRNA1671-LeuCAA	11.2615	15.1076	134.153		Chr14_77975804-77990552	4.0329	1.29351
					Chr7_tRNA194-LeuCAA	11.2615	15.1076	134.153		Chr3_16634222-16642426	4.00624	3.69159
					Chr1_tRNA1837-GluTTC	24.4555	32.8349	134.264		GL892442.1_2114-10021	3.86196	2.1051
					Chr3_tRNA1494-ArgCCT	166.476	223.855	134.467		Chr3_118459161-118473005	3.70409	1.85681
					Chr3_tRNA319-ArgCCT	161.586	220.489	136.453		Chr3_10396461-10405015	3.46056	1.97775
					Chr4_tRNA685-GluTTC	6.47059	8.84422	136.683		Chr7_94956869-94966027	3.41962	1.65955
					Chr7_tRNA1675-LeuCAA	10.0117	13.9566	139.403		Chr1_306205083-306212849	3.21133	1.56761
					Chr1_tRNA1985-GluTTC	7.6809	11.0311	143.617
					Chr7_tRNA1664-GlnTTG	8.95972	12.8872	143.835
					Chr7_tRNA1710-GlnTTG	8.95972	12.8872	143.835
					Chr7_tRNA1711-GlnTTG	8.95972	12.8872	143.835
					Chr6_tRNA81-MetCAT	15.3468	22.7083	147.968
					Chr7_tRNA1634-LeuCAA	155.112	236.167	152.255
					Chr13_tRNA731-GluTTC	195.092	297.411	152.447
					Chr2_tRNA1573-LeuCAA	15.7737	24.0869	152.703
					Chr2_tRNA131-MetCAT	8.60424	13.5885	157.928
					Chr3_tRNA202-LeuTAG	47.7057	77.5563	162.573
					Chr7_tRNA491-ArgTCG	6.25236	10.1837	162.878
					Chr7_tRNA168-MetCAT	6.5136	10.7713	165.367
					Chr7_tRNA1699-MetCAT	6.5136	10.7713	165.367
					Chr4_tRNA706-GluTTC	19.3552	33.8651	174.967
					Chr18_tRNA679-GluTTC	35.1284	69.7466	198.547
