## Supplementary file 14 for "A thorough RNA-seq characterization of the porcine sperm transcriptome and its seasonal changes"

### Sheet: Sheet1
Chromosome	Start	End	Mean (CPM)	SD (CPM)	Length (bp)	Number of samples in which this piRNA cluster was detected
13	119924726	119933132	584.954	188.144	8406	10
7	4775171	4783632	329.575	114.634	8461	10
14	67372347	67376436	284.109	95.9385	4089	10
14	71966940	71971281	241.448	57.8795	4341	10
13	201704570	201713054	228.98	372.216	8484	3
8	595049	602180	163.564	38.3533	7131	10
AEMK02000694.1	162144	177203	104.96	28.5413	15059	10
AEMK02000390.1	36273	38630	69.3527	63.3408	2357	7
11	7908960	7964989	40.3736	43.9625	56029	5
4	811190	817220	18.8783	31.0189	6030	3
2	4317724	4322885	17.1968	30.3807	5161	3
AEMK02000328.1	480375	486936	17.178	22.9652	6561	4
18	10134892	10141526	16.5212	21.7348	6634	4
6	67117339	67120107	15.7569	26.2403	2768	3
6	93836060	93840355	15.6508	27.5176	4295	3
7	96887245	96895588	11.3223	18.7988	8343	3
7	94298196	94303762	10.2644	16.5828	5566	3
