## Supplementary file 1 for "A thorough RNA-seq characterization of the porcine sperm transcriptome and its seasonal changes"

### Sheet: Sheet1
	Average	SD
Starting amount of RNA (fg per cell)	2.1	0.6
Total RNA-seq reads	2.94989e+07	9.00219e+06
Reads passing quality control	2.90387e+07	9.09634e+06
Proportion of reads passing quality control	0.981705	0.0134523
Proportion of mapped reads in the Sscrofa11.1 genome	0.81292	0.0307224
Unique reads (duplicates removed)	5.60688e+06	2.98809e+06
Proportion of non duplicated reads	0.193083	0.0654523
Unmapped reads for De Novo assembly	5061315	2763218
sncRNA-seq reads	6.60954e+06	1.12309e+06
Reads passing quality control	6.07515e+06	1.45152e+06
Proportion of reads passing quality control	0.919149	0.102048
Proportion of mapped reads	0.817719	0.0186604
Remaining unmapped reads	1.11648e+06	359301
