## Supplementary file 2 for "A thorough RNA-seq characterization of the porcine sperm transcriptome and its seasonal changes"

### Sheet: Sheet1
SRE type	Number of SREs	Number of unique genes	Biotype
Exonic	12860	3470
		3325	protein coding
		37	snoRNA
		30	snRNA
		22	Mt tRNA
		21	lincRNA
		13	misc RNA
		9	miRNA
		8	scaRNA
		2	Mt rRNA
		2	ribozyme
		1	pseudogene
Intronic	2129	1474
		1440	protein coding
		32	lincRNA
		2	pseudogene
Upstream/downstream 10 kb	848	631
		587	protein coding
		13	snoRNA
		9	lincRNA
		9	snRNA
		7	misc RNA
		2	miRNA
		1	Mt tRNA
		1	pseudogene
		1	rRNA
		1	sRNA
Orphan	2667
Total	18504	4436
