## Supplementary file 3 for "A thorough RNA-seq characterization of the porcine sperm transcriptome and its seasonal changes"

### Sheet: Sheet1
Gene symbol	Gene annotated in Sscrofa Ensembl v.91	Gene detected in the SRE pipeline	SRE biotype
ANXA3	No	No
CDYL	Yes	No
RORA	Yes	No
PPP1R14D	Yes	No
KCNB2	Yes	No
TACC3	Yes	No
CCDC3	Yes	No
XRN1	Yes	No
ZNF300	Yes	No
EDA	Yes	No
ZNF385B	Yes	No
EFCAB6	Yes	No
RIMS2	Yes	No
WDPCP	Yes	No
MS4A13	Yes	No
CCDC7	Yes	No
SRGAP3	Yes	No
FHIT	Yes	No
DNHD1	Yes	No
UNC79	Yes	No
DNAI1	Yes	No
EEA1	Yes	No
FMR1NB	Yes	No
LELP1	Yes	No
SMIM23	Yes	No
TSG101	Yes	No
TTN	Yes	No
UBE2N	Yes	No
UBL7	Yes	Yes	Exon
ABCA3	Yes	Yes	Exon
CLIP4	Yes	Yes	Exon
CYB5R4	Yes	Yes	Exon
CDRT4	Yes	Yes	Exon
RAB3GAP1	Yes	Yes	Exon / upstream-downstream 10 kb
BOLL	Yes	Yes	Exon / upstream-downstream 10 kb
CATSPERE	Yes	Yes	Exon / upstream-downstream 10 kb
PEBP4	Yes	Yes	Exon / intronic
TTC28	Yes	Yes	Exon / intronic
ZEB1	Yes	Yes	Exon / intronic
ANKRD26	Yes	Yes	Exon / intronic
ADARB2	Yes	Yes	Exon / intronic
PPP1R12A	Yes	Yes	Exon / intronic
ST5	Yes	Yes	Exon / intronic / upstream-downstream 10 kb
ADAM32	Yes	Yes	Exon / intronic / upstream-downstream 10 kb
ANHX	Yes	Yes	Exon / intronic / upstream-downstream 10 kb
