## Supplementary file 4 for "A thorough RNA-seq characterization of the porcine sperm transcriptome and its seasonal changes"

### Sheet: Sheet1
GOTerm	p-value (Bonferroni corrected)	% Associated Genes	Nr. Genes	Associated Genes Found
cellular protein metabolic process	2.74031e-12	6.45916	276	ABCF1, ABL1, AIDA, AKT2, ALG8, ALOX12, ARFGEF1, ARHGEF2, ARID4A, ARRDC4, ART3, ASB8, ATXN7, BAG6, BAX, BBS7, BRD4, BRD8, BUB1B, C1QL4, C6H16orf80, CALM3, CALR3, CAMK2D, CAST, CCNB3, CCNYL1, CDC25B, CDC25C, CDK16, CDK20, CDK5RAP1, CDKAL1, CIRBP, CNOT1, COG7, COPS4, CPEB4, CSNK2A1, CSNK2B, CTSZ, CTTNBP2NL, DDB1, DDX6, DLG1, DOK4, DTNBP1, DUS2, DUSP3, DYRK1A, DYRK1B, EEF1A1, EEF2, EFEMP1, EGLN2, EIF…
macromolecular complex subunit organization	2.08849e-09	7.75813	136	ABL1, ACACB, ACTB, ACTL6B, ACTR2, ACTR8, ALOX12, APOA5, ARFGEF1, ARHGEF10, ARHGEF2, ARID4A, ATAD2, ATF7IP, ATL1, ATP6V0A1, ATXN2, ATXN2L, ATXN7, BAG6, BAIAP2, BAX, BRD4, BRD8, CAMK2D, CAPG, CAPZB, CASQ1, CENPT, CHD3, CHMP1A, CIRBP, CNOT1, CTNNA1, CUTC, DDB1, DDX6, DLG1, EP300, EXOC2, EZH1, EZH2, FN1, FSCN3, GATA2, GMNN, H2AFY, HCLS1, HEY2, HMGB1, HSPA4, IFT172, INO80, KAT2A, KDM3A, KIF19, KIRREL,…
protein metabolic process	6.44007e-09	5.94975	296	ABCF1, ABL1, ACY1, ADAMTSL4, AIDA, AKT2, ALG8, ALOX12, APOA5, ARFGEF1, ARHGEF2, ARID4A, ARRDC4, ART3, ASB8, ATXN7, AZIN1, BAG6, BAX, BBS7, BRD4, BRD8, BUB1B, C1QL4, C6H16orf80, C7, CALM3, CALR3, CAMK2D, CAPNS1, CAST, CCNB3, CCNYL1, CDC25B, CDC25C, CDK16, CDK20, CDK5RAP1, CDKAL1, CELA2A, CIRBP, CNOT1, COG7, COPS4, CPEB4, CPN1, CSNK2A1, CSNK2B, CTSZ, CTTNBP2NL, DDB1, DDX6, DLG1, DOK4, DPP8, DTNBP1,…
cellular macromolecule metabolic process	1.78851e-08	5.47679	394	ABCF1, ABL1, ACADM, ADAT1, AIDA, AKT2, ALG8, ALOX12, ANKRD49, AOAH, ARFGEF1, ARHGEF2, ARID4A, ARRDC4, ART3, ASB8, ATAD2, ATF6B, ATF7IP, ATXN2, ATXN7, BAG6, BAX, BAZ1A, BBS7, BRD3, BRD4, BRD8, BUB1B, C1QL4, C6H16orf80, CALM3, CALR3, CAMK2D, CAST, CBX1, CCNB3, CCNYL1, CDC25B, CDC25C, CDK16, CDK20, CDK5RAP1, CDKAL1, CEBPZ, CHD3, CHMP1A, CIRBP, CNOT1, COG7, COPS4, CPEB4, CREM, CSNK2A1, CSNK2B, CSRP3,…
organelle organization	2.8584e-08	6.73363	182	ABL1, ACOT8, ACTB, ACTL6B, ACTR2, ACTR8, AKT2, ALOX12, AMOT, ARFGEF1, ARHGEF10, ARHGEF2, ARID4A, ATAD2, ATG9A, ATL1, ATP8B2, ATXN2, ATXN2L, ATXN7, BAG6, BAIAP2, BAX, BBS7, BRD4, BRD8, BUB1B, CAPG, CAPZB, CASQ1, CCDC41, CDC25B, CDC25C, CENPT, CHD3, CHMP1A, CIRBP, CLCN3, CNOT1, CSRP3, CTNNA1, CYB5R1, DBP-5, DDB1, DDX6, DLG1, DMC1, DNAJC19, DTNBP1, EP300, ESCO1, EZH1, EZH2, FAM20B, FKBP6, FSCN3, GAB…
sexual reproduction	6.45967e-08	11.3248	53	ADCY10, AQN-1, ARID4A, BAG6, BAX, BSP1, CDC25B, CDK16, DMC1, EIF4H, FKBP6, FSCN3, HORMAD1, HSPA2, KDM3A, LIMK2, LOC100158105, LOC100513764, LOC100521985, LOC100524658, MEA1, NEURL, NME5, NSUN2, ODFP, PAFAH1B1, PAFAH1B2, PAIP2, PAQR7, PIWIL2, PLCD4, PRKAR1A, PRKAR2A, PRM2, PRR2, PSP-I, PYGO2, RAD23B, RPS6KB1, SPMI, TCP1, TEKT3, TNP2, TRIM36, TSSK2, TSSK6, WASH1, WDR48, WT1, XRN2, YBX3, ZAN, ZPBP
macromolecule metabolic process	1.92654e-07	5.30541	423	ABCF1, ABL1, ACADM, ACY1, ADAMTSL4, ADAT1, AIDA, AKT2, ALG8, ALOX12, ANKRD49, AOAH, AP2A1, APOA5, ARFGEF1, ARHGEF2, ARID4A, ARRDC4, ART3, ASB8, ATAD2, ATF6B, ATF7IP, ATXN2, ATXN7, AZIN1, BAG6, BAX, BAZ1A, BBS7, BRD3, BRD4, BRD8, BUB1B, C1QL4, C6H16orf80, C7, CALM3, CALR3, CAMK2D, CAPNS1, CAST, CBX1, CCNB3, CCNYL1, CDC25B, CDC25C, CDK16, CDK20, CDK5RAP1, CDKAL1, CEBPZ, CELA2A, CHD3, CHID1, CHMP1A,…
cellular macromolecular complex assembly	4.27146e-07	9.70149	65	ACTR2, ALOX12, ARFGEF1, ATF7IP, ATP6V0A1, ATXN2, ATXN2L, BAIAP2, CAPG, CAPZB, CASQ1, CENPT, CIRBP, CNOT1, DDX6, DLG1, EXOC2, H2AFY, HCLS1, HEY2, HMGB1, HSPA4, KIRREL, LOC100127131, LOC100158003, LOC100510930, LOC100516792, LOC100519930, LOC100525675, NAP1L1, NDUFAF5, NUFIP1, PAN3, PRPF31, PSIP1, PSMC1, PSMC6, PTK2B, RAD52, RBM5, RDX, RICTOR, RNF4, RPL38, RPS10, RPS5, SETX, SF3A1, SHQ1, SMAD4, SMA…
spermatogenesis	1.23132e-06	13.5135	35	ADCY10, ARID4A, BAG6, BAX, BSP1, CDK16, DMC1, FKBP6, FSCN3, HORMAD1, HSPA2, KDM3A, LIMK2, LOC100158105, LOC100513764, LOC100524658, MEA1, NEURL, NME5, NSUN2, ODFP, PAFAH1B1, PAFAH1B2, PAIP2, PIWIL2, PRM2, PRR2, PYGO2, RAD23B, TNP2, TSSK2, TSSK6, WDR48, XRN2, YBX3
intracellular transport	1.3185e-06	7.90323	98	ABL1, ACTR2, AKT2, AP2A1, ARL6IP1, ATP9A, BAX, BBS7, CACNG1, CALM3, CASQ1, CCDC64, CHMP1A, COG7, COPA, COPE, CYB5R1, DHRS7C, DNAJC19, DSCR3, DTNBP1, EDA, ERGIC1, EXOC2, FAM20B, FYTTD1, HCLS1, HHAT, HSPA4, HSPA9, HYAL2, IBTK, IFT57, IPO13, KIAA1432, KPNA7, LOC100517121, LOC100520136, LOC100522926, LOC100621766, LOC100736805, MED1, MICU1, MTX1, NOL6, NUP214, NXF1, PAFAH1B1, PAN3, PEX7, PIP5K1A, PKI…
male gamete generation	1.3641e-06	13.4615	35	ADCY10, ARID4A, BAG6, BAX, BSP1, CDK16, DMC1, FKBP6, FSCN3, HORMAD1, HSPA2, KDM3A, LIMK2, LOC100158105, LOC100513764, LOC100524658, MEA1, NEURL, NME5, NSUN2, ODFP, PAFAH1B1, PAFAH1B2, PAIP2, PIWIL2, PRM2, PRR2, PYGO2, RAD23B, TNP2, TSSK2, TSSK6, WDR48, XRN2, YBX3
single-organism intracellular transport	2.44384e-06	8.30861	84	ABL1, AKT2, ARL6IP1, ATP9A, BAX, CACNG1, CALM3, CASQ1, CCDC64, CHMP1A, COG7, COPE, CYB5R1, DHRS7C, DNAJC19, DTNBP1, EDA, ERGIC1, EXOC2, FAM20B, FYTTD1, HCLS1, HHAT, HSPA4, HSPA9, HYAL2, IBTK, IFT57, KIAA1432, KPNA7, LOC100520136, LOC100522926, LOC100621766, LOC100736805, MED1, MICU1, MTX1, NOL6, NUP214, NXF1, PAFAH1B1, PAN3, PEX7, PIP5K1A, PKIG, PRDX1, RAB10, RAB11B, RAB13, RAB7L1, RABGEF1, SAE1,…
gamete generation	2.89469e-06	11.6343	42	ADCY10, ARID4A, BAG6, BAX, BSP1, CDC25B, CDK16, DMC1, FKBP6, FSCN3, HORMAD1, HSPA2, KDM3A, LIMK2, LOC100158105, LOC100513764, LOC100524658, MEA1, NEURL, NME5, NSUN2, ODFP, PAFAH1B1, PAFAH1B2, PAIP2, PAQR7, PIWIL2, PRKAR1A, PRKAR2A, PRM2, PRR2, PYGO2, RAD23B, RPS6KB1, TNP2, TSSK2, TSSK6, WASH1, WDR48, WT1, XRN2, YBX3
cell cycle	3.17532e-06	8.1749	86	ABL1, ACTR2, AK1, ARHGEF10, ARHGEF2, ASNS, BAG6, BAX, BRD4, BUB1B, CALM3, CAMK2D, CCNB3, CCNYL1, CDC123, CDC25B, CDC25C, CDK5RAP1, CENPT, CHD3, CHMP1A, DBP-5, DDB1, DLG1, DMC1, DUSP3, ESCO1, EZH2, FHL1C, FKBP6, FOXM1, GMNN, H2AFY, HORMAD1, HSPA2, INO80, INTS3, KIAA1967, KNSTRN, LEF1, LOC100522926, LOC100525480, LOC100624412, MAP2K6, MAP3K14, MED1, METTL11A, NUP214, OBFC2A, PAFAH1B1, PAK1, PHF17, …
macromolecule modification	3.45147e-06	6.18401	205	ABL1, AIDA, AKT2, ALG8, ALOX12, ARFGEF1, ARHGEF2, ARID4A, ARRDC4, ART3, ASB8, ATF7IP, ATXN7, BAG6, BAX, BRD4, BRD8, BUB1B, C1QL4, C6H16orf80, CALM3, CAMK2D, CCNB3, CCNYL1, CDC25B, CDC25C, CDK16, CDK20, CDK5RAP1, CDKAL1, COG7, COPS4, CSNK2A1, CSNK2B, CTTNBP2NL, DDB1, DLG1, DOK4, DTNBP1, DUS2, DUSP3, DYRK1A, DYRK1B, EFEMP1, EGLN2, EP300, ESCO1, EZH1, EZH2, FBXL20, FKBP6, FKBP8, FN1, FOXM1, FTSJ3, F…
cellular protein modification process	1.56139e-05	6.1442	196	ABL1, AIDA, AKT2, ALG8, ALOX12, ARFGEF1, ARHGEF2, ARID4A, ARRDC4, ART3, ASB8, ATXN7, BAG6, BAX, BRD4, BRD8, BUB1B, C1QL4, C6H16orf80, CALM3, CAMK2D, CCNB3, CCNYL1, CDC25B, CDC25C, CDK16, CDK20, CDK5RAP1, COG7, COPS4, CSNK2A1, CSNK2B, CTTNBP2NL, DDB1, DLG1, DOK4, DTNBP1, DUS2, DUSP3, DYRK1A, DYRK1B, EFEMP1, EGLN2, EP300, ESCO1, EZH1, EZH2, FBXL20, FKBP6, FKBP8, FN1, FOXM1, FUT8, GALNT11, GAPDH, GA…
protein modification process	1.56139e-05	6.1442	196	ABL1, AIDA, AKT2, ALG8, ALOX12, ARFGEF1, ARHGEF2, ARID4A, ARRDC4, ART3, ASB8, ATXN7, BAG6, BAX, BRD4, BRD8, BUB1B, C1QL4, C6H16orf80, CALM3, CAMK2D, CCNB3, CCNYL1, CDC25B, CDC25C, CDK16, CDK20, CDK5RAP1, COG7, COPS4, CSNK2A1, CSNK2B, CTTNBP2NL, DDB1, DLG1, DOK4, DTNBP1, DUS2, DUSP3, DYRK1A, DYRK1B, EFEMP1, EGLN2, EP300, ESCO1, EZH1, EZH2, FBXL20, FKBP6, FKBP8, FN1, FOXM1, FUT8, GALNT11, GAPDH, GA…
germ cell development	1.8396e-05	15.0289	26	BAX, BSP1, CDC25B, DMC1, FSCN3, HORMAD1, HSPA2, KDM3A, LOC100158105, LOC100513764, LOC100524658, NEURL, NME5, NSUN2, PAFAH1B1, PAQR7, PIWIL2, PRKAR1A, PRKAR2A, PRR2, PYGO2, RPS6KB1, TSSK2, TSSK6, WASH1, WT1
macromolecular complex assembly	2.22891e-05	7.94702	84	ACACB, ACTR2, ALOX12, APOA5, ARFGEF1, ARHGEF10, ATF7IP, ATL1, ATP6V0A1, ATXN2, ATXN2L, BAIAP2, BAX, CAMK2D, CAPG, CAPZB, CASQ1, CENPT, CHMP1A, CIRBP, CNOT1, CUTC, DDX6, DLG1, EXOC2, FN1, GMNN, H2AFY, HCLS1, HEY2, HMGB1, HSPA4, INO80, KIRREL, LOC100127131, LOC100158003, LOC100510930, LOC100516792, LOC100519930, LOC100525675, MICU1, NAP1L1, NBR1, NDUFAF5, NUFIP1, OAT, PAN3, PRF1, PRPF31, PSIP1, PSM…
regulation of translation	2.34266e-05	14.4385	27	ABCF1, CIRBP, CNOT1, CPEB4, DDX6, EEF2, EIF4EBP3, EIF4ENIF1, EIF4G1, GAPDH, LARP4B, LOC100624746, LOC100736981, NEURL, PAIP1, PAIP2, PIWIL2, QKI, RPL38, RPS3, RPS4, RPS5, RPS6KA3, RPS6KB1, SECISBP2, VARS, WT1
single-organism organelle organization	2.68318e-05	6.77189	133	ABL1, ACTB, ACTR2, AKT2, ALOX12, AMOT, ARFGEF1, ARHGEF10, ARHGEF2, ARID4A, ATG9A, ATXN7, BAG6, BAIAP2, BAX, BBS7, BRD4, BRD8, BUB1B, CAPG, CAPZB, CASQ1, CCDC41, CDC25B, CDC25C, CHD3, CHMP1A, CLCN3, CSRP3, CTNNA1, DBP-5, DDB1, DLG1, DMC1, DTNBP1, EP300, ESCO1, EZH1, EZH2, FKBP6, FSCN3, GABARAP, GAPDH, GATA2, H2AFY, HARS2, HCAR1, HCLS1, HORMAD1, HSF2BP, HSPA2, HSPA4, IFT172, IFT57, INO80, KAT2A, KD…
cytoplasmic transport	3.22013e-05	9.03614	60	ABL1, ACTR2, BAX, CALM3, CASQ1, CCDC64, COPE, CYB5R1, DHRS7C, DNAJC19, EDA, ERGIC1, EXOC2, FAM20B, FYTTD1, HCLS1, HHAT, HSPA4, HSPA9, HYAL2, IBTK, KPNA7, LOC100522926, LOC100621766, LOC100736805, MED1, MICU1, MTX1, NOL6, NUP214, NXF1, PEX7, PKIG, PRDX1, RAB7L1, SAE1, SEC23B, SMAD4, SPAST, SRP54, STARD7, STX17, STX5, STXBP6, SYS1, TACC3, TBC1D14, THOC3, THOC7, TOMM34, TSC2, UBE2J2, VAMP4, VAPB, VI…
cellular component assembly	5.15568e-05	6.956	117	ABL1, ACACB, ACTB, ACTR2, ALOX12, APOA5, ARFGEF1, ARHGEF10, ATF7IP, ATG9A, ATL1, ATP6V0A1, ATXN2, ATXN2L, BAG6, BAIAP2, BAX, BBS7, CAMK2D, CAPG, CAPZB, CASQ1, CCDC41, CENPT, CHMP1A, CIRBP, CNOT1, CSRP3, CTNNA1, CUTC, DDX6, DLG1, EXOC2, FN1, GABARAP, GMNN, H2AFY, HCLS1, HEY2, HMGB1, HORMAD1, HSPA2, HSPA4, IFT172, IFT57, INO80, KIRREL, LOC100127131, LOC100156145, LOC100158003, LOC100510930, LOC1005…
multicellular organismal reproductive process	0.000138152	10.0703	43	ADCY10, ARID4A, BAG6, BAX, BSP1, CDC25B, CDK16, DMC1, FKBP6, FSCN3, HORMAD1, HSPA2, KDM3A, LIMK2, LOC100158105, LOC100513764, LOC100524658, MEA1, MED1, NEURL, NME5, NSUN2, ODFP, PAFAH1B1, PAFAH1B2, PAIP2, PAQR7, PIWIL2, PRKAR1A, PRKAR2A, PRM2, PRR2, PYGO2, RAD23B, RPS6KB1, TNP2, TSSK2, TSSK6, WASH1, WDR48, WT1, XRN2, YBX3
regulation of cellular protein metabolic process	0.000250165	6.66306	123	ABCF1, ABL1, AIDA, AKT2, ALOX12, ARFGEF1, ARHGEF2, ARRDC4, BAG6, BAX, BBS7, BRD4, BUB1B, C1QL4, CALM3, CAST, CCNB3, CCNYL1, CDC25B, CDK5RAP1, CIRBP, CNOT1, CPEB4, CSNK2B, DDX6, DLG1, DTNBP1, DUS2, DUSP3, EEF2, EIF4EBP3, EIF4ENIF1, EIF4G1, EP300, EZH2, FN1, FOXM1, GAPDH, GATA2, H2AFY, HCLS1, HMGB1, HSPA2, HYAL2, IBTK, IFT57, IKBKG, KDM3A, KIAA1432, KIAA1967, KIRREL, LARP4B, LEF1, LOC100522926, LOC…
spermatid differentiation	0.000265474	18.4783	17	BAX, BSP1, DMC1, FSCN3, HSPA2, KDM3A, LOC100158105, LOC100513764, LOC100524658, NEURL, NME5, NSUN2, PAFAH1B1, PRR2, PYGO2, TSSK2, TSSK6
translation	0.000400998	9.09091	50	ABCF1, CDKAL1, CIRBP, CNOT1, CPEB4, DDX6, EEF1A1, EEF2, EIF4EBP3, EIF4ENIF1, EIF4G1, GAPDH, HARS2, LARP4B, LOC100624746, LOC100736981, LOC100739413, LOC414417, MRPS5, NARS2, NEURL, PAIP1, PAIP2, PIWIL2, PTCD3, QKI, RPL11, RPL13, RPL14, RPL21, RPL26, RPL27, RPL30, RPL38, RPL8, RPL9, RPLP1, RPLP2, RPS12, RPS18, RPS21, RPS3, RPS4, RPS5, RPS6KA3, RPS6KB1, SECISBP2, VARS, WARS, WT1
protein complex subunit organization	0.000558744	7.45455	82	ABL1, ACACB, ACTR2, ALOX12, ARFGEF1, ARHGEF10, ARHGEF2, ATF7IP, ATL1, ATP6V0A1, BAIAP2, BAX, CAMK2D, CAPG, CAPZB, CASQ1, CENPT, CHD3, CHMP1A, CTNNA1, CUTC, DLG1, EXOC2, FN1, FSCN3, GMNN, H2AFY, HCLS1, HEY2, HMGB1, HSPA4, IFT172, INO80, KIF19, KIRREL, KNSTRN, LOC100127131, LOC100158003, LOC100510930, LOC100513764, LOC100516792, LOC100519930, METTL11A, MICU1, NAP1L1, NBR1, NDUFAF5, OAT, P4HA1, PAFA…
intracellular protein transport	0.000572775	8.33333	60	AKT2, AP2A1, ARL6IP1, COG7, COPA, CYB5R1, DNAJC19, DSCR3, EDA, FAM20B, HCLS1, HHAT, HSPA4, HSPA9, HYAL2, IPO13, KPNA7, LOC100517121, LOC100621766, LOC100736805, MED1, MTX1, NUP214, PAN3, PEX7, PIP5K1A, PKIG, PRDX1, RAB10, RAB11B, RAB13, RAB22A, RAB2B, RAB4B, RAB7L1, RABGEF1, SAE1, SAR1B, SEC23B, SMAD4, SRP54, STARD7, STX12, STX16, STX17, STX5, SYS1, TACC3, TESC, TOMM34, TSC2, UBE2J2, VAMP4, VIMP,…
cell cycle process	0.00070756	8.10127	64	ACTR2, AK1, ARHGEF10, ARHGEF2, BAG6, BRD4, BUB1B, CALM3, CAMK2D, CCNB3, CDC25B, CDC25C, CHD3, CHMP1A, DBP-5, DDB1, DMC1, ESCO1, EZH2, FHL1C, FKBP6, FOXM1, H2AFY, HORMAD1, HSPA2, INO80, INTS3, KIAA1967, KNSTRN, LEF1, LOC100522926, LOC100525480, LOC100624412, MED1, METTL11A, OBFC2A, PAFAH1B1, PHF17, PHF8, PIWIL2, PKP4, PPM1D, PPM1G, PRKAR1A, PRKAR2A, PRPF40A, PSMD13, RAD51, RAP80, RCC1, RNF4, RPRD1…
cellular process involved in reproduction in multicellular organism	0.000761903	12.5	26	BAX, BSP1, CDC25B, DMC1, FSCN3, HORMAD1, HSPA2, KDM3A, LOC100158105, LOC100513764, LOC100524658, NEURL, NME5, NSUN2, PAFAH1B1, PAQR7, PIWIL2, PRKAR1A, PRKAR2A, PRR2, PYGO2, RPS6KB1, TSSK2, TSSK6, WASH1, WT1
cellular protein localization	0.000813059	7.33216	83	AKT2, AMOT, AP2A1, ARL6IP1, ATG9A, BAG6, BAX, COG7, COPA, CSRP3, CTNNA1, CYB5R1, DLG1, DNAJC19, DSCR3, EDA, EZH2, FAM20B, H2AFY, HCLS1, HHAT, HSPA4, HSPA9, HYAL2, IPO13, KNSTRN, KPNA7, LOC100517121, LOC100621766, LOC100736805, LZTFL1, MED1, MTX1, NUP214, OTUD7B, PAK1, PAN3, PAQR3, PEX7, PIP5K1A, PKIG, PRDX1, RAB10, RAB11B, RAB13, RAB22A, RAB2B, RAB4B, RAB7L1, RABGEF1, RPL11, SAE1, SAR1B, SEC23B, …
spermatid development	0.000869565	17.9775	16	BSP1, DMC1, FSCN3, HSPA2, KDM3A, LOC100158105, LOC100513764, LOC100524658, NEURL, NME5, NSUN2, PAFAH1B1, PRR2, PYGO2, TSSK2, TSSK6
cellular macromolecule localization	0.000911324	7.2935	83	AKT2, AMOT, AP2A1, ARL6IP1, ATG9A, BAG6, BAX, COG7, COPA, CSRP3, CTNNA1, CYB5R1, DLG1, DNAJC19, DSCR3, EDA, EZH2, FAM20B, H2AFY, HCLS1, HHAT, HSPA4, HSPA9, HYAL2, IPO13, KNSTRN, KPNA7, LOC100517121, LOC100621766, LOC100736805, LZTFL1, MED1, MTX1, NUP214, OTUD7B, PAK1, PAN3, PAQR3, PEX7, PIP5K1A, PKIG, PRDX1, RAB10, RAB11B, RAB13, RAB22A, RAB2B, RAB4B, RAB7L1, RABGEF1, RPL11, SAE1, SAR1B, SEC23B, …
posttranscriptional regulation of gene expression	0.000996937	11.7647	28	ABCF1, CIRBP, CNOT1, CPEB4, DDX6, DGCR8, EEF2, EIF4EBP3, EIF4ENIF1, EIF4G1, GAPDH, LARP4B, LOC100624746, LOC100736981, NEURL, PAIP1, PAIP2, PIWIL2, QKI, RPL38, RPS3, RPS4, RPS5, RPS6KA3, RPS6KB1, SECISBP2, VARS, WT1
regulation of protein metabolic process	0.00130097	6.42202	126	ABCF1, ABL1, AIDA, AKT2, ALOX12, ARFGEF1, ARHGEF2, ARRDC4, AZIN1, BAG6, BAX, BBS7, BRD4, BUB1B, C1QL4, CALM3, CAST, CCNB3, CCNYL1, CDC25B, CDK5RAP1, CIRBP, CNOT1, CPEB4, CSNK2B, DDX6, DLG1, DTNBP1, DUS2, DUSP3, EEF2, EGLN2, EIF4EBP3, EIF4ENIF1, EIF4G1, EP300, EZH2, FN1, FOXM1, GAPDH, GATA2, H2AFY, HCLS1, HMGB1, HSPA2, HYAL2, IBTK, IFT57, IKBKG, KDM3A, KIAA1432, KIAA1967, KIRREL, LARP4B, LEF1, LOC…
regulation of organelle organization	0.00155232	7.90123	64	ABL1, ACTR2, AKT2, ALOX12, ARFGEF1, ARHGEF2, ATAD2, ATXN2, ATXN2L, BAIAP2, BAX, BUB1B, CAPG, CAPZB, CHMP1A, CNOT1, CYB5R1, DLG1, FAM20B, GATA2, H2AFY, HCAR1, HCLS1, HHAT, HORMAD1, HSF2BP, KDM3A, KIRREL, KNSTRN, LOC100621766, LOC100624412, MTF2, OTUB1, PAFAH1B1, PAK1, PAN3, PHF1, PHF8, PIWIL2, PTK2B, PYGO2, RCC1, RDX, RICTOR, RNF4, SAE1, STARD7, STMN1, STX5, STXBP6, TBC1D14, TBCD, TERF2IP, TMOD3, …
regulation of cell cycle	0.00158676	8.23699	57	ABL1, AK1, ASNS, BAX, BRD4, BUB1B, CALM3, CCNB3, CCNYL1, CDC25B, CDK5RAP1, CHMP1A, DBP-5, DDB1, DLG1, DUSP3, EZH2, FHL1C, FOXM1, GMNN, H2AFY, HORMAD1, HSPA2, INO80, INTS3, KIAA1967, KNSTRN, LEF1, LOC100522926, LOC100525480, LOC100624412, MAP2K6, MAP3K14, MED1, NUP214, OBFC2A, PAK1, PHF17, PIWIL2, PKP4, PPM1G, PRKAR1A, PRKAR2A, PRPF40A, RCC1, RNF4, RPRD1B, RPS6KB1, SAE1, STK3, TACC3, TMOD3, TOPOII…
protein complex assembly	0.00177998	7.76471	66	ACACB, ACTR2, ALOX12, ARFGEF1, ARHGEF10, ATF7IP, ATL1, ATP6V0A1, BAIAP2, BAX, CAMK2D, CAPG, CAPZB, CASQ1, CENPT, CHMP1A, CUTC, DLG1, EXOC2, FN1, GMNN, H2AFY, HCLS1, HEY2, HMGB1, HSPA4, INO80, KIRREL, LOC100127131, LOC100158003, LOC100510930, LOC100516792, LOC100519930, MICU1, NAP1L1, NBR1, NDUFAF5, OAT, PRF1, PSMC1, PSMC6, PTK2B, RAD51, RCC1, RDX, RICTOR, RNF4, SETX, SMAD4, SMARCA5, SPAST, STMN1,…
protein complex biogenesis	0.00177998	7.76471	66	ACACB, ACTR2, ALOX12, ARFGEF1, ARHGEF10, ATF7IP, ATL1, ATP6V0A1, BAIAP2, BAX, CAMK2D, CAPG, CAPZB, CASQ1, CENPT, CHMP1A, CUTC, DLG1, EXOC2, FN1, GMNN, H2AFY, HCLS1, HEY2, HMGB1, HSPA4, INO80, KIRREL, LOC100127131, LOC100158003, LOC100510930, LOC100516792, LOC100519930, MICU1, NAP1L1, NBR1, NDUFAF5, OAT, PRF1, PSMC1, PSMC6, PTK2B, RAD51, RCC1, RDX, RICTOR, RNF4, SETX, SMAD4, SMARCA5, SPAST, STMN1,…
cellular protein complex assembly	0.00216471	9.79381	38	ACTR2, ALOX12, ARFGEF1, ATP6V0A1, BAIAP2, CAPG, CAPZB, CASQ1, CENPT, DLG1, EXOC2, HCLS1, HSPA4, KIRREL, LOC100127131, LOC100158003, LOC100510930, LOC100516792, NDUFAF5, PTK2B, RDX, RICTOR, RNF4, SMAD4, STMN1, STUB1, STXBP6, TBCD, TEKT2, TMOD3, TMSB4X, TUBA1B, TUBA8, TUBGCP3, VAMP4, VPS41, WASH1, WIPF2
microtubule-based process	0.0024195	8.69565	48	ACTR2, ARHGEF10, ARHGEF2, ATXN7, C6H16orf80, CAPZB, CHD3, CHMP1A, DBP-5, DNAH8, DNAL4, DTNBP1, GAPDH, IFT172, IFT57, INO80, KIF19, KIF24, KIF4A, KNSTRN, LOC100127131, LOC100158003, LOC100510930, MEMO1, METTL11A, NEURL, NME5, PAFAH1B1, RCC1, RNF4, RSPH9, SASS6, SPAST, STMN1, TACC3, TBCD, TEKT2, TNKS, TTLL4, TUBA1B, TUBA8, TUBGCP3, UBB, VAMP4, VPS4A, WASH1, WEE1, ZNF207
regulation of protein complex assembly	0.00280046	10.9434	29	ACTR2, ALOX12, ARFGEF1, ATF7IP, BAIAP2, BAX, CAPG, CAPZB, CHMP1A, DLG1, HCLS1, HEY2, HMGB1, KIRREL, PSMC1, PSMC6, RDX, RICTOR, RNF4, SETX, STMN1, STUB1, STXBP6, TBCD, TMOD3, TMSB4X, VPS41, WASH1, WIPF2
protein polymerization	0.00287122	12.2449	24	ACTR2, ALOX12, ARFGEF1, BAIAP2, CAPG, CAPZB, CASQ1, DLG1, HCLS1, KIRREL, LOC100127131, LOC100158003, LOC100510930, RDX, RICTOR, STMN1, TBCD, TMOD3, TMSB4X, TUBA1B, TUBA8, TUBGCP3, WASH1, WIPF2
regulation of cellular component organization	0.00728649	6.53553	103	ABL1, ACTR2, AKT2, ALOX12, APOA5, ARFGEF1, ARHGEF2, ATAD2, ATF7IP, ATXN2, ATXN2L, BAIAP2, BAX, BUB1B, CAPG, CAPRIN1, CAPZB, CHMP1A, CHODL, CNOT1, CYB5R1, DLG1, ENO1, EZH2, FAM20B, FHL1C, FN1, GATA2, H2AFY, HCAR1, HCLS1, HEY2, HHAT, HMGB1, HORMAD1, HSF2BP, HSPA2, HYAL2, INO80, KDM3A, KIRREL, KNSTRN, LEF1, LOC100517496, LOC100621766, LOC100624412, LZTFL1, MAP2K2, MTF2, NEURL, OTUB1, PAFAH1B1, PAK1,…
chromosome organization	0.0113688	7.50605	62	ACTB, ACTL6B, ACTR8, ARID4A, ATAD2, ATXN7, BAG6, BRD4, BRD8, BUB1B, CENPT, CHD3, CHMP1A, DDB1, DMC1, EP300, ESCO1, EZH1, EZH2, GATA2, H2AFY, HMGB1, HORMAD1, HSPA2, INO80, KAT2A, KDM3A, KNSTRN, LEF1, LOC100513764, LOC100519930, MORF4L1, MSL1, MTF2, NAP1L1, NCOA1, NR3C1, OTUB1, PHF1, PHF16, PHF17, PHF8, PIWIL2, PRM2, PYGO2, RAD23B, RAD51, RAP80, RNF4, SMARCA5, SMARCB1, SUZ12, TERF2IP, TNKS, TOPOII,…
organelle assembly	0.0135743	8.81057	40	ACTB, ACTR2, ARHGEF10, ATG9A, ATXN2, ATXN2L, BBS7, CASQ1, CCDC41, CENPT, CHMP1A, CIRBP, CNOT1, CSRP3, DDX6, GABARAP, IFT172, IFT57, INO80, MAP1LC3A, NEURL, NME5, PAFAH1B1, PAN3, PRKAR1A, PRR2, RCC1, RNF4, RPL38, RPS10, RPS5, RSPH9, SASS6, TBC1D14, TEKT2, TMOD3, TNKS, UBXN2B, VDAC1P5, WASH1
protein localization to organelle	0.0180491	8.38207	43	ATG9A, BAG6, BAX, COG7, CSRP3, CYB5R1, DNAJC19, EDA, EZH2, FAM20B, H2AFY, HCLS1, HHAT, HSPA4, HYAL2, KPNA7, LOC100621766, LOC100736805, LZTFL1, MED1, MTX1, NUP214, OTUD7B, PAQR3, PEX7, PKIG, PRDX1, RAB10, RPL11, SAE1, SMAD4, SRP54, STARD7, SYS1, TACC3, TERF2IP, TNKS, TNKS2, TOMM34, TSC2, UBE2J2, VPS28, VPS41
establishment of localization in cell	0.0186581	6.29651	110	ABL1, ACTR2, AKT2, AP2A1, ARHGEF2, ARL6IP1, ATP9A, BAX, BBS7, CACNG1, CALM3, CASQ1, CCDC64, CDK16, CHMP1A, CLCN3, COG7, COPA, COPE, CYB5R1, DHRS7C, DNAJC19, DSCR3, DTNBP1, EDA, ERGIC1, EXOC2, FAM20B, FYTTD1, HCLS1, HHAT, HSPA4, HSPA9, HYAL2, IBTK, IFT57, IKBKG, IPO13, KIAA1432, KPNA7, LOC100517121, LOC100520136, LOC100522926, LOC100621766, LOC100736805, MED1, MICU1, MTX1, NOL6, NR1H3, NUP214, NXF…
cellular response to stress	0.0216587	6.76568	82	ABL1, AIDA, ALOX12, APOA5, ASNS, ATF6B, ATG9A, BAG6, BAX, BRD4, C3H16orf5, DDB1, DMC1, DTNBP1, DUSP3, EP300, EZH2, FOXM1, GABARAP, GTF2H1, HMGB1, IKBKG, INO80, INTS3, KIAA1967, LOC100155621, LOC100513764, MACROD1, MAGI3, MAP1LC3A, MAP2K2, MAP2K6, MAP3K14, MORF4L1, NBR1, NME5, NR4A2, NSMCE4A, OBFC2A, OTUB1, PAFAH1B1, PAFAH1B2, PAK1, PARP2, PDIA3, PDK3, PHF1, POLH, PPARD, PRDX1, PRKCG, PSMC1, PSMC6…
fertilization	0.0221757	13.4921	17	AQN-1, BAX, BSP1, LOC100158105, LOC100521985, PLCD4, PRR2, PSP-I, SPMI, TCP1, TEKT3, TNP2, TRIM36, WDR48, YBX3, ZAN, ZPBP
protein targeting	0.0239454	8.933	36	AKT2, ARL6IP1, CYB5R1, DNAJC19, EDA, FAM20B, HCLS1, HHAT, HSPA4, HYAL2, KPNA7, LOC100621766, LOC100736805, MED1, MTX1, NUP214, PAN3, PEX7, PIP5K1A, PKIG, PRDX1, RABGEF1, SAE1, SMAD4, SRP54, STARD7, SYS1, TACC3, TESC, TOMM34, TSC2, UBE2J2, VPS28, VPS41, ZDHHC3, ZDHHC7
gene expression	0.0299326	5.41401	221	ABCF1, ABL1, ADAT1, ANKRD49, ARHGEF2, ARID4A, ATAD2, ATF6B, ATF7IP, ATXN7, BAX, BBS7, BRD3, BRD4, CBX1, CDK5RAP1, CDKAL1, CEBPZ, CHD3, CHMP1A, CIRBP, CNOT1, CPEB4, CREM, CSRP3, DBP-5, DDX6, DGCR8, DHX40, DTNBP1, DUS2, DYRK1B, EAF1, EDA, EEF1A1, EEF2, EFEMP1, EIF4EBP3, EIF4ENIF1, EIF4G1, ELF2, ENO1, EP300, EPCAM, EZH2, FKBP6, FKBP8, FOXK2, FOXM1, FOXN2, FTSJ3, FYTTD1, GAPDH, GATA2, GATAD2A, GFPT1,…
