## Supplementary file 5 for "A thorough RNA-seq characterization of the porcine sperm transcriptome and its seasonal changes"

### Sheet: Sheet1
SRE variance among samples	GO Term	P-value (Bonferroni corrected)	Associated Genes Found
< 25 %	diencephalon development	0.015	BAX, GATA2, NR4A2
	regulation of histone modification	0.014	GATA2, OTUB1, PHF1, PYGO2
	positive regulation of extrinsic apoptotic signaling pathway	0.017	BAX, HYAL2, STK3
	histone acetylation	0.004	BRD8, GATA2, KAT2A, MSL1, PYGO2
	histone H4 acetylation	0.016	BRD8, KAT2A, MSL1
	DNA-templated transcription, elongation	0.013	GTF2F1, TCEB2, ZMYND11
	transcription elongation from RNA polymerase II promoter	0.016	GTF2F1, TCEB2, ZMYND11
	spermatid differentiation	0.0015	BAX, LOC100513764, PYGO2, TSSK2, TSSK6
	spermatid development	0.013	LOC100513764, PYGO2, TSSK2, TSSK6
	spermatid nucleus differentiation	0.0018	LOC100513764, PYGO2, TSSK6
	regulation of carbohydrate metabolic process	0.017	AP2A1, ARFGEF1, KAT2A, PGAM2
	monosaccharide biosynthetic process	0.014	GPI, KAT2A, PGAM2
	hexose biosynthetic process	0.016	GPI, KAT2A, PGAM2
	gluconeogenesis	0.016	GPI, KAT2A, PGAM2
	glycolytic process	0.0095	GPI, PFKM, PGAM2
	ATP generation from ADP	0.0095	GPI, PFKM, PGAM2
	sequestering of metal ion	0.0053	BAX, CASQ1, DHRS7C
	regulation of sequestering of calcium ion	0.013	BAX, CASQ1, DHRS7C
	sequestering of calcium ion	0.013	BAX, CASQ1, DHRS7C
	negative regulation of sequestering of calcium ion	0.016	BAX, CASQ1, DHRS7C
	regulation of calcium ion transport into cytosol	0.014	BAX, CASQ1, DHRS7C
	release of sequestered calcium ion into cytosol	0.016	BAX, CASQ1, DHRS7C
	regulation of release of sequestered calcium ion into cytosol	0.015	BAX, CASQ1, DHRS7C
> 75 %	single fertilization	8e-05	AQN-1, BSP1, PSP-I, SPMI
