## Supplementary file 6 for "A thorough RNA-seq characterization of the porcine sperm transcriptome and its seasonal changes"

### Sheet: Sheet1
	Sample_1	Sample_2	Sample_3	Sample_4	Sample_5	Sample_6	Sample_7	Sample_8	Sample_9	Sample_10		Average FPKM		CDS length
Sample_1	1	0.88	0.88	0.89	0.9	0.82	0.89	0.83	0.8	0.88		0.19		0.16
Sample_2		1	0.84	0.93	0.9	0.82	0.84	0.85	0.73	0.93		0.18		0.17
Sample_3			1	0.85	0.9	0.72	0.86	0.73	0.78	0.85		0.14		0.19
Sample_4				1	0.91	0.83	0.85	0.85	0.76	0.92		0.18		0.17
Sample_5					1	0.8	0.88	0.81	0.8	0.9		0.17		0.18
Sample_6						1	0.84	0.91	0.78	0.8		0.25		0.16
Sample_7							1	0.83	0.85	0.83		0.2		0.2
Sample_8								1	0.76	0.83		0.24		0.14
Sample_9									1	0.73		0.21		0.16
Sample_10										1		0.18		0.18
